# Uncovering the spatial landscape of molecular interactions within the tumor microenvironment through latent spaces

**DOI:** 10.1101/2022.06.02.490672

**Authors:** Atul Deshpande, Melanie Loth, Dimitrios N. Sidiropoulos, Shuming Zhang, Long Yuan, Alexander Bell, Qingfeng Zhu, Won Jin Ho, Cesar Santa-Maria, Daniele Gilkes, Stephen R. Williams, Cedric R. Uytingco, Jennifer Chew, Andrej Hartnett, Zachary W. Bent, Alexander V. Favorov, Aleksander S. Popel, Mark Yarchoan, Lei Zheng, Elizabeth M. Jaffee, Robert Anders, Ludmila Danilova, Genevieve Stein-O’Brien, Luciane T. Kagohara, Elana J. Fertig

## Abstract

Recent advances in spatial transcriptomics (ST) enable gene expression measurements from a tissue sample while retaining its spatial context. This technology enables unprecedented *in situ* resolution of the regulatory pathways that underlie the heterogeneity in the tumor and its microenvironment (TME). The direct characterization of cellular co-localization with spatial technologies facilities quantification of the molecular changes resulting from direct cell-cell interaction, as occurs in tumor-immune interactions. We present SpaceMarkers, a novel bioinformatics algorithm to infer molecular changes from cell-cell interaction from latent space analysis of ST data. We apply this approach to infer molecular changes from tumor-immune interactions in Visium spatial transcriptomics data of metastasis, invasive and precursor lesions, and immunotherapy treatment. Further transfer learning in matched scRNA-seq data enabled further quantification of the specific cell types in which SpaceMarkers are enriched. Altogether, SpaceMarkers can identify the location and context-specific molecular interactions within the TME from ST data.
