## Supplemental Table S1 for "Uncovering the spatial landscape of molecular interactions within the tumor microenvironment through latent spaces"

Gene Set Name	# Genes in Gene Set (K)	Description	# Genes in Overlap (k)	k/K	p-value	FDR q-value
KEGG_RIBOSOME	88	Ribosome	75	0.8523	1.40E-131	7.37E-129
HALLMARK_MYC_TARGETS_V1	200	A subgroup of genes regulated by MYC - version 1 (v1).	39	0.195	5.34E-35	1.41E-32
KEGG_OXIDATIVE_PHOSPHORYLATION	132	Oxidative phosphorylation	26	0.197	7.61E-24	1.34E-21
KEGG_ANTIGEN_PROCESSING_AND_PRESENTATION	88	Antigen processing and presentation	22	0.25	8.00E-23	1.06E-20
HALLMARK_ALLOGRAFT_REJECTION	200	Genes up-regulated during transplant rejection.	29	0.145	1.70E-22	1.80E-20
KEGG_VIRAL_MYOCARDITIS	70	Viral myocarditis	20	0.2857	3.70E-22	3.26E-20
KEGG_HUNTINGTONS_DISEASE	182	Huntington's disease	26	0.1429	3.93E-20	2.96E-18
KEGG_ALLOGRAFT_REJECTION	37	Allograft rejection	14	0.3784	6.82E-18	4.50E-16
KEGG_PARKINSONS_DISEASE	130	Parkinson's disease	21	0.1615	1.21E-17	7.12E-16
HALLMARK_OXIDATIVE_PHOSPHORYLATION	200	Genes encoding proteins involved in oxidative phosphorylation.	24	0.12	6.73E-17	3.55E-15
KEGG_ALZHEIMERS_DISEASE	166	Alzheimer's disease	22	0.1325	1.58E-16	7.59E-15
KEGG_REGULATION_OF_ACTIN_CYTOSKELETON	213	Regulation of actin cytoskeleton	24	0.1127	2.89E-16	1.25E-14
KEGG_CELL_ADHESION_MOLECULES_CAMS	133	Cell adhesion molecules (CAMs)	20	0.1504	3.08E-16	1.25E-14
KEGG_GRAFT_VERSUS_HOST_DISEASE	41	Graft-versus-host disease	13	0.3171	1.56E-15	5.88E-14
KEGG_AUTOIMMUNE_THYROID_DISEASE	52	Autoimmune thyroid disease	14	0.2692	1.67E-15	5.88E-14
KEGG_TYPE_I_DIABETES_MELLITUS	43	Type I diabetes mellitus	13	0.3023	3.17E-15	1.04E-13
HALLMARK_INTERFERON_GAMMA_RESPONSE	200	Genes up-regulated in response to IFNG [GeneID=3458].	21	0.105	8.69E-14	2.70E-12
KEGG_PATHOGENIC_ESCHERICHIA_COLI_INFECTION	56	Pathogenic Escherichia coli infection	13	0.2321	1.42E-13	4.15E-12
BIOCARTA_MHC_PATHWAY	14	Antigen Processing and Presentation	8	0.5714	1.36E-12	3.77E-11
KEGG_LEISHMANIA_INFECTION	72	Leishmania infection	13	0.1806	4.44E-12	1.17E-10
KEGG_FC_GAMMA_R_MEDIATED_PHAGOCYTOSIS	96	Fc gamma R-mediated phagocytosis	14	0.1458	1.38E-11	3.48E-10
KEGG_SYSTEMIC_LUPUS_ERYTHEMATOSUS	139	Systemic lupus erythematosus	16	0.1151	1.95E-11	4.68E-10
KEGG_ASTHMA	30	Asthma	9	0.3	6.63E-11	1.52E-09
HALLMARK_INTERFERON_ALPHA_RESPONSE	97	Genes up-regulated in response to alpha interferon proteins.	13	0.134	2.21E-10	4.87E-09
KEGG_LEUKOCYTE_TRANSENDOTHELIAL_MIGRATION	116	Leukocyte transendothelial migration	13	0.1121	2.11E-09	4.46E-08
KEGG_CARDIAC_MUSCLE_CONTRACTION	79	Cardiac muscle contraction	11	0.1392	3.60E-09	7.30E-08
HALLMARK_APICAL_JUNCTION	200	Genes encoding components of apical junction complex.	16	0.08	4.40E-09	8.01E-08
HALLMARK_MTORC1_SIGNALING	200	Genes up-regulated through activation of mTORC1 complex.	16	0.08	4.40E-09	8.01E-08
HALLMARK_P53_PATHWAY	200	Genes involved in p53 pathways and networks.	16	0.08	4.40E-09	8.01E-08
KEGG_INTESTINAL_IMMUNE_NETWORK_FOR_IGA_PRODUCTION	48	Intestinal immune network for IgA production	9	0.1875	6.39E-09	1.10E-07
KEGG_SPLICEOSOME	127	Spliceosome	13	0.1024	6.47E-09	1.10E-07
HALLMARK_PI3K_AKT_MTOR_SIGNALING	105	Genes up-regulated by activation of the PI3K/AKT/mTOR pathway.	12	0.1143	7.03E-09	1.16E-07
BIOCARTA_BLYMPHOCYTE_PATHWAY	14	B Lymphocyte Cell Surface Molecules	6	0.4286	9.10E-09	1.46E-07
HALLMARK_G2M_CHECKPOINT	200	Genes involved in the G2/M checkpoint, as in progression through the cell division cycle.	15	0.075	3.18E-08	4.94E-07
KEGG_FOCAL_ADHESION	199	Focal adhesion	14	0.0704	2.01E-07	3.04E-06
HALLMARK_COMPLEMENT	200	Genes encoding components of the complement system, which is part of the innate immune system.	14	0.07	2.14E-07	3.14E-06
KEGG_ENDOCYTOSIS	181	Endocytosis	13	0.0718	4.32E-07	6.16E-06
BIOCARTA_SM_PATHWAY	14	Spliceosomal Assembly	5	0.3571	4.96E-07	6.89E-06
HALLMARK_APOPTOSIS	161	Genes mediating programmed cell death (apoptosis) by activation of caspases.	12	0.0745	8.08E-07	1.09E-05
KEGG_PROTEASOME	46	Proteasome	7	0.1522	1.41E-06	1.86E-05
KEGG_VIBRIO_CHOLERAE_INFECTION	54	Vibrio cholerae infection	7	0.1296	4.30E-06	5.53E-05
BIOCARTA_CSK_PATHWAY	22	Activation of Csk by cAMP-dependent Protein Kinase Inhibits Signaling through the T Cell Receptor	5	0.2273	6.02E-06	7.56E-05
BIOCARTA_BBCELL_PATHWAY	11	Bystander B Cell Activation	4	0.3636	6.88E-06	8.45E-05
HALLMARK_EPITHELIAL_MESENCHYMAL_TRANSITION	200	Genes defining epithelial-mesenchymal transition, as in wound healing, fibrosis and metastasis.	12	0.06	7.72E-06	9.26E-05
HALLMARK_COAGULATION	138	Genes encoding components of blood coagulation system; also up-regulated in platelets.	10	0.0725	8.55E-06	1.00E-04
HALLMARK_UNFOLDED_PROTEIN_RESPONSE	113	Genes up-regulated during unfolded protein response, a cellular stress response related to the endoplasmic reticulum.	9	0.0796	1.13E-05	1.29E-04
BIOCARTA_TCRA_PATHWAY	14	Lck and Fyn tyrosine kinases in initiation of TCR Activation	4	0.2857	2.03E-05	2.28E-04
BIOCARTA_ASBCELL_PATHWAY	15	Antigen Dependent B Cell Activation	4	0.2667	2.74E-05	3.01E-04
BIOCARTA_EIF_PATHWAY	16	Eukaryotic protein translation	4	0.25	3.61E-05	3.89E-04
HALLMARK_INFLAMMATORY_RESPONSE	200	Genes defining inflammatory response.	11	0.055	4.09E-05	4.32E-04
KEGG_CHEMOKINE_SIGNALING_PATHWAY	189	Chemokine signaling pathway	10	0.0529	1.25E-04	1.30E-03
BIOCARTA_TH1TH2_PATHWAY	23	Th1/Th2 Differentiation	4	0.1739	1.64E-04	1.67E-03
HALLMARK_GLYCOLYSIS	200	Genes encoding proteins involved in glycolysis and gluconeogenesis.	10	0.05	1.98E-04	1.94E-03
HALLMARK_HYPOXIA	200	Genes up-regulated in response to low oxygen levels (hypoxia).	10	0.05	1.98E-04	1.94E-03
BIOCARTA_EOSINOPHILS_PATHWAY	11	The Role of Eosinophils in the Chemokine Network of Allergy	3	0.2727	2.81E-04	2.70E-03
KEGG_NATURAL_KILLER_CELL_MEDIATED_CYTOTOXICITY	137	Natural killer cell mediated cytotoxicity	8	0.0584	3.03E-04	2.86E-03
KEGG_B_CELL_RECEPTOR_SIGNALING_PATHWAY	75	B cell receptor signaling pathway	6	0.08	3.25E-04	3.01E-03
BIOCARTA_BARRESTIN_PATHWAY	12	b-arrestins in GPCR Desensitization	3	0.25	3.71E-04	3.38E-03
KEGG_RNA_POLYMERASE	29	RNA polymerase	4	0.1379	4.16E-04	3.72E-03
BIOCARTA_CTL_PATHWAY	13	CTL mediated immune response against target cells	3	0.2308	4.78E-04	4.14E-03
BIOCARTA_IL5_PATHWAY	13	IL 5 Signaling Pathway	3	0.2308	4.78E-04	4.14E-03
KEGG_ECM_RECEPTOR_INTERACTION	84	ECM-receptor interaction	6	0.0714	5.97E-04	4.97E-03
BIOCARTA_BARR_MAPK_PATHWAY	14	Role of b-arrestins in the activation and targeting of MAP kinases	3	0.2143	6.03E-04	4.97E-03
BIOCARTA_UCALPAIN_PATHWAY	14	uCalpain and friends in Cell spread	3	0.2143	6.03E-04	4.97E-03
KEGG_HEMATOPOIETIC_CELL_LINEAGE	87	Hematopoietic cell lineage	6	0.069	7.20E-04	5.84E-03
KEGG_LYSOSOME	121	Lysosome	7	0.0579	7.58E-04	5.98E-03
KEGG_PATHWAYS_IN_CANCER	325	Pathways in cancer	12	0.0369	7.59E-04	5.98E-03
HALLMARK_UV_RESPONSE_UP	158	Genes up-regulated in response to ultraviolet (UV) radiation.	8	0.0506	7.82E-04	6.07E-03
HALLMARK_MITOTIC_SPINDLE	199	Genes important for mitotic spindle assembly.	9	0.0452	8.41E-04	6.30E-03
KEGG_GAP_JUNCTION	90	Gap junction	6	0.0667	8.60E-04	6.30E-03
HALLMARK_E2F_TARGETS	200	Genes encoding cell cycle related targets of E2F transcription factors.	9	0.045	8.71E-04	6.30E-03
HALLMARK_MYOGENESIS	200	Genes involved in development of skeletal muscle (myogenesis).	9	0.045	8.71E-04	6.30E-03
HALLMARK_TNFA_SIGNALING_VIA_NFKB	200	Genes regulated by NF-kB in response to TNF [GeneID=7124].	9	0.045	8.71E-04	6.30E-03
KEGG_NEUROTROPHIN_SIGNALING_PATHWAY	126	Neurotrophin signaling pathway	7	0.0556	9.62E-04	6.87E-03
KEGG_GLYCOLYSIS_GLUCONEOGENESIS	62	Glycolysis / Gluconeogenesis	5	0.0806	9.89E-04	6.96E-03
BIOCARTA_BARRESTIN_SRC_PATHWAY	17	Roles of b-arrestin-dependent Recruitment of Src Kinases in GPCR Signaling	3	0.1765	1.10E-03	7.42E-03
BIOCARTA_LAIR_PATHWAY	17	Cells and Molecules involved in local acute inflammatory response	3	0.1765	1.10E-03	7.42E-03
BIOCARTA_NDKDYNAMIN_PATHWAY	17	Endocytotic role of NDK, Phosphins and Dynamin	3	0.1765	1.10E-03	7.42E-03
BIOCARTA_MTA3_PATHWAY	18	Downregulated of MTA-3 in ER-negative Breast Tumors	3	0.1667	1.30E-03	8.71E-03
BIOCARTA_NKCELLS_PATHWAY	20	Ras-Independent pathway in NK cell-mediated cytotoxicity	3	0.15	1.79E-03	1.18E-02
BIOCARTA_RHO_PATHWAY	21	Rho cell motility signaling pathway	3	0.1429	2.07E-03	1.35E-02
BIOCARTA_CTLA4_PATHWAY	22	The Co-Stimulatory Signal During T-cell Activation	3	0.1364	2.37E-03	1.53E-02
HALLMARK_DNA_REPAIR	150	Genes involved in DNA repair.	7	0.0467	2.61E-03	1.66E-02
BIOCARTA_PTDINS_PATHWAY	23	Phosphoinositides and their downstream targets.	3	0.1304	2.70E-03	1.70E-02
KEGG_OOCYTE_MEIOSIS	113	Oocyte meiosis	6	0.0531	2.76E-03	1.71E-02
BIOCARTA_IRES_PATHWAY	7	Internal Ribosome entry pathway	2	0.2857	3.02E-03	1.86E-02
BIOCARTA_EIF4_PATHWAY	24	Regulation of eIF4e and p70 S6 Kinase	3	0.125	3.06E-03	1.86E-02
HALLMARK_IL2_STAT5_SIGNALING	199	Genes up-regulated by STAT5 in response to IL2 stimulation.	8	0.0402	3.34E-03	2.00E-02
HALLMARK_ADIPOGENESIS	200	Genes up-regulated during adipocyte differentiation (adipogenesis).	8	0.04	3.44E-03	2.04E-02
BIOCARTA_CTBP1_PATHWAY	8	SUMOylation as a mechanism to modulate CtBP-dependent gene responses	2	0.25	4.00E-03	2.32E-02
BIOCARTA_NEUTROPHIL_PATHWAY	8	Neutrophil and Its Surface Molecules	2	0.25	4.00E-03	2.32E-02
BIOCARTA_AT1R_PATHWAY	27	Angiotensin II mediated activation of JNK Pathway via Pyk2 dependent signaling	3	0.1111	4.30E-03	2.44E-02
BIOCARTA_PYK2_PATHWAY	27	Links between Pyk2 and Map Kinases	3	0.1111	4.30E-03	2.44E-02
KEGG_CELL_CYCLE	125	Cell cycle	6	0.048	4.53E-03	2.55E-02
KEGG_DILATED_CARDIOMYOPATHY	90	Dilated cardiomyopathy	5	0.0556	5.08E-03	2.78E-02
BIOCARTA_LYMPHOCYTE_PATHWAY	9	Adhesion Molecules on Lymphocyte	2	0.2222	5.10E-03	2.78E-02
BIOCARTA_RECK_PATHWAY	9	Inhibition of Matrix Metalloproteinases	2	0.2222	5.10E-03	2.78E-02
BIOCARTA_BIOPEPTIDES_PATHWAY	29	Bioactive Peptide Induced Signaling Pathway	3	0.1034	5.28E-03	2.82E-02
BIOCARTA_INFLAM_PATHWAY	29	Cytokines and Inflammatory Response	3	0.1034	5.28E-03	2.82E-02
HALLMARK_MYC_TARGETS_V2	58	A subgroup of genes regulated by MYC - version 2 (v2).	4	0.069	5.62E-03	2.97E-02
