## Supplemental Table S3 for "Uncovering the spatial landscape of molecular interactions within the tumor microenvironment through latent spaces"

Interaction	Gene Set Name	# Genes in Gene Set (K)	Description	# Genes in Overlap (k)	k/K	p-value	FDR q-value
Immune DCIS	HALLMARK EPITHELIAL MESENCHYMAL TRANSITION	200	Genes defining epithelial-mesenchymal transition, as in wound healing, fibrosis and metastasis.	33	0.165	4.29E-30	2.26E-27
Immune DCIS	HALLMARK MTORC1 SIGNALING	200	Genes up-regulated through activation of mTORC1 complex.	29	0.145	6.48E-25	1.14E-22
Immune DCIS	HALLMARK MYC TARGETS V1	200	A subgroup of genes regulated by MYC - version 1 (v1).	29	0.145	6.48E-25	1.14E-22
Immune DCIS	HALLMARK INTERFERON GAMMA RESPONSE	200	Genes up-regulated in response to IFNG [GeneID=3458].	25	0.125	4.98E-20	5.26E-18
Immune DCIS	HALLMARK TNFA SIGNALING VIA NFKB	200	Genes regulated by NF-kB in response to TNF [GeneID=7124].	25	0.125	4.98E-20	5.26E-18
Immune DCIS	KEGG PROTEASOME	46	Proteasome	15	0.3261	3.23E-19	2.84E-17
Immune DCIS	HALLMARK OXIDATIVE PHOSPHORYLATION	200	Genes encoding proteins involved in oxidative phosphorylation.	22	0.11	1.40E-16	1.06E-14
Immune DCIS	HALLMARK APOPTOSIS	161	Genes mediating programmed cell death (apoptosis) by activation of caspases.	20	0.1242	3.15E-16	2.08E-14
Immune DCIS	HALLMARK INTERFERON ALPHA RESPONSE	97	Genes up-regulated in response to alpha interferon proteins.	16	0.1649	3.07E-15	1.80E-13
Immune DCIS	HALLMARK COMPLEMENT	200	Genes encoding components of the complement system, which is part of the innate immune system.	19	0.095	2.47E-13	1.19E-11
Immune DCIS	HALLMARK HYPOXIA	200	Genes up-regulated in response to low oxygen levels (hypoxia).	19	0.095	2.47E-13	1.19E-11
Immune DCIS	HALLMARK UV RESPONSE UP	158	Genes up-regulated in response to ultraviolet (UV) radiation.	17	0.1076	5.93E-13	2.52E-11
Immune DCIS	HALLMARK UNFOLDED PROTEIN RESPONSE	113	Genes up-regulated during unfolded protein response, a cellular stress response related to the endoplasmic reticulum.	15	0.1327	6.20E-13	2.52E-11
Immune DCIS	KEGG FOCAL ADHESION	199	Focal adhesion	18	0.0905	2.44E-12	9.21E-11
Immune DCIS	KEGG OXIDATIVE PHOSPHORYLATION	132	Oxidative phosphorylation	15	0.1136	6.20E-12	2.18E-10
Immune DCIS	BIOCARTA PROTEASOME PATHWAY	19	Proteasome Complex	8	0.4211	6.68E-12	2.21E-10
Immune DCIS	HALLMARK COAGULATION	138	Genes encoding components of blood coagulation system; also up-regulated in platelets.	15	0.1087	1.19E-11	3.69E-10
Immune DCIS	HALLMARK P53 PATHWAY	200	Genes involved in p53 pathways and networks.	17	0.085	2.69E-11	7.90E-10
Immune DCIS	KEGG PARKINSONS DISEASE	130	Parkinson's disease	14	0.1077	6.56E-11	1.82E-09
Immune DCIS	HALLMARK GLYCOLYSIS	200	Genes encoding proteins involved in glycolysis and gluconeogenesis.	16	0.08	2.56E-10	6.75E-09
Immune DCIS	KEGG ANTIGEN PROCESSING AND PRESENTATION	88	Antigen processing and presentation	11	0.125	1.48E-09	3.73E-08
Immune DCIS	KEGG ALZHEIMERS DISEASE	166	Alzheimer's disease	14	0.0843	1.70E-09	4.09E-08
Immune DCIS	HALLMARK ALLOGRAFT REJECTION	200	Genes up-regulated during transplant rejection.	15	0.075	2.27E-09	5.21E-08
Immune DCIS	KEGG HUNTINGTONS DISEASE	182	Huntington's disease	14	0.0769	5.62E-09	1.24E-07
Immune DCIS	HALLMARK ANDROGEN RESPONSE	100	Genes defining response to androgens.	11	0.11	5.89E-09	1.24E-07
Immune DCIS	HALLMARK PI3K AKT MTOR SIGNALING	105	Genes up-regulated by activation of the PI3K/AKT/mTOR pathway.	11	0.1048	9.91E-09	2.01E-07
Immune DCIS	KEGG ECM RECEPTOR INTERACTION	84	ECM-receptor interaction	10	0.119	1.35E-08	2.63E-07
Immune DCIS	HALLMARK INFLAMMATORY RESPONSE	200	Genes defining inflammatory response.	14	0.07	1.87E-08	3.54E-07
Immune DCIS	HALLMARK ANGIOGENESIS	36	Genes up-regulated during formation of blood vessels (angiogenesis).	7	0.1944	6.40E-08	1.17E-06
Immune DCIS	KEGG REGULATION OF ACTIN CYTOSKELETON	213	Regulation of actin cytoskeleton	13	0.061	2.97E-07	5.09E-06
Immune DCIS	KEGG LEUKOCYTE TRANSENDOTHELIAL MIGRATION	116	Leukocyte transendothelial migration	10	0.0862	2.99E-07	5.09E-06
Immune DCIS	HALLMARK ADIPOGENESIS	200	Genes up-regulated during adipocyte differentiation (adipogenesis).	12	0.06	1.02E-06	1.49E-05
Immune DCIS	HALLMARK ESTROGEN RESPONSE EARLY	200	Genes defining early response to estrogen.	12	0.06	1.02E-06	1.49E-05
Immune DCIS	HALLMARK ESTROGEN RESPONSE LATE	200	Genes defining late response to estrogen.	12	0.06	1.02E-06	1.49E-05
Immune DCIS	HALLMARK MYOGENESIS	200	Genes involved in development of skeletal muscle (myogenesis).	12	0.06	1.02E-06	1.49E-05
Immune DCIS	HALLMARK XENOBIOTIC METABOLISM	200	Genes encoding proteins involved in processing of drugs and other xenobiotics.	12	0.06	1.02E-06	1.49E-05
Immune DCIS	HALLMARK PEROXISOME	104	Genes encoding components of peroxisome.	9	0.0865	1.14E-06	1.62E-05
Immune DCIS	KEGG LYSOSOME	121	Lysosome	9	0.0744	4.02E-06	5.59E-05
Immune DCIS	HALLMARK FATTY ACID METABOLISM	158	Genes encoding proteins involved in metabolism of fatty acids.	10	0.0633	5.04E-06	6.82E-05
Immune DCIS	KEGG EPITHELIAL CELL SIGNALING IN HELICOBACTER PYLORI INFECTION	68	Epithelial cell signaling in Helicobacter pylori infection	7	0.1029	5.64E-06	7.44E-05
Immune DCIS	BIOCARTA UCALPAIN PATHWAY	14	uCalpain and friends in Cell spread	4	0.2857	9.30E-06	1.20E-04
Immune DCIS	KEGG CARDIAC MUSCLE CONTRACTION	79	Cardiac muscle contraction	7	0.0886	1.53E-05	1.93E-04
Immune DCIS	KEGG VIBRIO CHOLERAE INFECTION	54	Vibrio cholerae infection	6	0.1111	1.71E-05	2.10E-04
Immune DCIS	HALLMARK APICAL JUNCTION	200	Genes encoding components of apical junction complex.	10	0.05	3.90E-05	4.68E-04
Immune DCIS	BIOCARTA IL6 PATHWAY	21	IL 6 signaling pathway	4	0.1905	5.26E-05	6.17E-04
Immune DCIS	KEGG FC GAMMA R MEDIATED PHAGOCYTOSIS	96	Fc gamma R-mediated phagocytosis	7	0.0729	5.45E-05	6.25E-04
Immune DCIS	KEGG AMINOACYL TRNA BIOSYNTHESIS	41	Aminoacyl-tRNA biosynthesis	5	0.122	5.57E-05	6.26E-04
Immune DCIS	KEGG TIGHT JUNCTION	132	Tight junction	8	0.0606	6.06E-05	6.67E-04
Immune DCIS	BIOCARTA MTOR PATHWAY	22	mTOR Signaling Pathway	4	0.1818	6.38E-05	6.87E-04
Immune DCIS	BIOCARTA TCR PATHWAY	44	T Cell Receptor Signaling Pathway	5	0.1136	7.88E-05	8.22E-04
Immune DCIS	KEGG TOLL LIKE RECEPTOR SIGNALING PATHWAY	102	Toll-like receptor signaling pathway	7	0.0686	8.02E-05	8.22E-04
Immune DCIS	BIOCARTA RECK PATHWAY	9	Inhibition of Matrix Metalloproteinases	3	0.3333	8.10E-05	8.22E-04
Immune DCIS	BIOCARTA TPO PATHWAY	24	TPO Signaling Pathway	4	0.1667	9.12E-05	8.92E-04
Immune DCIS	KEGG PROTEIN EXPORT	24	Protein export	4	0.1667	9.12E-05	8.92E-04
Immune DCIS	HALLMARK UV RESPONSE DN	144	Genes down-regulated in response to ultraviolet (UV) radiation.	8	0.0556	1.12E-04	1.05E-03
Immune DCIS	KEGG B CELL RECEPTOR SIGNALING PATHWAY	75	B cell receptor signaling pathway	6	0.08	1.12E-04	1.05E-03
Immune DCIS	BIOCARTA NPP1 PATHWAY	10	Regulators of Bone Mineralization	3	0.3	1.15E-04	1.06E-03
Immune DCIS	KEGG PATHWAYS IN CANCER	325	Pathways in cancer	12	0.0369	1.28E-04	1.17E-03
Immune DCIS	HALLMARK REACTIVE OXYGEN SPECIES PATHWAY	49	Genes up-regulated by reactive oxigen species (ROS).	5	0.102	1.33E-04	1.19E-03
Immune DCIS	KEGG CHEMOKINE SIGNALING PATHWAY	189	Chemokine signaling pathway	9	0.0476	1.37E-04	1.21E-03
Immune DCIS	BIOCARTA EGF PATHWAY	27	EGF Signaling Pathway	4	0.1481	1.47E-04	1.27E-03
Immune DCIS	BIOCARTA VITCB PATHWAY	11	Vitamin C in the Brain	3	0.2727	1.57E-04	1.33E-03
Immune DCIS	BIOCARTA PDGF PATHWAY	28	PDGF Signaling Pathway	4	0.1429	1.70E-04	1.41E-03
Immune DCIS	BIOCARTA MAPK PATHWAY	81	MAPKinase Signaling Pathway	6	0.0741	1.71E-04	1.41E-03
Immune DCIS	BIOCARTA PPARA PATHWAY	52	Mechanism of Gene Regulation by Peroxisome Proliferators via PPARa(alpha)	5	0.0962	1.77E-04	1.43E-03
Immune DCIS	KEGG PATHOGENIC ESCHERICHIA COLI INFECTION	56	Pathogenic Escherichia coli infection	5	0.0893	2.51E-04	1.99E-03
Immune DCIS	HALLMARK IL6 JAK STAT3 SIGNALING	87	Genes up-regulated by IL6 [GeneID=3569] via STAT3 [GeneID=6774], e.g., during acute phase response.	6	0.069	2.53E-04	1.99E-03
Immune DCIS	KEGG NEUROTROPHIN SIGNALING PATHWAY	126	Neurotrophin signaling pathway	7	0.0556	2.98E-04	2.32E-03
Immune DCIS	KEGG SPLICEOSOME	127	Spliceosome	7	0.0551	3.13E-04	2.40E-03
Immune DCIS	BIOCARTA BCR PATHWAY	33	BCR Signaling Pathway	4	0.1212	3.27E-04	2.47E-03
Immune DCIS	BIOCARTA PLATELETAPP PATHWAY	14	Platelet Amyloid Precursor Protein Pathway	3	0.2143	3.38E-04	2.51E-03
Immune DCIS	BIOCARTA INTEGRIN PATHWAY	34	Integrin Signaling Pathway	4	0.1176	3.68E-04	2.70E-03
Immune DCIS	BIOCARTA HIF PATHWAY	15	Hypoxia-Inducible Factor in the Cardiovascular System	3	0.2	4.19E-04	3.03E-03
Immune DCIS	HALLMARK PROTEIN SECRETION	96	Genes involved in protein secretion pathway.	6	0.0625	4.31E-04	3.07E-03
Immune DCIS	BIOCARTA P38MAPK PATHWAY	36	p38 MAPK Signaling Pathway	4	0.1111	4.60E-04	3.24E-03
Immune DCIS	BIOCARTA CDMAC PATHWAY	16	Cadmium induces DNA synthesis and proliferation in macrophages	3	0.1875	5.12E-04	3.51E-03
Immune DCIS	BIOCARTA EIF PATHWAY	16	Eukaryotic protein translation	3	0.1875	5.12E-04	3.51E-03
Immune DCIS	BIOCARTA CCR5 PATHWAY	17	Pertussis toxin-insensitive CCR5 Signaling in Macrophage	3	0.1765	6.18E-04	4.18E-03
Immune DCIS	KEGG LEISHMANIA INFECTION	72	Leishmania infection	5	0.0694	8.07E-04	5.39E-03
Immune DCIS	HALLMARK DNA REPAIR	150	Genes involved in DNA repair.	7	0.0467	8.47E-04	5.58E-03
Immune DCIS	KEGG ADHERENS JUNCTION	73	Adherens junction	5	0.0685	8.59E-04	5.58E-03
Immune DCIS	BIOCARTA EPO PATHWAY	19	EPO Signaling Pathway	3	0.1579	8.67E-04	5.58E-03
Immune DCIS	HALLMARK CHOLESTEROL HOMEOSTASIS	74	Genes involved in cholesterol homeostasis.	5	0.0676	9.14E-04	5.74E-03
Immune DCIS	KEGG ARRHYTHMOGENIC RIGHT VENTRICULAR CARDIOMYOPATHY ARVC	74	Arrhythmogenic right ventricular cardiomyopathy (ARVC)	5	0.0676	9.14E-04	5.74E-03
Immune DCIS	BIOCARTA SALMONELLA PATHWAY	5	How does salmonella hijack a cell	2	0.4	9.88E-04	6.14E-03
Immune DCIS	HALLMARK KRAS SIGNALING UP	200	Genes up-regulated by KRAS activation.	8	0.04	1.01E-03	6.14E-03
Immune DCIS	BIOCARTA NGF PATHWAY	20	Nerve growth factor pathway (NGF)	3	0.15	1.01E-03	6.14E-03
Immune DCIS	KEGG PEROXISOME	78	Peroxisome	5	0.0641	1.16E-03	6.80E-03
Immune DCIS	BIOCARTA IGF1 PATHWAY	21	IGF-1 Signaling Pathway	3	0.1429	1.17E-03	6.80E-03
Immune DCIS	BIOCARTA INSULIN PATHWAY	21	Insulin Signaling Pathway	3	0.1429	1.17E-03	6.80E-03
Immune DCIS	KEGG GLYCOSAMINOGLYCAN DEGRADATION	21	Glycosaminoglycan degradation	3	0.1429	1.17E-03	6.80E-03
Immune DCIS	BIOCARTA IL2 PATHWAY	22	IL 2 signaling pathway	3	0.1364	1.35E-03	7.73E-03
Immune DCIS	KEGG HYPERTROPHIC CARDIOMYOPATHY HCM	83	Hypertrophic cardiomyopathy (HCM)	5	0.0602	1.53E-03	8.64E-03
Immune DCIS	BIOCARTA GLEEVEC PATHWAY	23	Inhibition of Cellular Proliferation by Gleevec	3	0.1304	1.54E-03	8.64E-03
Immune DCIS	KEGG GLUTATHIONE METABOLISM	50	Glutathione metabolism	4	0.08	1.61E-03	8.88E-03
Immune DCIS	KEGG SMALL CELL LUNG CANCER	84	Small cell lung cancer	5	0.0595	1.61E-03	8.88E-03
Immune DCIS	BIOCARTA EIF4 PATHWAY	24	Regulation of eIF4e and p70 S6 Kinase	3	0.125	1.74E-03	9.50E-03
Immune DCIS	BIOCARTA TOLL PATHWAY	25	Toll-Like Receptor Pathway	3	0.12	1.97E-03	1.06E-02
Immune DCIS	BIOCARTA IRES PATHWAY	7	Internal Ribosome entry pathway	2	0.2857	2.05E-03	1.08E-02
Immune DCIS	BIOCARTA TSP1 PATHWAY	7	TSP-1 Induced Apoptosis in Microvascular Endothelial Cell	2	0.2857	2.05E-03	1.08E-02
Immune Invasive Carcinoma	HALLMARK OXIDATIVE PHOSPHORYLATION	200	Genes encoding proteins involved in oxidative phosphorylation.	43	0.215	3.73E-42	1.97E-39
Immune Invasive Carcinoma	KEGG HUNTINGTONS DISEASE	182	Huntington's disease	34	0.1868	2.50E-31	6.60E-29
Immune Invasive Carcinoma	KEGG PARKINSONS DISEASE	130	Parkinson's disease	28	0.2154	7.68E-28	1.35E-25
Immune Invasive Carcinoma	KEGG OXIDATIVE PHOSPHORYLATION	132	Oxidative phosphorylation	28	0.2121	1.21E-27	1.60E-25
Immune Invasive Carcinoma	KEGG ALZHEIMERS DISEASE	166	Alzheimer's disease	28	0.1687	1.03E-24	1.09E-22
Immune Invasive Carcinoma	HALLMARK MTORC1 SIGNALING	200	Genes up-regulated through activation of mTORC1 complex.	27	0.135	3.14E-21	2.76E-19
Immune Invasive Carcinoma	KEGG PROTEASOME	46	Proteasome	16	0.3478	3.34E-20	2.52E-18
Immune Invasive Carcinoma	HALLMARK EPITHELIAL MESENCHYMAL TRANSITION	200	Genes defining epithelial-mesenchymal transition, as in wound healing, fibrosis and metastasis.	26	0.13	4.56E-20	2.68E-18
Immune Invasive Carcinoma	HALLMARK MYC TARGETS V1	200	A subgroup of genes regulated by MYC - version 1 (v1).	26	0.13	4.56E-20	2.68E-18
Immune Invasive Carcinoma	HALLMARK APOPTOSIS	161	Genes mediating programmed cell death (apoptosis) by activation of caspases.	21	0.1304	1.73E-16	9.11E-15
Immune Invasive Carcinoma	KEGG LYSOSOME	121	Lysosome	18	0.1488	2.37E-15	1.14E-13
Immune Invasive Carcinoma	HALLMARK UV RESPONSE UP	158	Genes up-regulated in response to ultraviolet (UV) radiation.	19	0.1203	2.19E-14	9.61E-13
Immune Invasive Carcinoma	HALLMARK ADIPOGENESIS	200	Genes up-regulated during adipocyte differentiation (adipogenesis).	19	0.095	1.60E-12	6.50E-11
Immune Invasive Carcinoma	HALLMARK P53 PATHWAY	200	Genes involved in p53 pathways and networks.	18	0.09	1.54E-11	5.81E-10
Immune Invasive Carcinoma	HALLMARK COAGULATION	138	Genes encoding components of blood coagulation system; also up-regulated in platelets.	14	0.1014	5.84E-10	2.06E-08
Immune Invasive Carcinoma	BIOCARTA PROTEASOME PATHWAY	19	Proteasome Complex	7	0.3684	9.36E-10	3.09E-08
Immune Invasive Carcinoma	HALLMARK COMPLEMENT	200	Genes encoding components of the complement system, which is part of the innate immune system.	16	0.08	1.19E-09	3.69E-08
Immune Invasive Carcinoma	HALLMARK FATTY ACID METABOLISM	158	Genes encoding proteins involved in metabolism of fatty acids.	14	0.0886	3.47E-09	1.02E-07
Immune Invasive Carcinoma	KEGG ANTIGEN PROCESSING AND PRESENTATION	88	Antigen processing and presentation	11	0.125	4.47E-09	1.24E-07
Immune Invasive Carcinoma	BIOCARTA MHC PATHWAY	14	Antigen Processing and Presentation	6	0.4286	5.26E-09	1.39E-07
Immune Invasive Carcinoma	HALLMARK TNFA SIGNALING VIA NFKB	200	Genes regulated by NF-kB in response to TNF [GeneID=7124].	15	0.075	9.43E-09	2.37E-07
Immune Invasive Carcinoma	KEGG CITRATE CYCLE TCA CYCLE	31	Citrate cycle (TCA cycle)	7	0.2258	4.35E-08	1.04E-06
Immune Invasive Carcinoma	KEGG CARDIAC MUSCLE CONTRACTION	79	Cardiac muscle contraction	9	0.1139	2.60E-07	5.97E-06
Immune Invasive Carcinoma	HALLMARK XENOBIOTIC METABOLISM	200	Genes encoding proteins involved in processing of drugs and other xenobiotics.	13	0.065	4.80E-07	1.06E-05
Immune Invasive Carcinoma	BIOCARTA KREB PATHWAY	8	The Citric Acid Cycle	4	0.5	1.04E-06	2.20E-05
Immune Invasive Carcinoma	KEGG CELL CYCLE	125	Cell cycle	10	0.08	1.56E-06	3.17E-05
Immune Invasive Carcinoma	HALLMARK CHOLESTEROL HOMEOSTASIS	74	Genes involved in cholesterol homeostasis.	8	0.1081	1.82E-06	3.55E-05
Immune Invasive Carcinoma	KEGG FOCAL ADHESION	199	Focal adhesion	12	0.0603	2.89E-06	5.45E-05
Immune Invasive Carcinoma	HALLMARK MYOGENESIS	200	Genes involved in development of skeletal muscle (myogenesis).	12	0.06	3.04E-06	5.54E-05
Immune Invasive Carcinoma	HALLMARK IL2 STAT5 SIGNALING	199	Genes up-regulated by STAT5 in response to IL2 stimulation.	11	0.0553	1.69E-05	2.98E-04
Immune Invasive Carcinoma	HALLMARK INTERFERON GAMMA RESPONSE	200	Genes up-regulated in response to IFNG [GeneID=3458].	11	0.055	1.77E-05	3.02E-04
Immune Invasive Carcinoma	KEGG PATHWAYS IN CANCER	325	Pathways in cancer	14	0.0431	2.12E-05	3.50E-04
Immune Invasive Carcinoma	BIOCARTA INTEGRIN PATHWAY	34	Integrin Signaling Pathway	5	0.1471	3.64E-05	5.82E-04
Immune Invasive Carcinoma	KEGG NEUROTROPHIN SIGNALING PATHWAY	126	Neurotrophin signaling pathway	8	0.0635	9.13E-05	1.30E-03
Immune Invasive Carcinoma	HALLMARK ALLOGRAFT REJECTION	200	Genes up-regulated during transplant rejection.	10	0.05	9.42E-05	1.30E-03
Immune Invasive Carcinoma	HALLMARK ESTROGEN RESPONSE LATE	200	Genes defining late response to estrogen.	10	0.05	9.42E-05	1.30E-03
Immune Invasive Carcinoma	HALLMARK GLYCOLYSIS	200	Genes encoding proteins involved in glycolysis and gluconeogenesis.	10	0.05	9.42E-05	1.30E-03
Immune Invasive Carcinoma	HALLMARK HYPOXIA	200	Genes up-regulated in response to low oxygen levels (hypoxia).	10	0.05	9.42E-05	1.30E-03
Immune Invasive Carcinoma	BIOCARTA CSK PATHWAY	22	Activation of Csk by cAMP-dependent Protein Kinase Inhibits Signaling through the T Cell Receptor	4	0.1818	9.62E-05	1.30E-03
Immune Invasive Carcinoma	HALLMARK PROTEIN SECRETION	96	Genes involved in protein secretion pathway.	7	0.0729	1.06E-04	1.39E-03
Immune Invasive Carcinoma	HALLMARK INTERFERON ALPHA RESPONSE	97	Genes up-regulated in response to alpha interferon proteins.	7	0.0722	1.13E-04	1.41E-03
Immune Invasive Carcinoma	KEGG EPITHELIAL CELL SIGNALING IN HELICOBACTER PYLORI INFECTION	68	Epithelial cell signaling in Helicobacter pylori infection	6	0.0882	1.15E-04	1.41E-03
Immune Invasive Carcinoma	KEGG P53 SIGNALING PATHWAY	68	p53 signaling pathway	6	0.0882	1.15E-04	1.41E-03
Immune Invasive Carcinoma	KEGG AMINO SUGAR AND NUCLEOTIDE SUGAR METABOLISM	44	Amino sugar and nucleotide sugar metabolism	5	0.1136	1.30E-04	1.52E-03
Immune Invasive Carcinoma	KEGG VALINE LEUCINE AND ISOLEUCINE DEGRADATION	44	Valine, leucine and isoleucine degradation	5	0.1136	1.30E-04	1.52E-03
Immune Invasive Carcinoma	HALLMARK ANDROGEN RESPONSE	100	Genes defining response to androgens.	7	0.07	1.37E-04	1.57E-03
Immune Invasive Carcinoma	BIOCARTA ETC PATHWAY	10	Electron Transport Reaction in Mitochondria	3	0.3	1.57E-04	1.77E-03
Immune Invasive Carcinoma	HALLMARK REACTIVE OXYGEN SPECIES PATHWAY	49	Genes up-regulated by reactive oxigen species (ROS).	5	0.102	2.17E-04	2.39E-03
Immune Invasive Carcinoma	KEGG GLUTATHIONE METABOLISM	50	Glutathione metabolism	5	0.1	2.39E-04	2.58E-03
Immune Invasive Carcinoma	HALLMARK UNFOLDED PROTEIN RESPONSE	113	Genes up-regulated during unfolded protein response, a cellular stress response related to the endoplasmic reticulum.	7	0.0619	2.91E-04	3.01E-03
Immune Invasive Carcinoma	KEGG OOCYTE MEIOSIS	113	Oocyte meiosis	7	0.0619	2.91E-04	3.01E-03
Immune Invasive Carcinoma	HALLMARK TGF BETA SIGNALING	54	Genes up-regulated in response to TGFB1 [GeneID=7040].	5	0.0926	3.44E-04	3.50E-03
Immune Invasive Carcinoma	KEGG ECM RECEPTOR INTERACTION	84	ECM-receptor interaction	6	0.0714	3.68E-04	3.60E-03
Immune Invasive Carcinoma	KEGG SMALL CELL LUNG CANCER	84	Small cell lung cancer	6	0.0714	3.68E-04	3.60E-03
Immune Invasive Carcinoma	KEGG PATHOGENIC ESCHERICHIA COLI INFECTION	56	Pathogenic Escherichia coli infection	5	0.0893	4.08E-04	3.92E-03
Immune Invasive Carcinoma	KEGG TGF BETA SIGNALING PATHWAY	86	TGF-beta signaling pathway	6	0.0698	4.18E-04	3.94E-03
Immune Invasive Carcinoma	BIOCARTA UCALPAIN PATHWAY	14	uCalpain and friends in Cell spread	3	0.2143	4.61E-04	4.27E-03
Immune Invasive Carcinoma	KEGG PRION DISEASES	35	Prion diseases	4	0.1143	6.14E-04	5.59E-03
Immune Invasive Carcinoma	KEGG MAPK SIGNALING PATHWAY	267	MAPK signaling pathway	10	0.0375	9.30E-04	8.32E-03
Immune Invasive Carcinoma	BIOCARTA CHEMICAL PATHWAY	18	Apoptotic Signaling in Response to DNA Damage	3	0.1667	1.00E-03	8.80E-03
Immune Invasive Carcinoma	KEGG VIRAL MYOCARDITIS	70	Viral myocarditis	5	0.0714	1.14E-03	9.71E-03
Immune Invasive Carcinoma	HALLMARK PEROXISOME	104	Genes encoding components of peroxisome.	6	0.0577	1.14E-03	9.71E-03
Immune Invasive Carcinoma	BIOCARTA MCALPAIN PATHWAY	19	mCalpain and friends in Cell motility	3	0.1579	1.18E-03	9.87E-03
Immune Invasive Carcinoma	HALLMARK PI3K AKT MTOR SIGNALING	105	Genes up-regulated by activation of the PI3K/AKT/mTOR pathway.	6	0.0571	1.20E-03	9.88E-03
Immune Invasive Carcinoma	KEGG BLADDER CANCER	42	Bladder cancer	4	0.0952	1.23E-03	1.00E-02
Immune Invasive Carcinoma	BIOCARTA P53HYPOXIA PATHWAY	21	Hypoxia and p53 in the Cardiovascular system	3	0.1429	1.59E-03	1.27E-02
Immune Invasive Carcinoma	BIOCARTA AKT PATHWAY	22	AKT Signaling Pathway	3	0.1364	1.83E-03	1.44E-02
Immune Invasive Carcinoma	HALLMARK MITOTIC SPINDLE	199	Genes important for mitotic spindle assembly.	8	0.0402	1.90E-03	1.48E-02
Immune Invasive Carcinoma	HALLMARK ESTROGEN RESPONSE EARLY	200	Genes defining early response to estrogen.	8	0.04	1.96E-03	1.48E-02
Immune Invasive Carcinoma	HALLMARK HEME METABOLISM	200	Genes involved in metabolism of heme (a cofactor consisting of iron and porphyrin) and erythroblast differentiation.	8	0.04	1.96E-03	1.48E-02
Immune Invasive Carcinoma	BIOCARTA G2 PATHWAY	24	Cell Cycle: G2/M Checkpoint	3	0.125	2.36E-03	1.73E-02
Immune Invasive Carcinoma	KEGG PROTEIN EXPORT	24	Protein export	3	0.125	2.36E-03	1.73E-02
Immune Invasive Carcinoma	BIOCARTA BAD PATHWAY	25	Regulation of BAD phosphorylation	3	0.12	2.66E-03	1.92E-02
Immune Invasive Carcinoma	BIOCARTA PPARA PATHWAY	52	Mechanism of Gene Regulation by Peroxisome Proliferators via PPARa(alpha)	4	0.0769	2.73E-03	1.92E-02
Immune Invasive Carcinoma	KEGG AUTOIMMUNE THYROID DISEASE	52	Autoimmune thyroid disease	4	0.0769	2.73E-03	1.92E-02
Immune Invasive Carcinoma	KEGG REGULATION OF ACTIN CYTOSKELETON	213	Regulation of actin cytoskeleton	8	0.0376	2.89E-03	1.97E-02
Immune Invasive Carcinoma	KEGG AMYOTROPHIC LATERAL SCLEROSIS ALS	53	Amyotrophic lateral sclerosis (ALS)	4	0.0755	2.93E-03	1.97E-02
Immune Invasive Carcinoma	KEGG APOPTOSIS	87	Apoptosis	5	0.0575	2.98E-03	1.97E-02
Immune Invasive Carcinoma	BIOCARTA RACCYCD PATHWAY	26	Influence of Ras and Rho proteins on G1 to S Transition	3	0.1154	2.98E-03	1.97E-02
Immune Invasive Carcinoma	BIOCARTA VIP PATHWAY	26	Neuropeptides VIP and PACAP inhibit the apoptosis of activated T cells	3	0.1154	2.98E-03	1.97E-02
Immune Invasive Carcinoma	KEGG SPLICEOSOME	127	Spliceosome	6	0.0472	3.14E-03	2.04E-02
Immune Invasive Carcinoma	BIOCARTA MALATEX PATHWAY	8	Shuttle for transfer of acetyl groups from mitochondria to the cytosol	2	0.25	3.34E-03	2.12E-02
Immune Invasive Carcinoma	BIOCARTA P35ALZHEIMERS PATHWAY	8	Deregulation of CDK5 in Alzheimers Disease	2	0.25	3.34E-03	2.12E-02
Immune Invasive Carcinoma	HALLMARK MYC TARGETS V2	58	A subgroup of genes regulated by MYC - version 2 (v2).	4	0.069	4.06E-03	2.55E-02
Immune Invasive Carcinoma	KEGG ENDOCYTOSIS	181	Endocytosis	7	0.0387	4.44E-03	2.76E-02
Immune Invasive Carcinoma	KEGG ASTHMA	30	Asthma	3	0.1	4.50E-03	2.77E-02
Immune Invasive Carcinoma	KEGG COLORECTAL CANCER	62	Colorectal cancer	4	0.0645	5.16E-03	3.13E-02
Immune Invasive Carcinoma	BIOCARTA NPP1 PATHWAY	10	Regulators of Bone Mineralization	2	0.2	5.29E-03	3.17E-02
Immune Invasive Carcinoma	KEGG PROPANOATE METABOLISM	33	Propanoate metabolism	3	0.0909	5.91E-03	3.50E-02
Immune Invasive Carcinoma	BIOCARTA BBCELL PATHWAY	11	Bystander B Cell Activation	2	0.1818	6.42E-03	3.57E-02
Immune Invasive Carcinoma	BIOCARTA BTG2 PATHWAY	11	BTG family proteins and cell cycle regulation	2	0.1818	6.42E-03	3.57E-02
Immune Invasive Carcinoma	BIOCARTA EOSINOPHILS PATHWAY	11	The Role of Eosinophils in the Chemokine Network of Allergy	2	0.1818	6.42E-03	3.57E-02
Immune Invasive Carcinoma	BIOCARTA EPONFKB PATHWAY	11	Erythropoietin mediated neuroprotection through NF-kB	2	0.1818	6.42E-03	3.57E-02
Immune Invasive Carcinoma	BIOCARTA VITCB PATHWAY	11	Vitamin C in the Brain	2	0.1818	6.42E-03	3.57E-02
Immune Invasive Carcinoma	KEGG CYSTEINE AND METHIONINE METABOLISM	34	Cysteine and methionine metabolism	3	0.0882	6.42E-03	3.57E-02
Immune Invasive Carcinoma	KEGG WNT SIGNALING PATHWAY	151	Wnt signaling pathway	6	0.0397	7.24E-03	3.92E-02
Immune Invasive Carcinoma	KEGG PPAR SIGNALING PATHWAY	69	PPAR signaling pathway	4	0.058	7.52E-03	3.92E-02
Immune Invasive Carcinoma	BIOCARTA P38MAPK PATHWAY	36	p38 MAPK Signaling Pathway	3	0.0833	7.54E-03	3.92E-02
Immune Invasive Carcinoma	HALLMARK ANGIOGENESIS	36	Genes up-regulated during formation of blood vessels (angiogenesis).	3	0.0833	7.54E-03	3.92E-02
Immune Invasive Carcinoma	HALLMARK E2F TARGETS	200	Genes encoding cell cycle related targets of E2F transcription factors.	7	0.035	7.56E-03	3.92E-02
