## Supplemental Table S4 for "Uncovering the spatial landscape of molecular interactions within the tumor microenvironment through latent spaces"

Interaction	Gene Set Name	# Genes in Gene Set (K)	Description	# Genes in Overlap (k)	k/K	p-value	FDR q-value
Immune DCIS.4	HALLMARK ESTROGEN RESPONSE LATE	200	Genes defining late response to estrogen.	12	0.06	5.15E-08	2.72E-05
Immune DCIS.4	HALLMARK G2M CHECKPOINT	200	Genes involved in the G2/M checkpoint, as in progression through the cell division cycle.	10	0.05	3.51E-06	9.25E-04
Immune DCIS.4	HALLMARK E2F TARGETS	200	Genes encoding cell cycle related targets of E2F transcription factors.	8	0.04	1.59E-04	2.10E-02
Immune DCIS.4	HALLMARK TNFA SIGNALING VIA NFKB	200	Genes regulated by NF-kB in response to TNF [GeneID=7124].	8	0.04	1.59E-04	2.10E-02
Immune DCIS.5	HALLMARK MYC TARGETS V1	200	A subgroup of genes regulated by MYC - version 1 (v1).	40	0.2	3.08E-38	1.63E-35
Immune DCIS.5	HALLMARK OXIDATIVE PHOSPHORYLATION	200	Genes encoding proteins involved in oxidative phosphorylation.	31	0.155	2.67E-26	7.06E-24
Immune DCIS.5	KEGG OXIDATIVE PHOSPHORYLATION	132	Oxidative phosphorylation	22	0.1667	9.74E-20	1.71E-17
Immune DCIS.5	KEGG HUNTINGTONS DISEASE	182	Huntington's disease	24	0.1319	6.03E-19	7.95E-17
Immune DCIS.5	KEGG PROTEASOME	46	Proteasome	15	0.3261	1.21E-18	1.28E-16
Immune DCIS.5	KEGG ALZHEIMERS DISEASE	166	Alzheimer's disease	22	0.1325	1.59E-17	1.40E-15
Immune DCIS.5	KEGG PARKINSONS DISEASE	130	Parkinson's disease	20	0.1538	2.37E-17	1.78E-15
Immune DCIS.5	HALLMARK INTERFERON GAMMA RESPONSE	200	Genes up-regulated in response to IFNG [GeneID=3458].	20	0.1	1.13E-13	7.45E-12
Immune DCIS.5	HALLMARK APOPTOSIS	161	Genes mediating programmed cell death (apoptosis) by activation of caspases.	17	0.1056	3.30E-12	1.94E-10
Immune DCIS.5	KEGG SPLICEOSOME	127	Spliceosome	15	0.1181	1.23E-11	6.50E-10
Immune DCIS.5	BIOCARTA PROTEASOME PATHWAY	19	Proteasome Complex	8	0.4211	1.35E-11	6.50E-10
Immune DCIS.5	KEGG LYSOSOME	121	Lysosome	14	0.1157	7.91E-11	3.48E-09
Immune DCIS.5	HALLMARK UNFOLDED PROTEIN RESPONSE	113	Genes up-regulated during unfolded protein response, a cellular stress response related to the endoplasmic reticulum.	13	0.115	4.05E-10	1.64E-08
Immune DCIS.5	HALLMARK MTORC1 SIGNALING	200	Genes up-regulated through activation of mTORC1 complex.	16	0.08	9.21E-10	3.47E-08
Immune DCIS.5	HALLMARK COMPLEMENT	200	Genes encoding components of the complement system, which is part of the innate immune system.	15	0.075	7.45E-09	2.46E-07
Immune DCIS.5	HALLMARK TNFA SIGNALING VIA NFKB	200	Genes regulated by NF-kB in response to TNF [GeneID=7124].	15	0.075	7.45E-09	2.46E-07
Immune DCIS.5	HALLMARK REACTIVE OXYGEN SPECIES PATHWAY	49	Genes up-regulated by reactive oxigen species (ROS).	8	0.1633	6.05E-08	1.88E-06
Immune DCIS.5	KEGG LEUKOCYTE TRANSENDOTHELIAL MIGRATION	116	Leukocyte transendothelial migration	11	0.0948	6.95E-08	2.04E-06
Immune DCIS.5	HALLMARK INTERFERON ALPHA RESPONSE	97	Genes up-regulated in response to alpha interferon proteins.	10	0.1031	1.24E-07	3.45E-06
Immune DCIS.5	KEGG VIBRIO CHOLERAE INFECTION	54	Vibrio cholerae infection	8	0.1481	1.33E-07	3.51E-06
Immune DCIS.5	KEGG NEUROTROPHIN SIGNALING PATHWAY	126	Neurotrophin signaling pathway	11	0.0873	1.63E-07	4.09E-06
Immune DCIS.5	KEGG PATHOGENIC ESCHERICHIA COLI INFECTION	56	Pathogenic Escherichia coli infection	8	0.1429	1.78E-07	4.28E-06
Immune DCIS.5	BIOCARTA SM PATHWAY	14	Spliceosomal Assembly	5	0.3571	2.89E-07	6.62E-06
Immune DCIS.5	KEGG FOCAL ADHESION	199	Focal adhesion	13	0.0653	3.71E-07	8.17E-06
Immune DCIS.5	HALLMARK GLYCOLYSIS	200	Genes encoding proteins involved in glycolysis and gluconeogenesis.	13	0.065	3.93E-07	8.30E-06
Immune DCIS.5	KEGG REGULATION OF ACTIN CYTOSKELETON	213	Regulation of actin cytoskeleton	13	0.061	8.03E-07	1.62E-05
Immune DCIS.5	KEGG EPITHELIAL CELL SIGNALING IN HELICOBACTER PYLORI INFECTION	68	Epithelial cell signaling in Helicobacter pylori infection	8	0.1176	8.27E-07	1.62E-05
Immune DCIS.5	HALLMARK PROTEIN SECRETION	96	Genes involved in protein secretion pathway.	9	0.0938	1.20E-06	2.26E-05
Immune DCIS.5	KEGG ADHERENS JUNCTION	73	Adherens junction	8	0.1096	1.43E-06	2.61E-05
Immune DCIS.5	HALLMARK UV RESPONSE UP	158	Genes up-regulated in response to ultraviolet (UV) radiation.	11	0.0696	1.57E-06	2.77E-05
Immune DCIS.5	HALLMARK ANDROGEN RESPONSE	100	Genes defining response to androgens.	9	0.09	1.69E-06	2.88E-05
Immune DCIS.5	KEGG TIGHT JUNCTION	132	Tight junction	10	0.0758	2.19E-06	3.61E-05
Immune DCIS.5	HALLMARK HYPOXIA	200	Genes up-regulated in response to low oxygen levels (hypoxia).	12	0.06	2.54E-06	3.94E-05
Immune DCIS.5	HALLMARK XENOBIOTIC METABOLISM	200	Genes encoding proteins involved in processing of drugs and other xenobiotics.	12	0.06	2.54E-06	3.94E-05
Immune DCIS.5	HALLMARK COAGULATION	138	Genes encoding components of blood coagulation system; also up-regulated in platelets.	10	0.0725	3.27E-06	4.94E-05
Immune DCIS.5	KEGG PATHWAYS IN CANCER	325	Pathways in cancer	15	0.0462	3.86E-06	5.66E-05
Immune DCIS.5	HALLMARK DNA REPAIR	150	Genes involved in DNA repair.	10	0.0667	6.89E-06	9.83E-05
Immune DCIS.5	HALLMARK FATTY ACID METABOLISM	158	Genes encoding proteins involved in metabolism of fatty acids.	10	0.0633	1.09E-05	1.51E-04
Immune DCIS.5	BIOCARTA DEATH PATHWAY	29	Induction of apoptosis through DR3 and DR4/5 Death Receptors	5	0.1724	1.49E-05	1.99E-04
Immune DCIS.5	HALLMARK HEME METABOLISM	200	Genes involved in metabolism of heme (a cofactor consisting of iron and porphyrin) and erythroblast differentiation.	11	0.055	1.51E-05	1.99E-04
Immune DCIS.5	KEGG CELL ADHESION MOLECULES CAMS	133	Cell adhesion molecules (CAMs)	9	0.0677	1.76E-05	2.27E-04
Immune DCIS.5	HALLMARK PI3K AKT MTOR SIGNALING	105	Genes up-regulated by activation of the PI3K/AKT/mTOR pathway.	8	0.0762	2.19E-05	2.75E-04
Immune DCIS.5	KEGG ENDOMETRIAL CANCER	52	Endometrial cancer	6	0.1154	2.26E-05	2.77E-04
Immune DCIS.5	KEGG SMALL CELL LUNG CANCER	84	Small cell lung cancer	7	0.0833	4.03E-05	4.83E-04
Immune DCIS.5	KEGG ANTIGEN PROCESSING AND PRESENTATION	88	Antigen processing and presentation	7	0.0795	5.43E-05	6.38E-04
Immune DCIS.5	KEGG PROSTATE CANCER	89	Prostate cancer	7	0.0787	5.84E-05	6.71E-04
Immune DCIS.5	KEGG COLORECTAL CANCER	62	Colorectal cancer	6	0.0968	6.21E-05	6.97E-04
Immune DCIS.5	KEGG FC GAMMA R MEDIATED PHAGOCYTOSIS	96	Fc gamma R-mediated phagocytosis	7	0.0729	9.47E-05	1.04E-03
Immune DCIS.5	BIOCARTA RECK PATHWAY	9	Inhibition of Matrix Metalloproteinases	3	0.3333	1.05E-04	1.13E-03
Immune DCIS.5	KEGG LONG TERM POTENTIATION	70	Long-term potentiation	6	0.0857	1.23E-04	1.27E-03
Immune DCIS.5	KEGG VIRAL MYOCARDITIS	70	Viral myocarditis	6	0.0857	1.23E-04	1.27E-03
Immune DCIS.5	KEGG INSULIN SIGNALING PATHWAY	137	Insulin signaling pathway	8	0.0584	1.45E-04	1.47E-03
Immune DCIS.5	HALLMARK CHOLESTEROL HOMEOSTASIS	74	Genes involved in cholesterol homeostasis.	6	0.0811	1.67E-04	1.67E-03
Immune DCIS.5	BIOCARTA BTG2 PATHWAY	11	BTG family proteins and cell cycle regulation	3	0.2727	2.03E-04	1.95E-03
Immune DCIS.5	BIOCARTA AT1R PATHWAY	27	Angiotensin II mediated activation of JNK Pathway via Pyk2 dependent signaling	4	0.1481	2.06E-04	1.95E-03
Immune DCIS.5	BIOCARTA PYK2 PATHWAY	27	Links between Pyk2 and Map Kinases	4	0.1481	2.06E-04	1.95E-03
Immune DCIS.5	KEGG OOCYTE MEIOSIS	113	Oocyte meiosis	7	0.0619	2.62E-04	2.42E-03
Immune DCIS.5	KEGG THYROID CANCER	29	Thyroid cancer	4	0.1379	2.74E-04	2.46E-03
Immune DCIS.5	BIOCARTA MAPK PATHWAY	81	MAPKinase Signaling Pathway	6	0.0741	2.75E-04	2.46E-03
Immune DCIS.5	KEGG AMYOTROPHIC LATERAL SCLEROSIS ALS	53	Amyotrophic lateral sclerosis (ALS)	5	0.0943	2.91E-04	2.56E-03
Immune DCIS.5	HALLMARK ADIPOGENESIS	200	Genes up-regulated during adipocyte differentiation (adipogenesis).	9	0.045	3.99E-04	3.29E-03
Immune DCIS.5	HALLMARK EPITHELIAL MESENCHYMAL TRANSITION	200	Genes defining epithelial-mesenchymal transition, as in wound healing, fibrosis and metastasis.	9	0.045	3.99E-04	3.29E-03
Immune DCIS.5	HALLMARK ESTROGEN RESPONSE EARLY	200	Genes defining early response to estrogen.	9	0.045	3.99E-04	3.29E-03
Immune DCIS.5	HALLMARK P53 PATHWAY	200	Genes involved in p53 pathways and networks.	9	0.045	3.99E-04	3.29E-03
Immune DCIS.5	HALLMARK NOTCH SIGNALING	32	Genes up-regulated by activation of Notch signaling.	4	0.125	4.05E-04	3.29E-03
Immune DCIS.5	BIOCARTA MHC PATHWAY	14	Antigen Processing and Presentation	3	0.2143	4.38E-04	3.50E-03
Immune DCIS.5	KEGG RNA DEGRADATION	59	RNA degradation	5	0.0847	4.81E-04	3.79E-03
Immune DCIS.5	BIOCARTA FMLP PATHWAY	34	fMLP induced chemokine gene expression in HMC-1 cells	4	0.1176	5.13E-04	3.98E-03
Immune DCIS.5	BIOCARTA P38MAPK PATHWAY	36	p38 MAPK Signaling Pathway	4	0.1111	6.41E-04	4.90E-03
Immune DCIS.5	BIOCARTA EIF PATHWAY	16	Eukaryotic protein translation	3	0.1875	6.63E-04	4.93E-03
Immune DCIS.5	BIOCARTA P53 PATHWAY	16	p53 Signaling Pathway	3	0.1875	6.63E-04	4.93E-03
Immune DCIS.5	KEGG GLIOMA	65	Glioma	5	0.0769	7.52E-04	5.45E-03
Immune DCIS.5	KEGG UBIQUITIN MEDIATED PROTEOLYSIS	135	Ubiquitin mediated proteolysis	7	0.0519	7.63E-04	5.45E-03
Immune DCIS.5	KEGG PYRIMIDINE METABOLISM	98	Pyrimidine metabolism	6	0.0612	7.63E-04	5.45E-03
Immune DCIS.5	BIOCARTA TEL PATHWAY	17	Telomeres, Telomerase, Cellular Aging, and Immortality	3	0.1765	7.98E-04	5.62E-03
Immune DCIS.5	KEGG SPHINGOLIPID METABOLISM	39	Sphingolipid metabolism	4	0.1026	8.72E-04	6.05E-03
Immune DCIS.5	KEGG GNRH SIGNALING PATHWAY	101	GnRH signaling pathway	6	0.0594	8.94E-04	6.13E-03
Immune DCIS.5	KEGG ENDOCYTOSIS	181	Endocytosis	8	0.0442	9.33E-04	6.31E-03
Immune DCIS.5	HALLMARK PEROXISOME	104	Genes encoding components of peroxisome.	6	0.0577	1.04E-03	6.96E-03
Immune DCIS.5	BIOCARTA MAL PATHWAY	19	Role of MAL in Rho-Mediated Activation of SRF	3	0.1579	1.12E-03	7.39E-03
Immune DCIS.5	KEGG BLADDER CANCER	42	Bladder cancer	4	0.0952	1.16E-03	7.53E-03
Immune DCIS.5	BIOCARTA SALMONELLA PATHWAY	5	How does salmonella hijack a cell	2	0.4	1.18E-03	7.58E-03
Immune DCIS.5	KEGG CHRONIC MYELOID LEUKEMIA	73	Chronic myeloid leukemia	5	0.0685	1.27E-03	8.09E-03
Immune DCIS.5	KEGG ARRHYTHMOGENIC RIGHT VENTRICULAR CARDIOMYOPATHY ARVC	74	Arrhythmogenic right ventricular cardiomyopathy (ARVC)	5	0.0676	1.35E-03	8.50E-03
Immune DCIS.5	BIOCARTA TCR PATHWAY	44	T Cell Receptor Signaling Pathway	4	0.0909	1.38E-03	8.56E-03
Immune DCIS.5	HALLMARK ALLOGRAFT REJECTION	200	Genes up-regulated during transplant rejection.	8	0.04	1.76E-03	1.04E-02
Immune DCIS.5	HALLMARK ESTROGEN RESPONSE LATE	200	Genes defining late response to estrogen.	8	0.04	1.76E-03	1.04E-02
Immune DCIS.5	HALLMARK G2M CHECKPOINT	200	Genes involved in the G2/M checkpoint, as in progression through the cell division cycle.	8	0.04	1.76E-03	1.04E-02
Immune DCIS.5	HALLMARK MYOGENESIS	200	Genes involved in development of skeletal muscle (myogenesis).	8	0.04	1.76E-03	1.04E-02
Immune DCIS.5	KEGG PURINE METABOLISM	159	Purine metabolism	7	0.044	1.97E-03	1.15E-02
Immune DCIS.5	BIOCARTA TFF PATHWAY	24	Trefoil Factors Initiate Mucosal Healing	3	0.125	2.24E-03	1.27E-02
Immune DCIS.5	BIOCARTA WNT PATHWAY	24	WNT Signaling Pathway	3	0.125	2.24E-03	1.27E-02
Immune DCIS.5	KEGG PROTEIN EXPORT	24	Protein export	3	0.125	2.24E-03	1.27E-02
Immune DCIS.5	BIOCARTA HBX PATHWAY	7	Calcium Signaling by HBx of Hepatitis B virus	2	0.2857	2.44E-03	1.35E-02
Immune DCIS.5	BIOCARTA IRES PATHWAY	7	Internal Ribosome entry pathway	2	0.2857	2.44E-03	1.35E-02
Immune DCIS.5	KEGG APOPTOSIS	87	Apoptosis	5	0.0575	2.76E-03	1.52E-02
Immune DCIS.5	BIOCARTA RACCYCD PATHWAY	26	Influence of Ras and Rho proteins on G1 to S Transition	3	0.1154	2.84E-03	1.53E-02
Immune DCIS.5	BIOCARTA VIP PATHWAY	26	Neuropeptides VIP and PACAP inhibit the apoptosis of activated T cells	3	0.1154	2.84E-03	1.53E-02
Immune DCIS.5	BIOCARTA ERK PATHWAY	27	Erk1/Erk2 Mapk Signaling pathway	3	0.1111	3.17E-03	1.69E-02
Immune DCIS.5	KEGG GAP JUNCTION	90	Gap junction	5	0.0556	3.20E-03	1.69E-02
Immune DCIS.6	KEGG RIBOSOME	88	Ribosome	13	0.1477	6.30E-11	3.32E-08
Immune DCIS.6	HALLMARK ESTROGEN RESPONSE EARLY	200	Genes defining early response to estrogen.	11	0.055	4.09E-05	7.21E-03
Immune DCIS.6	HALLMARK ESTROGEN RESPONSE LATE	200	Genes defining late response to estrogen.	11	0.055	4.09E-05	7.21E-03
Immune DCIS.6	KEGG SYSTEMIC LUPUS ERYTHEMATOSUS	139	Systemic lupus erythematosus	9	0.0647	5.84E-05	7.71E-03
Immune Invasive.2	KEGG LYSOSOME	121	Lysosome	19	0.157	3.69E-19	1.95E-16
Immune Invasive.2	HALLMARK EPITHELIAL MESENCHYMAL TRANSITION	200	Genes defining epithelial-mesenchymal transition, as in wound healing, fibrosis and metastasis.	20	0.1	3.73E-16	9.84E-14
Immune Invasive.2	HALLMARK OXIDATIVE PHOSPHORYLATION	200	Genes encoding proteins involved in oxidative phosphorylation.	19	0.095	5.34E-15	9.40E-13
Immune Invasive.2	HALLMARK COMPLEMENT	200	Genes encoding components of the complement system, which is part of the innate immune system.	18	0.09	7.21E-14	9.51E-12
Immune Invasive.2	HALLMARK COAGULATION	138	Genes encoding components of blood coagulation system; also up-regulated in platelets.	14	0.1014	8.71E-12	9.20E-10
Immune Invasive.2	HALLMARK P53 PATHWAY	200	Genes involved in p53 pathways and networks.	16	0.08	1.09E-11	9.55E-10
Immune Invasive.2	KEGG FOCAL ADHESION	199	Focal adhesion	15	0.0754	1.12E-10	7.95E-09
Immune Invasive.2	HALLMARK MYC TARGETS V1	200	A subgroup of genes regulated by MYC - version 1 (v1).	15	0.075	1.20E-10	7.95E-09
Immune Invasive.2	KEGG ANTIGEN PROCESSING AND PRESENTATION	88	Antigen processing and presentation	11	0.125	1.56E-10	9.17E-09
Immune Invasive.2	HALLMARK ADIPOGENESIS	200	Genes up-regulated during adipocyte differentiation (adipogenesis).	14	0.07	1.24E-09	5.97E-08
Immune Invasive.2	HALLMARK TNFA SIGNALING VIA NFKB	200	Genes regulated by NF-kB in response to TNF [GeneID=7124].	14	0.07	1.24E-09	5.97E-08
Immune Invasive.2	KEGG SYSTEMIC LUPUS ERYTHEMATOSUS	139	Systemic lupus erythematosus	12	0.0863	1.78E-09	7.81E-08
Immune Invasive.2	KEGG ASTHMA	30	Asthma	7	0.2333	3.77E-09	1.53E-07
Immune Invasive.2	KEGG VIRAL MYOCARDITIS	70	Viral myocarditis	9	0.1286	5.77E-09	2.18E-07
Immune Invasive.2	KEGG LEISHMANIA INFECTION	72	Leishmania infection	9	0.125	7.44E-09	2.62E-07
Immune Invasive.2	HALLMARK HYPOXIA	200	Genes up-regulated in response to low oxygen levels (hypoxia).	13	0.065	1.19E-08	3.83E-07
Immune Invasive.2	KEGG OXIDATIVE PHOSPHORYLATION	132	Oxidative phosphorylation	11	0.0833	1.23E-08	3.83E-07
Immune Invasive.2	KEGG HUNTINGTONS DISEASE	182	Huntington's disease	12	0.0659	3.72E-08	1.09E-06
Immune Invasive.2	HALLMARK APOPTOSIS	161	Genes mediating programmed cell death (apoptosis) by activation of caspases.	11	0.0683	9.62E-08	2.67E-06
Immune Invasive.2	KEGG INTESTINAL IMMUNE NETWORK FOR IGA PRODUCTION	48	Intestinal immune network for IgA production	7	0.1458	1.20E-07	3.07E-06
Immune Invasive.2	KEGG PARKINSONS DISEASE	130	Parkinson's disease	10	0.0769	1.22E-07	3.07E-06
Immune Invasive.2	KEGG ALLOGRAFT REJECTION	37	Allograft rejection	6	0.1622	5.14E-07	1.23E-05
Immune Invasive.2	HALLMARK UV RESPONSE UP	158	Genes up-regulated in response to ultraviolet (UV) radiation.	10	0.0633	7.49E-07	1.72E-05
Immune Invasive.2	KEGG GRAFT VERSUS HOST DISEASE	41	Graft-versus-host disease	6	0.1463	9.66E-07	2.13E-05
Immune Invasive.2	KEGG ALZHEIMERS DISEASE	166	Alzheimer's disease	10	0.0602	1.18E-06	2.48E-05
Immune Invasive.2	KEGG TYPE I DIABETES MELLITUS	43	Type I diabetes mellitus	6	0.1395	1.29E-06	2.62E-05
Immune Invasive.2	KEGG PATHWAYS IN CANCER	325	Pathways in cancer	13	0.04	3.10E-06	6.06E-05
Immune Invasive.2	BIOCARTA MHC PATHWAY	14	Antigen Processing and Presentation	4	0.2857	4.00E-06	7.39E-05
Immune Invasive.2	KEGG AUTOIMMUNE THYROID DISEASE	52	Autoimmune thyroid disease	6	0.1154	4.06E-06	7.39E-05
Immune Invasive.2	KEGG ECM RECEPTOR INTERACTION	84	ECM-receptor interaction	7	0.0833	5.77E-06	9.69E-05
Immune Invasive.2	HALLMARK IL2 STAT5 SIGNALING	199	Genes up-regulated by STAT5 in response to IL2 stimulation.	10	0.0503	5.97E-06	9.69E-05
Immune Invasive.2	HALLMARK GLYCOLYSIS	200	Genes encoding proteins involved in glycolysis and gluconeogenesis.	10	0.05	6.24E-06	9.69E-05
Immune Invasive.2	HALLMARK INTERFERON GAMMA RESPONSE	200	Genes up-regulated in response to IFNG [GeneID=3458].	10	0.05	6.24E-06	9.69E-05
Immune Invasive.2	HALLMARK MTORC1 SIGNALING	200	Genes up-regulated through activation of mTORC1 complex.	10	0.05	6.24E-06	9.69E-05
Immune Invasive.2	KEGG EPITHELIAL CELL SIGNALING IN HELICOBACTER PYLORI INFECTION	68	Epithelial cell signaling in Helicobacter pylori infection	6	0.0882	1.96E-05	2.95E-04
Immune Invasive.2	BIOCARTA MALATEX PATHWAY	8	Shuttle for transfer of acetyl groups from mitochondria to the cytosol	3	0.375	2.88E-05	4.22E-04
Immune Invasive.2	KEGG PROTEASOME	46	Proteasome	5	0.1087	3.56E-05	5.09E-04
Immune Invasive.2	HALLMARK UNFOLDED PROTEIN RESPONSE	113	Genes up-regulated during unfolded protein response, a cellular stress response related to the endoplasmic reticulum.	7	0.0619	4.03E-05	5.60E-04
Immune Invasive.2	HALLMARK XENOBIOTIC METABOLISM	200	Genes encoding proteins involved in processing of drugs and other xenobiotics.	9	0.045	4.15E-05	5.62E-04
Immune Invasive.2	KEGG REGULATION OF ACTIN CYTOSKELETON	213	Regulation of actin cytoskeleton	9	0.0423	6.75E-05	8.92E-04
Immune Invasive.2	KEGG MAPK SIGNALING PATHWAY	267	MAPK signaling pathway	10	0.0375	7.38E-05	9.51E-04
Immune Invasive.2	BIOCARTA VITCB PATHWAY	11	Vitamin C in the Brain	3	0.2727	8.33E-05	1.05E-03
Immune Invasive.2	KEGG CELL ADHESION MOLECULES CAMS	133	Cell adhesion molecules (CAMs)	7	0.0526	1.13E-04	1.39E-03
Immune Invasive.2	BIOCARTA P38MAPK PATHWAY	36	p38 MAPK Signaling Pathway	4	0.1111	2.04E-04	2.40E-03
Immune Invasive.2	HALLMARK HEDGEHOG SIGNALING	36	Genes up-regulated by activation of hedgehog signaling.	4	0.1111	2.04E-04	2.40E-03
Immune Invasive.2	KEGG P53 SIGNALING PATHWAY	68	p53 signaling pathway	5	0.0735	2.34E-04	2.65E-03
Immune Invasive.2	HALLMARK ALLOGRAFT REJECTION	200	Genes up-regulated during transplant rejection.	8	0.04	2.48E-04	2.65E-03
Immune Invasive.2	HALLMARK ESTROGEN RESPONSE EARLY	200	Genes defining early response to estrogen.	8	0.04	2.48E-04	2.65E-03
Immune Invasive.2	HALLMARK MYOGENESIS	200	Genes involved in development of skeletal muscle (myogenesis).	8	0.04	2.48E-04	2.65E-03
Immune Invasive.2	KEGG COMPLEMENT AND COAGULATION CASCADES	69	Complement and coagulation cascades	5	0.0725	2.51E-04	2.65E-03
Immune Invasive.2	KEGG PYRUVATE METABOLISM	40	Pyruvate metabolism	4	0.1	3.09E-04	3.20E-03
Immune Invasive.2	BIOCARTA ARF PATHWAY	17	Tumor Suppressor Arf Inhibits Ribosomal Biogenesis	3	0.1765	3.31E-04	3.36E-03
Immune Invasive.2	BIOCARTA CHEMICAL PATHWAY	18	Apoptotic Signaling in Response to DNA Damage	3	0.1667	3.95E-04	3.93E-03
Immune Invasive.2	KEGG CARDIAC MUSCLE CONTRACTION	79	Cardiac muscle contraction	5	0.0633	4.71E-04	4.61E-03
Immune Invasive.2	KEGG CELL CYCLE	125	Cell cycle	6	0.048	5.70E-04	5.47E-03
Immune Invasive.2	KEGG NEUROTROPHIN SIGNALING PATHWAY	126	Neurotrophin signaling pathway	6	0.0476	5.95E-04	5.61E-03
Immune Invasive.2	KEGG SMALL CELL LUNG CANCER	84	Small cell lung cancer	5	0.0595	6.24E-04	5.78E-03
Immune Invasive.2	BIOCARTA SALMONELLA PATHWAY	5	How does salmonella hijack a cell	2	0.4	6.46E-04	5.88E-03
Immune Invasive.2	BIOCARTA RAS PATHWAY	22	Ras Signaling Pathway	3	0.1364	7.27E-04	6.51E-03
Immune Invasive.2	BIOCARTA GLEEVEC PATHWAY	23	Inhibition of Cellular Proliferation by Gleevec	3	0.1304	8.32E-04	7.32E-03
Immune Invasive.2	KEGG VIBRIO CHOLERAE INFECTION	54	Vibrio cholerae infection	4	0.0741	9.79E-04	8.47E-03
Immune Invasive.2	HALLMARK INTERFERON ALPHA RESPONSE	97	Genes up-regulated in response to alpha interferon proteins.	5	0.0515	1.20E-03	1.01E-02
Immune Invasive.2	KEGG ACUTE MYELOID LEUKEMIA	57	Acute myeloid leukemia	4	0.0702	1.20E-03	1.01E-02
Immune Invasive.2	HALLMARK MITOTIC SPINDLE	199	Genes important for mitotic spindle assembly.	7	0.0352	1.27E-03	1.02E-02
Immune Invasive.2	HALLMARK MYC TARGETS V2	58	A subgroup of genes regulated by MYC - version 2 (v2).	4	0.069	1.28E-03	1.02E-02
Immune Invasive.2	HALLMARK ESTROGEN RESPONSE LATE	200	Genes defining late response to estrogen.	7	0.035	1.31E-03	1.02E-02
Immune Invasive.2	HALLMARK HEME METABOLISM	200	Genes involved in metabolism of heme (a cofactor consisting of iron and porphyrin) and erythroblast differentiation.	7	0.035	1.31E-03	1.02E-02
Immune Invasive.2	HALLMARK KRAS SIGNALING UP	200	Genes up-regulated by KRAS activation.	7	0.035	1.31E-03	1.02E-02
Immune Invasive.2	KEGG COLORECTAL CANCER	62	Colorectal cancer	4	0.0645	1.64E-03	1.24E-02
Immune Invasive.2	KEGG GLYCOLYSIS GLUCONEOGENESIS	62	Glycolysis / Gluconeogenesis	4	0.0645	1.64E-03	1.24E-02
Immune Invasive.2	BIOCARTA CDC42RAC PATHWAY	8	Role of PI3K subunit p85 in regulation of Actin Organization and Cell Migration	2	0.25	1.78E-03	1.31E-02
Immune Invasive.2	BIOCARTA KREB PATHWAY	8	The Citric Acid Cycle	2	0.25	1.78E-03	1.31E-02
Immune Invasive.2	HALLMARK FATTY ACID METABOLISM	158	Genes encoding proteins involved in metabolism of fatty acids.	6	0.038	1.91E-03	1.38E-02
Immune Invasive.2	KEGG CITRATE CYCLE TCA CYCLE	31	Citrate cycle (TCA cycle)	3	0.0968	2.01E-03	1.44E-02
Immune Invasive.2	KEGG PANCREATIC CANCER	70	Pancreatic cancer	4	0.0571	2.56E-03	1.78E-02
Immune Invasive.2	KEGG LEUKOCYTE TRANSENDOTHELIAL MIGRATION	116	Leukocyte transendothelial migration	5	0.0431	2.63E-03	1.78E-02
Immune Invasive.2	BIOCARTA INTEGRIN PATHWAY	34	Integrin Signaling Pathway	3	0.0882	2.63E-03	1.78E-02
Immune Invasive.2	KEGG CYSTEINE AND METHIONINE METABOLISM	34	Cysteine and methionine metabolism	3	0.0882	2.63E-03	1.78E-02
Immune Invasive.2	BIOCARTA NPP1 PATHWAY	10	Regulators of Bone Mineralization	2	0.2	2.83E-03	1.87E-02
Immune Invasive.2	KEGG DRUG METABOLISM CYTOCHROME P450	72	Drug metabolism - cytochrome P450	4	0.0556	2.84E-03	1.87E-02
Immune Invasive.2	HALLMARK ANGIOGENESIS	36	Genes up-regulated during formation of blood vessels (angiogenesis).	3	0.0833	3.10E-03	2.02E-02
Immune Invasive.2	HALLMARK CHOLESTEROL HOMEOSTASIS	74	Genes involved in cholesterol homeostasis.	4	0.0541	3.14E-03	2.02E-02
Immune Invasive.2	BIOCARTA BBCELL PATHWAY	11	Bystander B Cell Activation	2	0.1818	3.44E-03	2.16E-02
Immune Invasive.2	BIOCARTA EOSINOPHILS PATHWAY	11	The Role of Eosinophils in the Chemokine Network of Allergy	2	0.1818	3.44E-03	2.16E-02
Immune Invasive.2	KEGG SPLICEOSOME	127	Spliceosome	5	0.0394	3.88E-03	2.41E-02
Immune Invasive.2	BIOCARTA MAPK PATHWAY	81	MAPKinase Signaling Pathway	4	0.0494	4.34E-03	2.66E-02
Immune Invasive.2	KEGG CHEMOKINE SIGNALING PATHWAY	189	Chemokine signaling pathway	6	0.0317	4.62E-03	2.81E-02
Immune Invasive.2	BIOCARTA ACE2 PATHWAY	13	Angiotensin-converting enzyme 2 regulates heart function	2	0.1538	4.83E-03	2.86E-02
Immune Invasive.2	BIOCARTA IL5 PATHWAY	13	IL 5 Signaling Pathway	2	0.1538	4.83E-03	2.86E-02
Immune Invasive.2	KEGG NATURAL KILLER CELL MEDIATED CYTOTOXICITY	137	Natural killer cell mediated cytotoxicity	5	0.0365	5.34E-03	3.05E-02
Immune Invasive.2	HALLMARK IL6 JAK STAT3 SIGNALING	87	Genes up-regulated by IL6 [GeneID=3569] via STAT3 [GeneID=6774], e.g., during acute phase response.	4	0.046	5.59E-03	3.05E-02
Immune Invasive.2	BIOCARTA ACH PATHWAY	14	Role of nicotinic acetylcholine receptors in the regulation of apoptosis	2	0.1429	5.60E-03	3.05E-02
Immune Invasive.2	BIOCARTA BLYMPHOCYTE PATHWAY	14	B Lymphocyte Cell Surface Molecules	2	0.1429	5.60E-03	3.05E-02
Immune Invasive.2	BIOCARTA PLATELETAPP PATHWAY	14	Platelet Amyloid Precursor Protein Pathway	2	0.1429	5.60E-03	3.05E-02
Immune Invasive.2	BIOCARTA SM PATHWAY	14	Spliceosomal Assembly	2	0.1429	5.60E-03	3.05E-02
Immune Invasive.2	BIOCARTA TCRA PATHWAY	14	Lck and Fyn tyrosine kinases in initiation of TCR Activation	2	0.1429	5.60E-03	3.05E-02
Immune Invasive.2	BIOCARTA UCALPAIN PATHWAY	14	uCalpain and friends in Cell spread	2	0.1429	5.60E-03	3.05E-02
Immune Invasive.2	HALLMARK APICAL JUNCTION	200	Genes encoding components of apical junction complex.	6	0.03	6.06E-03	3.26E-02
Immune Invasive.2	BIOCARTA ASBCELL PATHWAY	15	Antigen Dependent B Cell Activation	2	0.1333	6.43E-03	3.36E-02
Immune Invasive.2	BIOCARTA CLASSIC PATHWAY	15	Classical Complement Pathway	2	0.1333	6.43E-03	3.36E-02
