## Supplemental File 3 for "Uncovering the spatial landscape of molecular interactions within the tumor microenvironment through latent spaces": 182967_1168993F_2_CogapsResult_20_SpaceMarkers_residual_Pattern_1 x Pattern_2Fri_Mar_18_21.55.16_2022.csv

Gene	Pattern_1 x Pattern_2	KW.obs.tot	KW.obs.groups	KW.df	KW.statistic	KW.pvalue	KW.p.adj	Dunn.zP1_Int	Dunn.zP2_Int	Dunn.zP2_P1	Dunn.pval_1_Int	Dunn.pval_2_Int	Dunn.pval_2_1	Dunn.pval_1_Int.adj	Dunn.pval_2_Int.adj	Dunn.pval_2_1.adj
RSPH14	vsBoth	2328	3	2	133.798697225006	8.83043411733629e-30	1.29778675116019e-29	-10.8705768561924	-2.0008651221268	9.47323061006629	1.59191126768144e-27	0.0454069271194465	2.71319813150254e-21	5.47988957729949e-27	0.0773037832126385	7.96683375053988e-21
SELENOP	vsBoth	2328	3	2	120.432574089226	7.0534049102465e-27	1.00919997511274e-26	-2.16978969965691	-10.4044743794863	-7.56787662628229	0.0300227810365542	2.36557959938602e-25	3.79374019706469e-14	0.0515355836454935	7.73067285019614e-25	9.22706141882615e-14
CITED1	vsBoth	2328	3	2	99.0368512917103	3.12191438944203e-22	4.28606260031983e-22	-9.4477244260218	-2.00676117092263	7.98011049036779	3.46276598768549e-21	0.0447750991469282	1.46202357488122e-15	1.01430806291646e-20	0.0762513644708771	3.68535776785452e-15
IGHM	vsBoth	2328	3	2	96.1876356497969	1.29753865559019e-21	1.77266186304632e-21	-6.86243477312164	-9.49695198511028	-1.80390283616247	6.76966525368767e-12	2.16123642579609e-21	0.0712465402987132	1.55431797633075e-11	6.36251844977354e-21	0.120195516007922
HSP90AB1	vsBoth	2328	3	2	95.1917310367107	2.13490347421836e-21	2.91064547092669e-21	-9.39811238011589	-2.42073536056483	7.53687424302344	5.55506753632592e-21	0.0154891487740945	4.81370130592575e-14	1.61761649482706e-20	0.0269067014549986	1.16713350720964e-13
HSP90AA1	vsBoth	2328	3	2	93.3248049171034	5.42970331495484e-21	7.3680639607672e-21	-9.32259131507296	-2.4592275222096	7.42152918542605	1.13532958318341e-20	0.0139236345938118	1.15775734020218e-13	3.27899283651687e-20	0.0242255623987336	2.78054600492331e-13
COL6A2	vsBoth	2328	3	2	83.0464167870969	9.26189223984911e-19	1.22998810698685e-18	-2.56924791479139	-8.85855886249075	-5.68875771225445	0.0101919514351414	8.10554362165652e-19	1.27966878869516e-08	0.0178435404561368	2.22686741640689e-18	2.70180646016568e-08
CORO1A	vsBoth	2328	3	2	82.9424606059847	9.75603886350185e-19	1.29528673777602e-18	-4.55734080097139	-9.10726611867978	-3.84539732412345	5.18053291592685e-06	8.44839728981879e-20	0.000120357255044147	1.01481083764648e-05	2.38386147056419e-19	0.000226146168397624
BCDIN3D-AS1	vsBoth	2328	3	2	74.0379249222424	8.37276452570864e-17	1.08892673887383e-16	-8.5997746048779	-4.04506993846589	5.16660283333154	7.98728088619184e-18	5.23075060950936e-05	2.38387071008292e-07	2.13637591306046e-17	9.94179269104252e-05	4.8639514488239e-07
DCN	vsBoth	2328	3	2	70.2771154922648	5.48931646207326e-16	7.07279879346982e-16	-2.67335696386474	-8.21919756383221	-4.9754671332612	0.00750962936486447	2.0486931075338e-16	6.50904783423982e-07	0.0132088363706775	5.28366184365217e-16	1.3098059401087e-06
KRT8	vsBoth	2328	3	2	69.7580976819272	7.11576430161424e-16	9.15506981111205e-16	-8.03527860415833	-2.03664119689464	6.47519584833478	9.33665058284972e-16	0.0416860112188447	9.46890415426363e-11	2.36535412872863e-15	0.0710931848604142	2.11124700597351e-10
AC010476.2	vsBoth	2328	3	2	60.4301025997474	7.54692353976951e-14	9.47240986288599e-14	-7.52313303899128	-2.05911841173101	5.91851447230517	5.34789560644214e-14	0.0394828964715677	3.24862424280216e-09	1.29522311972916e-13	0.0674051394042815	6.96498234255227e-09
TFF3	vsBoth	2328	3	2	57.1396066425368	3.91103829623333e-13	4.86767697787247e-13	-2.10960455218497	-7.34273599152232	-4.73625100255685	0.034892431921495	2.09271077007147e-13	2.17707928710037e-06	0.0597359912700419	4.99299899210098e-13	4.31141294161719e-06
IGHG1	vsBoth	2328	3	2	56.2963781566013	5.96206638942196e-13	7.40734171187823e-13	-5.90498661486588	-6.95868250966772	-0.405220618834585	3.52675383407977e-09	3.43469573937205e-12	0.685315350224676	7.55495760125375e-09	7.94367957343756e-12	1
CD52	vsBoth	2328	3	2	51.4716614017661	6.65381527055122e-12	8.16392831326298e-12	-2.69303435341814	-7.10630146682804	-3.90277044435074	0.00708049730290541	1.19193910256233e-12	9.50978867510967e-05	0.0124643781512328	2.79115776656975e-12	0.000179266156013077
E2F5	vsBoth	2328	3	2	51.2944946315092	7.27012728884358e-12	8.91340978983176e-12	-6.99398263891388	-2.15490784031353	5.27474621082846	2.6719063686123e-12	0.0311690467374756	1.32939930243258e-07	6.19491370143095e-12	0.0534703316720505	2.73068325815682e-07
IGHG4	vsBoth	2328	3	2	51.0298587623365	8.29864073696234e-12	1.01661705307264e-11	-4.70633286369749	-7.00591384171131	-1.70302640013357	2.52212581707839e-06	2.45378888862219e-12	0.088563127981894	4.98781642994334e-06	5.69629563430151e-12	0.148717797918802
IGLC1	vsBoth	2328	3	2	48.2556824974754	3.32209222998523e-11	4.0412117930222e-11	-6.90586941669686	-4.09843194336128	3.34523185143922	4.98968813195693e-12	4.15958501640631e-05	0.000822138136073312	1.14984653350386e-11	7.93141210755441e-05	0.00150002480271797
CD14	vsBoth	2328	3	2	47.6165635646121	4.57293047241954e-11	5.55261967739729e-11	-3.61180219485319	-6.89773360202461	-2.74504980533912	0.000304076472146226	5.28387118998806e-12	0.00605017148735134	0.000563622840205859	1.21686333175246e-11	0.0106741665788878
RBM24	vsBoth	2328	3	2	44.8030093198631	1.86702502814162e-10	2.24910696390471e-10	-6.69236026326692	-3.4480008412332	3.73692822772902	2.19599413252834e-11	0.0005647522783633	0.000186282068040009	4.97690069699122e-11	0.00103660447036127	0.000348004137145911
GSTP1	vsBoth	2328	3	2	42.515479827146	5.85977388324483e-10	7.01274401120055e-10	-3.48846100875029	-6.51467848774515	-2.51186123805953	0.000485809670784009	7.28455162621722e-11	0.0120096301045896	0.000893807626016208	1.62917743906933e-10	0.020960123005382
AL132639.2	vsBoth	2328	3	2	41.5506382207141	9.49278294203453e-10	1.13292511944139e-09	-6.3095489485236	-2.00658488305506	4.69941654600575	2.79849849909614e-10	0.0447938822670894	2.60905810813243e-06	6.16961346303138e-10	0.0762791222382514	5.15807513009444e-06
LRP1	vsBoth	2328	3	2	40.1719203439725	1.89137800193712e-09	2.24716394570619e-09	-2.15555946364511	-6.24061545844093	-3.64626916431879	0.0311180807067182	4.35852539445858e-10	0.000266075274008672	0.0533843906552203	9.56527286986381e-10	0.000494319139400014
MT2A	vsBoth	2328	3	2	39.257023725444	2.98844735786351e-09	3.53949554959111e-09	-6.20317361607894	-2.33242511746986	4.28015738389425	5.53357345817714e-10	0.0196783380260211	1.86761194772803e-05	1.211202471826e-09	0.0340375623239566	3.59606482208063e-05
TRBC2	vsBoth	2328	3	2	38.9338607781019	3.51252603908652e-09	4.15603178609105e-09	-3.6017413935646	-6.21292598192931	-2.10815544727449	0.00031609272330999	5.20069511384715e-10	0.0350175456140103	0.000585453972057536	1.13927495495029e-09	0.0599468448298704
FXYD5	vsBoth	2328	3	2	38.4841435356029	4.39819429479209e-09	5.19670736319179e-09	-2.49947926980641	-6.16743795523507	-3.21753064158521	0.012437597568935	6.9405331673172e-10	0.00129299215050892	0.0216965645425375	1.51575855010474e-09	0.00234310959538029
LIMD2	vsBoth	2328	3	2	38.2236411514268	5.01004682436132e-09	5.91535932826222e-09	-3.6355629138752	-6.14784505553824	-2.01126906774015	0.000277374287087982	7.85427014983663e-10	0.0442970438884156	0.000514952414446573	1.71317973066906e-09	0.0754518862194534
CKMT1B	vsBoth	2328	3	2	38.1168553126645	5.28481799456209e-09	6.23596170842562e-09	-6.14299054760712	-3.60101116240158	3.01792507429899	8.09821043059004e-10	0.000316981965644103	0.00254511822324442	1.76569847969258e-09	0.000587047886142522	0.00456422652291219
AC003958.2	vsBoth	2328	3	2	36.6616819224537	1.09399899212642e-08	1.2851715125523e-08	-5.99414505438887	-2.25090003832284	4.13869807826172	2.04558726500337e-09	0.0243918693231907	3.4928223995165e-05	4.40970722793683e-09	0.0420319411203778	6.67537697231802e-05
SFTPA2	vsBoth	2328	3	2	35.7687160631476	1.70970819948719e-08	2.00259324680847e-08	-5.96965720507794	-3.29467977751743	3.12631435780472	2.37752581789511e-09	0.000985338940723605	0.00177012223712422	5.11647420958578e-09	0.00179337000900612	0.00319351949996637
PLEKHO1	vsBoth	2328	3	2	35.0271311611396	2.47716599645417e-08	2.89432692030737e-08	-3.02399280663557	-5.91782265021874	-2.43318410293793	0.00249462369987862	3.26231456461426e-09	0.0149666888210875	0.00447537196661831	6.99384587922069e-09	0.026013833074004
C1R	vsBoth	2328	3	2	34.5245854552795	3.18479529799225e-08	3.71457256743109e-08	-2.37705180425242	-5.8426768123754	-3.03849754453945	0.0174516369833277	5.13686171173149e-09	0.00237761042411954	0.0302431034476204	1.09612912750332e-08	0.00426869085732156
GDPD2	vsBoth	2328	3	2	34.5217049957137	3.1893854396689e-08	3.71951704951871e-08	-5.79679250382384	-2.06306774609951	4.10994780012368	6.75952386876945e-09	0.0391061920894038	3.9574856795549e-05	1.43748702963289e-08	0.0667805907448326	7.5509756116752e-05
LINC01489	vsBoth	2328	3	2	33.3989297825201	5.59132255771608e-08	6.50138811029636e-08	-5.53523783107186	-4.20266604693541	1.81373878254509	3.10806316723956e-08	2.63789614961542e-05	0.0697179512519841	6.49230701379616e-08	5.0576761553868e-05	0.117668438634201
IGHA1	vsBoth	2328	3	2	33.2872270578891	5.91249090179136e-08	6.87106300853287e-08	-5.54684471544321	-4.14435915456159	1.88099635422548	2.90870853219965e-08	3.40765318185083e-05	0.059972414782904	6.08229520307621e-08	6.51442833074562e-05	0.101529795718101
AL022341.2	vsBoth	2328	3	2	32.827866093603	7.43908380781208e-08	8.63238255128281e-08	-5.70392027710205	-3.31647947381486	2.82788573580651	1.17082853962562e-08	0.000911592835439886	0.00468565277229151	2.47515635484939e-08	0.00166096908865968	0.00830902224481093
AL590399.1	vsBoth	2328	3	2	32.6714916824849	8.0440678176372e-08	9.327265117432e-08	-5.65758144362136	-2.11850951286945	3.91199287508434	1.53520972035595e-08	0.0341319401267865	9.15376130972554e-05	3.23344730053712e-08	0.0584552061085112	0.000172655465347261
DTNA	vsBoth	2328	3	2	31.4567438743579	1.47657278080793e-07	1.70373164298381e-07	-3.67799911764697	-5.50498256213389	-1.3591454404109	0.000235070772867801	3.69204812065121e-08	0.174100506089934	0.000437525671880634	7.69829443670867e-08	0.288158104833321
ABLIM3	vsBoth	2328	3	2	30.5071360563652	2.37388445213257e-07	2.72913691040324e-07	-5.27441635235911	-4.0534603710367	1.68211645219062	1.33179244880639e-07	5.04655519952435e-05	0.0925462607053598	2.73541600909291e-07	9.59585974278056e-05	0.155237829100378
ALOX12B	vsBoth	2328	3	2	30.1313348129815	2.86459862529001e-07	3.28936282978739e-07	-5.46107036835139	-3.20701558212292	2.67748047834211	4.73272395538152e-08	0.00134119730948055	0.00741781750785323	9.83981752502402e-08	0.0024291034862109	0.0130507100627241
AC021148.2	vsBoth	2328	3	2	29.6134594061095	3.71123961151218e-07	4.25509184463812e-07	-5.38698727838545	-2.02139191255896	3.72090979566621	7.16485033314095e-08	0.0432392112369965	0.000198506339689809	1.48217065204992e-07	0.0736929760614997	0.000370491687139452
CCL19	vsBoth	2328	3	2	29.4944843434796	3.93871086922191e-07	4.51443248608639e-07	-5.3412059634346	-3.51789859693475	2.25825938536168	9.23302809101655e-08	0.000434978544646219	0.0239294928143981	1.90449226129384e-07	0.000801516637314954	0.041244432799944
LINC00621	vsBoth	2328	3	2	29.4266740174044	4.07454320002562e-07	4.66936220247234e-07	-5.40866709154605	-2.33953906212874	3.44280112357187	6.34955310774406e-08	0.019307552404272	0.000575722522578772	1.31519574993485e-07	0.0334084454895182	0.00105648600213309
AC105328.1	vsBoth	2328	3	2	28.5290803763355	6.38247187019568e-07	7.29017675288256e-07	-5.29697679531686	-2.04943793064308	3.60029223690784	1.17735650040746e-07	0.040419311417334	0.000317859727726721	2.42202093296924e-07	0.068967365865989	0.000588602507479842
SLC6A20	vsBoth	2328	3	2	28.3965467044754	6.81974648393288e-07	7.78628424418873e-07	-5.32583262386161	-2.50345364503902	3.20123661253105	1.00491636247271e-07	0.0122987790127516	0.0013683911417395	2.07095845014046e-07	0.0214574516675169	0.00247755190359455
FIGN	vsBoth	2328	3	2	28.3938298216053	6.8290170054379e-07	7.79644882437539e-07	-5.29602166801572	-2.13402962551837	3.5193212529078	1.18352800474688e-07	0.0328403558096282	0.000432652469147106	2.43447216166289e-07	0.0562902906464565	0.000797278310303932
IGLC3	vsBoth	2328	3	2	28.2519254003882	7.33115408840961e-07	8.36566708662338e-07	-5.26648531343453	-3.25142605242489	2.43206275389951	1.39060366135958e-07	0.00114827641879037	0.0150131059371011	2.85487399395094e-07	0.00208498267829964	0.0260930346948796
AC007493.1	vsBoth	2328	3	2	27.5848363424047	1.02336108019645e-06	1.16501073736405e-06	-5.20457182387007	-1.98702665245265	3.5626890484822	1.94444410346522e-07	0.0469194433814818	0.000367075385641545	3.97660992360084e-07	0.0798080086870714	0.000678429534016305
COL1A1	vsBoth	2328	3	2	27.44937044166	1.09507771914105e-06	1.24618574919212e-06	-3.95489854372042	-4.9517670548784	-0.546649792529385	7.65671368202424e-05	7.35426065800471e-07	0.584619353743602	0.000144747518748719	1.47741843575987e-06	0.939099971330337
NEAT1	vsBoth	2328	3	2	27.0911359110505	1.30988926412659e-06	1.4883222800105e-06	-2.2748616722818	-5.19204639493697	-2.53023231302559	0.0229142291983065	2.07995153607582e-07	0.0113987026438251	0.0395267075319716	4.25189773374125e-07	0.0199159548838593
SELENOW	vsBoth	2328	3	2	26.9436028077907	1.41016843410665e-06	1.601146048429e-06	-5.11231099643101	-3.33082250034656	2.19581763225448	3.18241333303352e-07	0.000865897968643129	0.0281049991015028	6.46534608836064e-07	0.00157888154848767	0.0483057129612683
NRAP	vsBoth	2328	3	2	26.5192819767581	1.7434563824501e-06	1.97586753311718e-06	-5.13192896123123	-2.93204719052638	2.59332712076351	2.86787746305726e-07	0.00336735575027995	0.00950523135923365	5.8363772046613e-07	0.00600615096582107	0.0166626380205744
IFITM2	vsBoth	2328	3	2	26.1727898213203	2.07324631574463e-06	2.34698567179569e-06	-2.66237204702667	-5.11437841245707	-2.0516759962245	0.00775920632109139	3.14775766560717e-07	0.0402011610511632	0.0136415721642063	6.39578626608186e-07	0.0686027592045478
LDLRAD1	vsBoth	2328	3	2	25.9168039413262	2.35633768968042e-06	2.66389912206313e-06	-4.96478982628366	-3.45395036486841	1.92518476740133	6.87755088064595e-07	0.000552439041338978	0.0542062470732576	1.38282671961924e-06	0.00101436547138513	0.0919555559798627
SLC9A3R1	vsBoth	2328	3	2	25.7752918709375	2.52910281809866e-06	2.85814769492303e-06	-4.29281437081031	-4.49158612646648	0.241682246075519	1.76422498388727e-05	7.06947014996537e-06	0.809026387389427	3.39976532189101e-05	1.37924724927462e-05	1
SERPING1	vsBoth	2328	3	2	25.5335313791047	2.85406663984365e-06	3.22126982671164e-06	-2.69892918498371	-5.04886584944395	-1.95152155082042	0.00695629768248698	4.44440680566136e-07	0.0509950351383757	0.0122488987830169	8.98728232939653e-07	0.0866156960893354
S100A13	vsBoth	2328	3	2	25.3265603158889	3.16524480456804e-06	3.57001359600278e-06	-5.02376690144091	-2.7653192937585	2.63787064984929	5.06677280088671e-07	0.00568671029758777	0.00834283977493829	1.02296384201442e-06	0.0100464833624588	0.0146508929377204
DOCK3	vsBoth	2328	3	2	25.1295525555943	3.49290678824187e-06	3.93664501308097e-06	-4.9807023198855	-1.99448959080001	3.32158533561093	6.33539290303809e-07	0.0460985764048935	0.00089507606911647	1.27523761000496e-06	0.0784486786444268	0.00163131019628755
H3F3B	vsBoth	2328	3	2	24.9452380099247	3.83010245314027e-06	4.31137002827498e-06	-2.59675776401409	-4.99307061142721	-2.00559000589752	0.00941082656297859	5.94268181933701e-07	0.044900009069084	0.0164995011169105	1.19724894471047e-06	0.0764534860860588
LTB	vsBoth	2328	3	2	24.2894843742961	5.3162510804244e-06	5.97036396494908e-06	-3.16112555972681	-4.85430033294919	-1.28436928883625	0.00157160736483742	1.2081252445908e-06	0.199012773371395	0.00283996182587486	2.41071673160477e-06	0.328523504550872
COX7C	vsBoth	2328	3	2	23.9853497433887	6.18938474193835e-06	6.94320536920369e-06	-3.4826387689386	-4.72212076445779	-0.823275973287849	0.000496497821251467	2.33398019211899e-06	0.410351073656366	0.000913122508768866	4.61945330436311e-06	0.66565823428253
MIR3150BHG	vsBoth	2328	3	2	23.5921050557772	7.53424049518942e-06	8.43890656204445e-06	-4.83862587777962	-2.78280211211446	2.42778357778788	1.30739881893635e-06	0.0053891665125722	0.0151914054630573	2.60677678622279e-06	0.00953041840947623	0.0263984406633557
HSPA1A	vsBoth	2328	3	2	22.8485135936444	1.09271854388113e-05	1.22044412589083e-05	-3.22200543973593	-4.66788051848048	-1.04448128941324	0.00127296718304333	3.04322778764985e-06	0.296262771438687	0.00230756999316619	6.00405559376862e-06	0.484580623518702
SLC35F3	vsBoth	2328	3	2	22.7449610244676	1.15078573021588e-05	1.28496023159552e-05	-4.74922731374379	-2.74825084144251	2.36698482370434	2.04195322762062e-06	0.00599141525320625	0.0179336681806975	4.04642310567463e-06	0.0105726301223303	0.0310670530768611
CCND1	vsBoth	2328	3	2	22.1685391323645	1.53519268183671e-05	1.71022384453233e-05	-4.01831289811522	-4.13219324481533	0.294467521560869	5.86163264234176e-05	3.59318128319634e-05	0.768400677829443	0.000111240085598246	6.86568452173874e-05	1
SNAP91	vsBoth	2328	3	2	21.0942879996492	2.62683963821451e-05	2.91545649335543e-05	-4.59256581960712	-2.248136105537	2.67600548324438	4.37829356043989e-06	0.024567512411495	0.00745054261738385	8.59579639946369e-06	0.0423298583415451	0.013106408736835
HHIPL2	vsBoth	2328	3	2	21.0659128118277	2.6643738024144e-05	2.95665032357735e-05	-2.36271484623491	-4.58901075934749	-1.86827876570126	0.0181416225328926	4.45351476986281e-06	0.0617232248192981	0.0314210958433083	8.74040337206285e-06	0.104450633217406
LINC01956	vsBoth	2328	3	2	19.4136022665971	6.08681119733545e-05	6.71271495979942e-05	-4.40597330736812	-2.17198345672284	2.55292327896546	1.05309931885925e-05	0.0298569107573461	0.0106823023575463	2.0423915654499e-05	0.0512623195234231	0.0186860436369724
ACTN2	vsBoth	2328	3	2	19.305722287625	6.42414996690358e-05	7.08216355993639e-05	-4.27138213191297	-3.02475682656615	1.60600626419276	1.94265196505944e-05	0.00248833105667353	0.108272533605675	3.73902979738598e-05	0.00446421330557192	0.181058487877833
TRBC1	vsBoth	2328	3	2	19.2673428963108	6.54861788078973e-05	7.21637882263836e-05	-3.84263288421042	-3.75661386190701	0.465870036095085	0.000121721471588774	0.000172227928950235	0.641308530150477	0.000228660511112009	0.000322013226669351	1
ATP1A4	vsBoth	2328	3	2	19.0704557710314	7.22608632757982e-05	7.95755211403734e-05	-4.1759925825564	-3.19139018288836	1.34874551234516	2.96689486787593e-05	0.00141589925042607	0.177418721512027	5.68102239032635e-05	0.00256205772277797	0.293520085931051
AC008268.1	vsBoth	2328	3	2	19.0529669620382	7.28955122632756e-05	8.02619071775579e-05	-4.36219874727471	-2.04278862860758	2.62929833404515	1.28761816893174e-05	0.0410733667224307	0.00855612628528746	2.49171274735782e-05	0.0700697536778678	0.0150177179413013
RNF212	vsBoth	2328	3	2	18.8911912853555	7.90369065809161e-05	8.69471583602347e-05	-4.17976215625821	-3.11931351937805	1.42082728074728	2.91814141045745e-05	0.00181272965082623	0.155366977685464	5.59010872095272e-05	0.00326914030540227	0.257776905740631
RP1	vsBoth	2328	3	2	18.6582526632519	8.87997847792699e-05	9.76010490215572e-05	-2.05320976841595	-4.31790829160447	-1.93555779720071	0.0400522374345497	1.57514848593097e-05	0.0529218834308849	0.0683505218763465	3.03988613008389e-05	0.0898214111171867
AL357054.4	vsBoth	2328	3	2	18.6255745667204	9.02626067649654e-05	9.91985720850858e-05	-4.31555776577784	-2.12031384094219	2.50724487821555	1.59200412410352e-05	0.0339795871970541	0.012167638289785	3.07135441826247e-05	0.0582072659819022	0.0212322712976917
TGM3	vsBoth	2328	3	2	18.3737441775156	0.000102374583030876	0.000112381479886289	-3.90334540471059	-3.48335372277468	0.787681335735193	9.48721578694706e-05	0.000495173638555611	0.430883125526212	0.000178851618854379	0.000910714436441655	0.697748496927332
PTMS	vsBoth	2328	3	2	18.2724039727973	0.00010769558303391	0.000118173650420121	-3.62286732644555	-3.77434908662198	0.219345514135203	0.000291355282759995	0.00016042598772305	0.826380909877042	0.000540418475767988	0.000300248820715673	1
MAG	vsBoth	2328	3	2	17.3855871988735	0.000167790631063725	0.000183488821003876	-4.15587635072951	-2.3674794098365	2.10663444585235	3.24043050261539e-05	0.0179097165582865	0.0351492785256287	6.19841316713847e-05	0.0310264359532038	0.0601673289888736
LGALS1	vsBoth	2328	3	2	17.3473929040829	0.000171025745888815	0.000187016961840152	-4.1218658146588	-2.57575354681414	1.87417654131623	3.75816098820709e-05	0.010002191059603	0.0609060963304533	7.17511698320395e-05	0.0175163103588344	0.103084893836055
LNCOC1	vsBoth	2328	3	2	16.6846156745514	0.000238221930598877	0.000259786020392326	-3.00987449012977	-3.89521834279695	-0.535787596443487	0.0026135566501443	9.81103102738527e-05	0.592105355510662	0.00468477055080873	0.000184871029160421	0.950727263422883
COL1A2	vsBoth	2328	3	2	16.4478101274162	0.000268165812957251	0.000292230031974744	-3.1120126470976	-3.80689249221298	-0.345502792897387	0.0018581653841078	0.000140723881713786	0.72971641097528	0.00334911410559923	0.000263889499153417	1
TMBIM6	vsBoth	2328	3	2	16.4145876967423	0.000272657576563743	0.00029704853539621	-4.03352182342942	-2.34376203927573	2.00113900424835	5.49470750930401e-05	0.0190903468909604	0.045377412024405	0.00010437344489563	0.0330400540355934	0.07725567597769
PCBP2	vsBoth	2328	3	2	16.0889827905248	0.000320864579275665	0.000348922539459531	-3.03738711135263	-3.78625107628784	-0.404007110162253	0.00238638771454778	0.000152937150037872	0.686207490677096	0.00428419890007592	0.000286442384469944	1
ZFP36L2	vsBoth	2328	3	2	15.5881746897758	0.000412164776797404	0.000447037176450732	-2.84310091270176	-3.79301462002561	-0.613521234451752	0.00446769223045947	0.000148829390291549	0.539531746624637	0.00793029895263611	0.000278876339912096	0.868513484365489
ASCL1	vsPattern_2	2328	3	2	15.5002480277535	0.0004306891258355	0.00046689000128279	-1.8828733045472	-3.9359013097626	-1.75249216497746	0.0597175397803784	8.28850315793801e-05	0.0796892159374652	0.101109453981911	0.000156532300223318	0.134059378548977
H1FX	vsBoth	2328	3	2	15.0971876929943	0.000526850439088336	0.000570317550415581	-3.51200672451077	-3.19345779139032	0.652615145376766	0.000444736745967857	0.00140579887359577	0.51400441909725	0.000819202765498414	0.00254430583725567	0.828593361406902
APOD	vsBoth	2328	3	2	14.8365588590041	0.000600180911216231	0.000648902955510568	-3.65650329599622	-2.87461124721095	1.10511703706297	0.000255679125292181	0.00404525233498545	0.269108879178734	0.000475350049065414	0.00719542538083808	0.441094407032788
CAPN9	vsBoth	2328	3	2	14.4102420507279	0.000742772296395485	0.000801353533835723	-3.43290804677632	-3.11764710010157	0.641590971752484	0.000597144581244857	0.00182300946715882	0.52113879647176	0.00109524054652031	0.00328690725960522	0.839653514145364
PPDPF	vsPattern_2	2328	3	2	14.234953204671	0.000810810168347854	0.000874001423461085	-1.5743517670309	-3.7568936453369	-1.905808755566	0.115406148065017	0.0001720355666786	0.0566750225640785	0.192699123192804	0.000321663359406826	0.0960586976352342
MAGED2	vsBoth	2328	3	2	13.767868653862	0.00102410693722761	0.00110173724643751	-3.13193431916409	-3.2874737230874	0.166379740993656	0.00173658720185504	0.00101090622752018	0.867858116084253	0.00313366242285387	0.00183903198653715	1
STMND1	vsBoth	2328	3	2	13.5314683047727	0.00115260099881518	0.00123890291888261	-2.2239758923077	-3.64908197266505	-1.12472337449054	0.0261500662735886	0.000263179122318762	0.260706273483975	0.0450124091594557	0.000489027364504642	0.427607018658296
PRSS16	vsBoth	2328	3	2	13.2811290710306	0.00130628958877361	0.00140246382858712	-2.4167704083787	-3.56995724856829	-0.848358974127609	0.0156588905202037	0.000357039492305901	0.396238083225224	0.027196181474355	0.00066013939000933	0.643274243104699
LRP2	vsBoth	2328	3	2	13.0266764372045	0.00148351913672622	0.00159056716504885	-2.14161491689861	-3.58640178511495	-1.15157166592559	0.0322244823736796	0.000335272256673204	0.249497130149027	0.0552454388847936	0.000620378912102409	0.409637582043302
ATP6V1G2	vsBoth	2328	3	2	12.7304808817726	0.00172032777253234	0.00184157670323639	-2.53010311469582	-3.44288810928291	-0.609742983431626	0.0114029009576935	0.000575537381473113	0.542032076232153	0.0199215902422232	0.001056209365032	0.872446944147582
EEF2	vsBoth	2328	3	2	12.7234543609111	0.00172638236146969	0.00184777815296527	-3.28170566043191	-2.84937598437967	0.737135524655323	0.00103181249590598	0.00438050796857171	0.461039937635374	0.00187650873607771	0.00777936573289919	0.745423341561235
AC104461.1	vsBoth	2328	3	2	12.7103609916439	0.00173772151879191	0.00185982077446595	-3.09613757549775	-3.07713837411969	0.327805056500604	0.00196059373178658	0.00208998257085118	0.743059063861943	0.00353062063837557	0.00376031574149192	1
ARHGAP45	vsBoth	2328	3	2	12.4372787706216	0.00199195365568094	0.00212987359361589	-2.80686792551207	-3.25122814434714	-0.139200292213794	0.00500257477633407	0.00114907609160374	0.889291877599135	0.00886027379938065	0.00208637300995447	1
FSTL4	vsBoth	2328	3	2	12.335064847126	0.00209640265713266	0.00224031175541473	-3.1927766039212	-2.86173238224989	0.632481425546536	0.00140911914875735	0.00421332504453406	0.527072341998736	0.0025500896739267	0.00748917703679442	0.849013154151847
SRP14	vsBoth	2328	3	2	11.999322803611	0.00247959161978694	0.00264593765044502	-2.04764064686782	-3.44314908696786	-1.1143885608073	0.0405952234858046	0.000574982247027373	0.265112528640952	0.0692636760816518	0.0010552221249972	0.434683209347102
RPL5	vsBoth	2328	3	2	11.9903814691197	0.00249070186542481	0.00265752574741356	-3.21836545704106	-2.71368191639775	0.799199673138105	0.00128923438393564	0.00665400229180363	0.424174641454934	0.00233650671328141	0.0117229912741729	0.687301890088616
DNALI1	vsBoth	2328	3	2	11.7809844015164	0.00276561512399776	0.00294892318200274	-3.20655448415878	-2.66154842557515	0.836138342098193	0.00134334863490611	0.00777821515265701	0.403077080414928	0.00243292811354841	0.0136746004680145	0.654065875851612
ISG20	vsPattern_2	2328	3	2	11.2133215249769	0.00367331497199126	0.00390931573312908	-1.57961510231267	-3.34697701904432	-1.512773639331	0.114195038546639	0.000816979829334204	0.130337166909075	0.190702796006942	0.00149083467564402	0.217040162588172
HGD	vsBoth	2328	3	2	11.1216866827672	0.00384553193348599	0.00409054400169083	-3.11716943362367	-2.58310812825016	0.816846111748232	0.00182596596179805	0.00979146302035607	0.414016376748448	0.00329185135018329	0.0171560777027519	0.671355753478707
RPL22	vsPattern_1	2328	3	2	10.808552354596	0.004497308477328	0.00477809448538286	-3.26721884115637	-1.94794498827248	1.57419693294322	0.00108609688236822	0.0514215459282685	0.115441928202692	0.00197371382501901	0.0873232274099111	0.192753627265694
FCGRT	vsPattern_2	2328	3	2	10.7273263700781	0.00468371732073462	0.00497364943915141	-1.31862557109092	-3.25606992005396	-1.69968675253861	0.187294320552708	0.00112965928884815	0.0891898624767734	0.309520128062367	0.00205184581635512	0.149730446381038
CES3	vsBoth	2328	3	2	10.7001722396926	0.00474774210698428	0.00504088011489172	-2.46669690305145	-3.09291050933691	-0.345165609165033	0.0136365731213151	0.00198203894667164	0.72996987167229	0.0237348475242067	0.00356882049303234	1
CSF1R	vsBoth	2328	3	2	10.6685110954295	0.00482349964131934	0.00511977687699709	-2.47704200760526	-3.08130058440376	-0.323374191804945	0.0132476308891862	0.00206098476985639	0.746411872420467	0.0230748823867364	0.0037090117628158	1
TCEAL4	vsPattern_2	2328	3	2	10.5715046144305	0.0050632216568105	0.0053726097882771	-1.54587189100627	-3.25018372188644	-1.45654332796119	0.122135510335004	0.00115330474625374	0.145242481110354	0.203708420830011	0.00209380339417851	0.241350450485689
HINT1	vsBoth	2328	3	2	10.3371601750614	0.00569264614255757	0.00603445536249616	-2.28032909607449	-3.10226528003962	-0.548851040818731	0.0225881773834131	0.00192045776494479	0.583107679434909	0.0389752182863605	0.00345915542231347	0.936720694858103
SEZ6L	vsBoth	2328	3	2	10.2165424799423	0.00604652688744127	0.00640574146069838	-3.03111355526678	-2.39201553391866	0.907535160111129	0.00243653594328422	0.0167561331759247	0.364123865002532	0.00437320574807098	0.0290599548345805	0.592312396593855
FER1L5	vsPattern_2	2328	3	2	10.1875941532044	0.00613468175032656	0.00649848407035242	-1.13908346797937	-3.15217598298192	-1.78917155228808	0.254668342143927	0.00162058569883026	0.0735871916146941	0.417960373959727	0.00292700392692077	0.124038671961049
YWHAZ	vsBoth	2328	3	2	10.1691988145949	0.00619136680995688	0.00655754785311533	-2.1527853844966	-3.11315457394372	-0.692488518085851	0.031335549319502	0.00185099045354714	0.488630594022186	0.0537499613781181	0.00333637797432752	0.788932137467479
AC010168.2	vsPattern_1	2328	3	2	10.1391099558587	0.00628521657861313	0.00665528601260158	-3.18409591220649	-1.61143447652055	1.80542942301697	0.00145206890769644	0.107085057850173	0.0710075103971566	0.00262673261442025	0.179101989828647	0.119802134923101
FAM71F1	vsBoth	2328	3	2	9.92446109225148	0.00699730260645057	0.00740301417916129	-3.04831987993789	-2.21064384663021	1.09699140886242	0.00230124822790337	0.0270605099062029	0.272645147670155	0.00413400907785116	0.0465508673646208	0.446723790862366
ARAP1	vsPattern_2	2328	3	2	9.33806988814376	0.00938131865702899	0.00989169523521735	-0.819644754378632	-2.95998510755964	-1.94143837556342	0.412418652503372	0.00307653913966147	0.0522051273400464	0.668906203264143	0.00549781563010811	0.0886342891418323
PTGES3L	vsBoth	2328	3	2	8.9692078976077	0.0112813546300756	0.0118720747578664	-2.91845652398583	-2.03929152762939	1.12321883539534	0.00351768924801037	0.0414209407157117	0.261344564955575	0.00626919462830143	0.0706509297862543	0.428619600630021
C3	vsPattern_2	2328	3	2	8.80966018807703	0.0122181821804869	0.0128477542537623	-1.60324969532791	-2.96469345202851	-1.12665608107151	0.108879537793152	0.00302984678415903	0.259887918113599	0.182038858132894	0.00541563622048505	0.42631029669732
AC124067.4	vsPattern_2	2328	3	2	8.73564226146846	0.0126788360197763	0.0133261964074415	-1.89956576969082	-2.91028702467242	-0.765431765936672	0.0574901278950321	0.00361096973736696	0.444014483319337	0.0974187179219384	0.00643301186570856	0.71831203449894
NUPR1	vsPattern_2	2328	3	2	8.73388627324221	0.0126899728514839	0.0133365796465929	-1.68725879807523	-2.94465279649967	-1.01988098751727	0.0915535997930748	0.00323317258657358	0.307784907496069	0.153616078069351	0.00577100590271938	0.503051672155448
KRT31	vsPattern_1	2328	3	2	8.43724906292937	0.0147188759385906	0.0154474249629232	-2.84316848020537	-1.93455798440722	1.14352202900212	0.00446674515040131	0.0530445601132917	0.252821913807973	0.00792884697906024	0.0900271359681406	0.414996554225028
COX5B	vsPattern_1	2328	3	2	8.31478491489088	0.0156483083976448	0.0164123012937902	-2.87657316099365	-1.60948878553514	1.48576381131275	0.00402018989660085	0.107509505222165	0.137341605411839	0.00715208863784016	0.179792304880791	0.228443990154681
FBLN1	vsPattern_2	2328	3	2	8.11507811945103	0.0172915201960435	0.0181115498056963	-1.83897296494706	-2.8031405892367	-0.72748404452557	0.0659191625912867	0.00506076034153593	0.466929486033725	0.111419183901648	0.00896126160969887	0.754727216452333
SNRPB	vsPattern_2	2328	3	2	7.57492835679932	0.0226529729770956	0.0236524836772226	-0.838314695128103	-2.6899731171629	-1.66665200682671	0.401853984816936	0.00714577751928501	0.0955836212191292	0.652150092929466	0.0125789357517648	0.160240827876228
TPSG1	vsPattern_2	2328	3	2	7.55123334649852	0.0229229503121439	0.0239308377877098	-1.07705095565854	-2.7282177337977	-1.45321720299194	0.281457501870518	0.00636775614489005	0.146163457224431	0.460781637857052	0.0112273787588229	0.242841425982816
CYBA	vsPattern_2	2328	3	2	7.54394829517696	0.0230066000024598	0.0240158005047339	-0.845318846503063	-2.68638953534402	-1.65594149932485	0.397932841236969	0.00722288271324556	0.0977336664456436	0.645923174593859	0.0127113878652583	0.163760344292634
ROMO1	vsPattern_2	2328	3	2	7.51446042925636	0.0233483207339688	0.024368911864255	-0.524762670342494	-2.59330493577751	-1.90307101180015	0.59974818484873	0.0095058445865353	0.0570312798736619	0.962722318881859	0.0166632374569199	0.0966545184372499
UQCRB	vsPattern_2	2328	3	2	7.28956912243211	0.0261270380249334	0.027240931709415	-1.94152848118723	-2.59488154802711	-0.423378859430785	0.0521942082539381	0.0094623523241908	0.672018866546055	0.0886182000662875	0.0165888915007969	1
CA14	vsPattern_2	2328	3	2	7.15170872659019	0.0279915006445755	0.0291648053153285	-1.95339541382252	-2.55772651322694	-0.37584624212305	0.0507727592497698	0.0105358916006114	0.707031207691508	0.0862524679716	0.0184351842064537	1
AC025183.1	vsPattern_1	2328	3	2	7.05909244631221	0.0293182167768678	0.0305321291905662	-2.65367229781094	-1.43803987920484	1.4148148567839	0.00796211100223807	0.150422739328112	0.157122786943573	0.013993495516809	0.249776080320861	0.260654851541009
LST1	vsPattern_2	2328	3	2	7.05821382347676	0.029331099433787	0.0305440450515489	-0.917702007378001	-2.61844680953525	-1.51603464991776	0.358774896459653	0.0088331061299655	0.129510591058656	0.583920617234154	0.0154972306998695	0.215692968271187
ARHGEF1	vsPattern_2	2328	3	2	7.02304535943949	0.0298514256528437	0.0310736795187415	-1.30342669427728	-2.65000809469131	-1.14260983970701	0.192429127959656	0.00804898423571532	0.253200618347441	0.317843368423197	0.0141441526728312	0.415607075570295
CRYBA2	vsPattern_2	2328	3	2	6.9923046419226	0.0303137970791079	0.0315518845156509	-1.80223668648043	-2.5763246273953	-0.551460319640338	0.0715081750074628	0.00998568462373662	0.581318160767355	0.120626964266427	0.0174884007074679	0.933919234846858
CTSD	vsBoth	2328	3	2	6.83434570102236	0.0328050487375756	0.0341180874274202	-2.18877634142333	-2.33130278549438	0.0842963740439799	0.0286131001082431	0.0197373994541375	0.932820795236761	0.0491680096835683	0.034137798092876	1
CTSZ	vsPattern_2	2328	3	2	6.71700941913241	0.0347872370966859	0.0361530138300672	-0.617500974807121	-2.48928562707251	-1.7077769573392	0.536904338497415	0.0128000085592129	0.0876777362379939	0.864397268686702	0.0223161808162383	0.147268387979731
APOF	vsPattern_1	2328	3	2	6.65606628343085	0.0358635743116789	0.037260651025604	-2.57610982790873	-1.40765427293338	1.36245216335196	0.00999189031010886	0.159233468247593	0.173055231102393	0.0174987700946124	0.264077860227562	0.28645891911352
MBOAT7	vsPattern_2	2328	3	2	6.65512885230964	0.0358803880671441	0.0372762932131734	-0.330450484190244	-2.38188371495207	-1.90634187038607	0.741059600966158	0.0172243355512194	0.0566058652411003	1	0.0298609921039104	0.0959467775720795
PNRC1	vsPattern_1	2328	3	2	6.63633216819198	0.036219193839818	0.0376245929638754	-2.52463343865301	-0.816268860301929	1.86772713076336	0.0115819025729562	0.414346380338213	0.0618001149596751	0.02022856394961	0.671855403945798	0.104577868850328
MZT2B	vsPattern_2	2328	3	2	6.52948770301191	0.0382067204242754	0.0396639783174653	-1.12777058887375	-2.54979675744215	-1.23151346052111	0.259416817417383	0.0107785734653737	0.218130885428755	0.425548885294773	0.018853372301466	0.359349075724434
ZNF703	vsBoth	2328	3	2	6.50330625707375	0.0387101620348136	0.0401807199111055	-2.26509574250899	-2.14589144508958	0.339372486914242	0.0235068048444014	0.0318816405018074	0.734329142304975	0.0405272675302389	0.0546698798979236	1
AKR7A3	vsPattern_1	2328	3	2	6.24923749614118	0.0439536878577129	0.0455587623996425	-2.48928419976064	-1.04369863142388	1.6157600459257	0.0128000599514482	0.296624843237815	0.106146202986989	0.0223161808162383	0.485147007026382	0.177572409765465
UBXN1	vsPattern_2	2328	3	2	6.21230603301592	0.0447728649338706	0.0463942456843348	-0.24053494212673	-2.26968493063826	-1.89427366186601	0.809915578331319	0.0232267063740134	0.0581886950916809	1	0.0400578514999936	0.0985834233232154
PGM5-AS1	vsPattern_2	2328	3	2	6.20701142958387	0.0448915492433157	0.0465149547283401	-1.22740216470739	-2.49131703131719	-1.072065535054	0.219671473199776	0.0127270499877627	0.283690597662092	0.361819114613901	0.0221914115333918	0.464313747972129
AC010998.3	vsPattern_1	2328	3	2	6.11165289227392	0.0470837924680724	0.0487626460069623	-2.4606754257291	-1.43471817058255	1.21618321251886	0.0138675758351761	0.151367424158793	0.223915137223253	0.0241314441110425	0.251290379160915	0.368670760377487
