## Supplemental File 3 for "Uncovering the spatial landscape of molecular interactions within the tumor microenvironment through latent spaces": 182967_1168993F_2_CogapsResult_20_SpaceMarkers_residual_Pattern_1 x Pattern_5Fri_Mar_18_21.55.16_2022.csv

Gene	Pattern_1 x Pattern_5	KW.obs.tot	KW.obs.groups	KW.df	KW.statistic	KW.pvalue	KW.p.adj	Dunn.zP1_Int	Dunn.zP2_Int	Dunn.zP2_P1	Dunn.pval_1_Int	Dunn.pval_2_Int	Dunn.pval_2_1	Dunn.pval_1_Int.adj	Dunn.pval_2_Int.adj	Dunn.pval_2_1.adj
SLC39A6	vsBoth	1810	3	2	128.121039289605	1.5096275413314e-28	3.95461239916601e-28	-9.90170475026467	-2.37811971586088	7.84948193495576	4.09238816168146e-23	0.0174011754112465	4.1775934467582e-15	2.54773924493408e-22	0.0349760549088511	2.11329909268262e-14
EFNA1	vsBoth	1810	3	2	106.719878688029	6.69996892175816e-24	1.60121101271459e-23	-9.12366223387364	-2.34787020871609	7.03184747926382	7.26276591433592e-20	0.0188810993439271	2.0381653537474e-12	4.19950564424677e-19	0.0377878213057059	9.14234022671059e-12
IER3	vsBoth	1810	3	2	105.183631517119	1.44432398305819e-23	3.42091168596769e-23	-9.09145428653436	-2.40128404290901	6.92789493415927	9.77230489140087e-20	0.0163376493143753	4.27148777600289e-12	5.63505612394665e-19	0.0329427429656906	1.88516882459681e-11
FXYD3	vsBoth	1810	3	2	94.4988323797606	3.01883429849047e-21	6.80577816383768e-21	-9.07465826305864	-3.34026509098314	5.70522472773544	1.14034781638444e-19	0.000836984552539691	1.16189690085041e-08	6.56524153794575e-19	0.00197875898264518	4.13819125309734e-08
AZGP1	vsBoth	1810	3	2	92.3665348409231	8.76721794863659e-21	1.95489875028859e-20	-9.42860092477919	-4.79610123975897	4.22781077743174	4.15595174752836e-21	1.6178353694688e-06	2.35976111879388e-05	2.47547013434538e-20	4.91292907817932e-06	6.49705257425833e-05
TFF3	vsBoth	1810	3	2	86.443639081509	1.69434667852404e-19	3.66696260332195e-19	-9.06335594693087	-7.5213623959401	0.3307987380379	1.26497422800299e-19	5.42083614983812e-14	0.740796514173653	7.27583521655308e-19	2.62815429754079e-13	1
CRABP2	vsBoth	1810	3	2	82.8380603137193	1.02788317443893e-18	2.18203914173294e-18	-6.74804565715004	-9.03857780911482	-4.16350062900223	1.49849798771823e-11	1.58723322495782e-19	3.13405161869943e-05	6.40217191479963e-11	9.10635636486947e-19	8.53329647610258e-05
HSPA1A	vsBoth	1810	3	2	76.7553074649695	2.15177449537432e-17	4.4278022734299e-17	-8.71655666748392	-6.39521229751577	1.39327485118773	2.86790456656583e-18	1.6032444496575e-10	0.163536692523916	1.59231734313998e-17	6.4602156169296e-10	0.291538655328581
SPINT2	vsBoth	1810	3	2	70.7465715365315	4.34087404042617e-16	8.66662450839511e-16	-8.06872453998171	-3.51540512967397	4.37334113577932	7.10363298645021e-16	0.000439083606962007	1.22359294603506e-05	3.6895482692902e-15	0.00106957167899182	3.44999722452825e-05
MGP	vsBoth	1810	3	2	69.2875014449883	9.00347636389134e-16	1.78411877891204e-15	-8.22763958686725	-4.45851074038376	3.33879476993425	1.90938565056123e-16	8.25310623152107e-06	0.00084142704480586	1.01007704114566e-15	2.36031052272227e-05	0.00198848633841149
CLDN3	vsBoth	1810	3	2	65.6632239966157	5.51330574289282e-15	1.07246441895923e-14	-7.64211210887387	-2.99429630743502	4.57203717730566	2.1368698684132e-14	0.00275078659702268	4.83005213119382e-06	1.05474968891636e-13	0.00612337013991501	1.40979649447902e-05
DDR1	vsBoth	1810	3	2	62.0733283267646	3.31854733850955e-14	6.32420988840715e-14	-7.50801071862172	-3.13711499384427	4.24126989377445	6.00325911462224e-14	0.00170619194172573	2.22258678214564e-05	2.90613768725685e-13	0.00389465700414758	6.13299079349387e-05
CCND1	vsBoth	1810	3	2	61.6948458360066	4.00990834285291e-14	7.62393172466914e-14	-7.37248515674265	-2.80586994631122	4.51689082461297	1.67476246460855e-13	0.00501809413305843	6.27542390416425e-06	7.93150177107228e-13	0.0108243010063881	1.81314760234317e-05
KRT18	vsBoth	1810	3	2	54.7431941339164	1.29618333351423e-12	2.37331392232317e-12	-2.77478788419114	-6.99227204597811	-5.91279583636652	0.0055237721832451	2.70469758368779e-12	3.36348988976349e-09	0.0118508955226522	1.20508886297944e-11	1.24312891367329e-08
NUPR1	vsBoth	1810	3	2	53.8010054980086	2.07615653966594e-12	3.7789292738035e-12	-7.33450692658102	-4.76395999028589	1.96396346162098	2.22539258842422e-13	1.8983016014868e-06	0.0495343293508203	1.047377931452e-12	5.73082287625618e-06	0.0940676463313917
GRINA	vsBoth	1810	3	2	52.2690169204443	4.46608709806944e-12	8.05019508121791e-12	-6.56518483140607	-2.0352634345818	4.61651058560721	5.196836010095e-11	0.0418243732867478	3.90246125639071e-06	2.15467755664018e-10	0.0801542014237336	1.14820232598658e-05
IGFBP5	vsBoth	1810	3	2	51.9167796332376	5.32616410680342e-12	9.58257594879532e-12	-3.21782565081247	-6.97317433050424	-5.40063204487315	0.00129166306782929	3.09868248076724e-12	6.64065099940504e-08	0.00298944643602838	1.37703238804484e-11	2.23941909081351e-07
SLC9A3R1	vsBoth	1810	3	2	51.2537009638991	7.4199375001172e-12	1.33010597577769e-11	-2.24081073965863	-6.59643145013775	-5.99292945628605	0.0250383369922081	4.21172102015786e-11	2.06094268399153e-09	0.0493326208576934	1.75395696334392e-10	7.73527166535684e-09
XBP1	vsBoth	1810	3	2	49.5336798768294	1.75346895266657e-11	3.10755618550562e-11	-2.12415656494775	-6.45219978049582	-5.93636839264423	0.0336570538781198	1.10238119740573e-10	2.91404627282771e-09	0.0652513486451844	4.48912772701066e-10	1.08207392289479e-08
TAGLN2	vsBoth	1810	3	2	47.3100710783028	5.33026248553952e-11	9.30721860173717e-11	-6.86688170504795	-4.2173292175886	2.15024506218928	6.56204394248695e-12	2.47212920521661e-05	0.0315358354485945	2.8625074091429e-11	6.79545989325752e-05	0.0613511204558547
PPIA	vsBoth	1810	3	2	46.0340199899429	1.00888013146065e-10	1.74851115149257e-10	-2.87172592921794	-6.51975973391521	-5.20012536621334	0.00408236850379276	7.0420099979093e-11	1.99154151603363e-07	0.00890516098926483	2.89855442072804e-10	6.48906943962544e-07
TMBIM6	vsBoth	1810	3	2	42.7644696342086	5.173844932744e-10	8.7908513590008e-10	-4.29034640350266	-6.53944320962749	-3.663826798957	1.78394634329781e-05	6.17482832078607e-11	0.000248474838026379	4.95998166283152e-05	2.5502713970658e-10	0.00062089694035744
KRT8	vsBoth	1810	3	2	40.3488165582212	1.73127400720644e-09	2.89018209391373e-09	-3.74195939738415	-6.32774230080935	-3.99596917856336	0.000182591021256092	2.48774146831526e-10	6.44301167666236e-05	0.000462856278773631	9.8956545197229e-10	0.000170551963791809
RAB11FIP1	vsBoth	1810	3	2	39.8370918205919	2.23607014745589e-09	3.7173745755455e-09	-6.31123267206312	-4.09405140182873	1.69671217441071	2.76821642852665e-10	4.23900270825316e-05	0.0897510898566859	1.09824971539489e-09	0.000113973985183966	0.165320271408648
NQO1	vsBoth	1810	3	2	38.3550916214554	4.6913483050086e-09	7.72107879462061e-09	-5.51409239217653	-5.74989995759477	-1.30425503638987	3.50584402815582e-08	8.92962715169912e-09	0.192146640427733	1.20574430281343e-07	3.20504482527637e-08	0.339333819576299
H2AFJ	vsBoth	1810	3	2	37.976095992346	5.67016286194025e-09	9.30890152239404e-09	-2.8044507784275	-5.97841822655844	-4.57994301533067	0.00504023827248849	2.25314666154695e-09	4.65102633128408e-06	0.0108690595089662	8.42798559642393e-09	1.35965152587152e-05
CHCHD2	vsBoth	1810	3	2	37.5654225824292	6.96261098646563e-09	1.13981038253575e-08	-5.05206642715446	-5.93633193104622	-2.05191530689479	4.37055636473952e-07	2.91469408931762e-09	0.0401778939931588	1.38696219339774e-06	1.08224082996594e-08	0.0771478338209831
VMP1	vsBoth	1810	3	2	34.3673922615526	3.44520914785597e-08	5.50439074387688e-08	-5.7260709057687	-2.81791675993063	2.68915705398759	1.02783275691668e-08	0.00483363392412715	0.00716327086245469	3.67414019303454e-08	0.0104483006788879	0.015146795363542
COPS9	vsBoth	1810	3	2	33.9751314536179	4.19173620626296e-08	6.6739793332878e-08	-5.81147109153958	-3.48241923401167	1.93097985047726	6.19262281924956e-09	0.00049690508913762	0.0534855442737413	2.24870466079717e-08	0.0012044518478577	0.10123645268255
CEBPD	vsBoth	1810	3	2	33.6445392078531	4.94516899802116e-08	7.85705644548839e-08	-5.56290045536382	-2.41981114874877	3.02009229271486	2.65327256697036e-08	0.0155285693846533	0.0025269767018985	9.19770816097273e-08	0.0313797520872636	0.00565236883346978
S100A13	vsBoth	1810	3	2	32.5933059865774	8.36476090013817e-08	1.31874507670183e-07	-5.70109277053877	-3.52133072039472	1.75957986664228	1.19041825717534e-08	0.000429386723631969	0.0784790676707487	4.23590173063495e-08	0.00104721307537435	0.145703354278172
H3F3A	vsBoth	1810	3	2	32.1366332480557	1.05103881943939e-07	1.65185502101945e-07	-3.59713101688061	-5.66635384405776	-3.30720086934166	0.00032174644243715	1.45868141678758e-08	0.000942332941195688	0.000794926112671735	5.15851386065119e-08	0.00221476855761834
ILF2	vsBoth	1810	3	2	31.6596051029546	1.33414828499236e-07	2.08736320002161e-07	-5.33775841587779	-2.168478152931	3.09458620860849	9.41027276439344e-08	0.030122325094972	0.00197087649040212	3.13965364680316e-07	0.0587282018528418	0.00446651787738902
SKP1	vsBoth	1810	3	2	31.6538141099418	1.3380169047753e-07	2.09310701135831e-07	-2.34806038790802	-5.39610437186994	-4.33553348641387	0.0188714614281821	6.8103339831004e-08	1.45407035563463e-05	0.0377699176845515	2.29492815329817e-07	4.07269567271918e-05
COX6C	vsBoth	1810	3	2	31.0372341322764	1.82116896763861e-07	2.83303342779468e-07	-4.79167978479681	-5.29184170079057	-1.51201821039312	1.65390722035266e-06	1.21090686081491e-07	0.130529229954317	5.01772241148579e-06	4.00797978127424e-07	0.235582076169782
C15orf48	vsBoth	1810	3	2	27.8873870365842	8.79692415607382e-07	1.33582455690921e-06	-5.26803232447226	-3.18662887311014	1.71212347316695	1.37893829935079e-07	0.00143941345049735	0.0868739164204709	4.54869581554073e-07	0.00331537181855088	0.160307361851673
JUP	vsBoth	1810	3	2	26.7025412504263	1.59080461078097e-06	2.38998300590866e-06	-5.06570863465381	-2.56186757037963	2.29063208939824	4.06883862409502e-07	0.0104111008234522	0.0219847013643132	1.2949619106664e-06	0.021534533893079	0.0436216573705131
PLPP2	vsBoth	1810	3	2	26.0316633512066	2.22482638277672e-06	3.32204181647992e-06	-4.93565626394957	-2.27119546237269	2.52024546288289	7.98816913896286e-07	0.0231351480024707	0.0117273021793129	2.48314016979484e-06	0.0457795046798237	0.0240916985926725
MAGED2	vsBoth	1810	3	2	24.9020161177432	3.91377546072592e-06	5.78889299572876e-06	-4.98988557310735	-3.23914995794521	1.33859957424369	6.04150695226648e-07	0.00119886523322291	0.180701064813842	1.89572691123821e-06	0.00278554307776345	0.320316895809276
S100A14	vsBoth	1810	3	2	24.8950053297294	3.92751885971145e-06	5.80841057281592e-06	-4.98566657488247	-3.42517778902719	1.09538694865426	6.17485527036577e-07	0.000614397222579551	0.273347149472355	1.93623334983363e-06	0.00147443984715007	0.472914835296702
YWHAZ	vsBoth	1810	3	2	24.5372686722767	4.69677555818922e-06	6.92770310680251e-06	-2.64594841218196	-4.89490495872976	-3.364878716341	0.00814622387211477	9.83532491840695e-07	0.000765773120549227	0.0170980459277516	3.03468574963366e-06	0.00181820302275736
RAB5C	vsBoth	1810	3	2	23.9062683508328	6.43902017980513e-06	9.43514477349054e-06	-4.85403830017298	-2.74920895885365	1.81738360585352	1.20972356560145e-06	0.00597392889238907	0.0691583962314474	3.70785742875775e-06	0.0127619848048778	0.129234142911592
RAMP1	vsBoth	1810	3	2	23.4967366545479	7.90220813115711e-06	1.15416765864107e-05	-4.66021197275208	-2.05905348158714	2.48910943308095	3.15883904779764e-06	0.0394891154345041	0.0128063540350665	9.36224921629319e-06	0.07589203542826	0.0261695060716576
PSME1	vsBoth	1810	3	2	23.3907980359299	8.33206679458372e-06	1.21536056855778e-05	-4.66301343436774	-4.03288765477587	-0.0391206524639574	3.11612402108535e-06	5.50956232035865e-05	0.96879419528637	9.23866011728139e-06	0.000146596590177009	1
ZNF703	vsBoth	1810	3	2	22.7796317920147	1.13100833756921e-05	1.63948655100021e-05	-3.24669216831979	-4.77056470684399	-2.54415392955272	0.0011675459726002	1.83710157824883e-06	0.0109542799399485	0.00271601147149572	5.5512859574872e-06	0.0225878469365971
MYL6	vsBoth	1810	3	2	22.2822679536393	1.45033053865989e-05	2.09221379855802e-05	-2.64479121271437	-4.68489012278665	-3.09682214924858	0.00817413363000176	2.80110158818272e-06	0.00195607192597893	0.0171533265311043	8.33229995433746e-06	0.00443351928493842
EIF3H	vsBoth	1810	3	2	22.221782568683	1.49486242714043e-05	2.15528138464971e-05	-4.56203536198808	-3.89407043234243	0.0277521480382602	5.06601122027044e-06	9.85760075606829e-05	0.977859831579799	1.47559001951797e-05	0.000256460236700857	1
PLAAT4	vsBoth	1810	3	2	20.9051113529249	2.88743853345959e-05	4.11330013604835e-05	-4.47429572135993	-2.23268982280209	2.06178549369913	7.66635793842371e-06	0.02556940605635	0.0392281627571233	2.19919121872551e-05	0.0503226495086508	0.075411772315235
ARF1	vsBoth	1810	3	2	20.8892637853014	2.9104088579259e-05	4.14574397142109e-05	-4.5321680044433	-3.42480546292675	0.596677525653536	5.83813873741093e-06	0.000615239787110328	0.550722700323991	1.69164038065156e-05	0.00147620215738498	0.912248363444212
TSTD1	vsBoth	1810	3	2	20.7987019578904	3.04522407415241e-05	4.33254284669218e-05	-3.5792405646968	-4.4828007573307	-1.80906396302126	0.000344594150876809	7.36697067454077e-06	0.0704410668488068	0.000848761805132022	2.11720381733642e-05	0.131486939237808
H3F3B	vsBoth	1810	3	2	20.0478118678711	4.43274721658717e-05	6.25374537449583e-05	-4.44285874561615	-3.33985829725793	0.607309890763652	8.87714482651108e-06	0.000838211474910708	0.543645275662233	2.53280607450055e-05	0.00198140207725925	0.901318377451495
IFI6	vsBoth	1810	3	2	20.0242756020189	4.48522052591984e-05	6.32609131983492e-05	-2.28042581122485	-4.40032749596004	-3.13296300650051	0.0225824462228746	1.08087624636333e-05	0.00173051251427319	0.0447328690254328	3.0615195502366e-05	0.0039472004500416
GPX4	vsBoth	1810	3	2	19.7367000022023	5.17881084787147e-05	7.2772434493617e-05	-4.16764074344319	-3.89951423384673	-0.413357619118881	3.07768485718428e-05	9.63858711697279e-05	0.679344620475863	8.38358773971518e-05	0.000251025574270645	1
SOD1	vsBoth	1810	3	2	19.730235236927	5.19557783019212e-05	7.30032052574974e-05	-4.42529768713972	-2.62074641692286	1.51019377482039	9.63093800172704e-06	0.00877374970223278	0.130993986684535	2.73956833623646e-05	0.0183284407182626	0.236366154274495
ACTG1	vsBoth	1810	3	2	19.6576936277752	5.38748489160047e-05	7.56245231093047e-05	-2.20286332740813	-4.34748597584422	-3.15057382098462	0.0276043830696807	1.37706872800527e-05	0.00162950071406846	0.0540974131217952	3.86535541569258e-05	0.0037295820420525
LYZ	vsBoth	1810	3	2	19.5362299733133	5.72481639574368e-05	8.02268883271337e-05	-4.16342881675033	-3.85551971972406	-0.361573782864561	3.13503792797e-05	0.00011548402050341	0.71767055917509	8.53555606304457e-05	0.00029849919694991	1
IFI30	vsBoth	1810	3	2	19.5340282999778	5.73112195360627e-05	8.03099456627544e-05	-4.3407043544416	-3.48090379481747	0.31398214984752	1.42026711577021e-05	0.000499724947998129	0.753534596070114	3.98189979480208e-05	0.00121091039732732	1
PHB	vsBoth	1810	3	2	19.4712400157214	5.91389967385809e-05	8.28164683870373e-05	-4.30611984852769	-3.55729768683382	0.177943188891267	1.66143065509195e-05	0.00037468946936101	0.858767592233101	4.62854375638957e-05	0.000919444181976985	1
POLR2K	vsBoth	1810	3	2	18.2943367691569	0.000106521002617839	0.000147387419636259	-4.27706833625071	-2.78804223024204	1.13248486862013	1.89370684602041e-05	0.00530276308339364	0.25743064235715	5.25390997899103e-05	0.0114085823116958	0.447093092125867
HSPA8	vsBoth	1810	3	2	17.5489636939419	0.000154629001790181	0.000212399502782924	-3.82160527675686	-3.80553901246347	-0.673737802877732	0.000132585790500805	0.000141495708323905	0.500478023650238	0.000340653961307912	0.000362539151810608	0.834339005148556
PTMS	vsBoth	1810	3	2	17.4658095398227	0.000161193545355673	0.000221201653108299	-4.07643098856097	-1.9861749085314	1.93997665542507	4.57322199653975e-05	0.0470139059188221	0.0523825270192294	0.00012257331140291	0.0895461553377906	0.0992278466936851
S100P	vsBoth	1810	3	2	17.4003123861039	0.000166559793473334	0.000228314410461281	-3.75250785327785	-3.8399115671835	-0.793877104187447	0.000175074345721174	0.000123078636607496	0.42726697990868	0.000444690305030363	0.000316973379448802	0.719766525459277
BCAP31	vsBoth	1810	3	2	17.3424862444408	0.000171445843559734	0.000234905733182361	-3.99055343072756	-3.52097165107303	-0.122829626038082	6.59192961870158e-05	0.000429968581740164	0.902242013704722	0.000174299473520225	0.00104844470461237	1
CD24	vsBoth	1810	3	2	16.9266923267287	0.000211064630993609	0.000288072312259897	-4.11270925734706	-2.62046537321326	1.16647361445968	3.91042741291903e-05	0.00878098470863836	0.243423010516087	0.000105539762904715	0.0183414481930895	0.424182902689893
PBX1	vsBoth	1810	3	2	16.7344708325409	0.000232357037096502	0.000316197051380343	-2.58736626950818	-4.08858828330396	-2.39531417133937	0.00967127284613122	4.34006372318043e-05	0.0166061294943439	0.0200918428917552	0.000116553106542048	0.0334494894100355
S100A16	vsBoth	1810	3	2	15.7630437643375	0.000377657868433349	0.000507927674239917	-3.67678318205956	-3.54622070127159	-0.500591352070325	0.000236193629131668	0.000390798760639581	0.616658749908568	0.000591834401470712	0.000957338539700113	1
COX6A1	vsBoth	1810	3	2	15.673811483126	0.000394889040930187	0.00053029529006541	-3.3766075608298	-3.77747100295402	-1.12757203076514	0.000733856725973497	0.00015842894389873	0.25950070429131	0.00174591733371973	0.000403933846449959	0.450430223337592
FAM234B	vsPattern_1	1810	3	2	15.5928915657732	0.000411193857103055	0.0005518065412757	-3.84441105481198	-1.84814040419213	1.86160181721407	0.000120842303999422	0.0645820340754149	0.0626592369662556	0.000311566906177304	0.121047224724115	0.117633199736382
TMA7	vsPattern_1	1810	3	2	15.5888443470049	0.000412026795337586	0.000552889319760954	-3.84735080416484	-1.86130192352225	1.84795894423681	0.000119401943896318	0.0627015516929808	0.0646082823392963	0.0003080570152525	0.117708589508064	0.121092262911602
VASP	vsBoth	1810	3	2	15.4721394785538	0.000436784884472861	0.000585222742842216	-3.92035328476835	-2.81938295966089	0.699639624723387	8.84192528131501e-05	0.00481160745509115	0.484152390025649	0.000231038326306333	0.0104039857347424	0.809001208553699
ADAR	vsBoth	1810	3	2	15.4688959390605	0.000437493823696995	0.000586135570823164	-3.78702269150597	-3.28994349512601	-0.0505867845566248	0.000152463181560687	0.00100207503448064	0.95965479373861	0.000389287278471855	0.00234900886702058	1
HSPB1	vsBoth	1810	3	2	15.3701628181689	0.000459633369506596	0.000614632084614553	-3.68121048491888	-3.43652426596326	-0.355039480027149	0.000232129270807818	0.000589229568301359	0.722560014616847	0.000582158191018026	0.00141728334009963	1
MUC1	vsBoth	1810	3	2	15.2825276557132	0.000480221151508925	0.00064143436282246	-3.15956198898801	-3.81193711265555	-1.41068469808079	0.00158006483925274	0.000137881961085044	0.158337604883026	0.0036212943879837	0.000353661980376404	0.282815321952605
ELOVL5	vsBoth	1810	3	2	15.2376360175194	0.000491121990064172	0.000655540418969509	-3.88967208992165	-2.30972117649399	1.31947545673645	0.00010037976529702	0.0209035956391802	0.187010210024507	0.000261016090205502	0.0415960361477334	0.330855822404022
HNRNPK	vsBoth	1810	3	2	15.0380729614199	0.000542655172761068	0.00072277892003599	-3.87445816895455	-2.67042411209762	0.840150763700449	0.000106862196643617	0.0075755493626572	0.400823860532941	0.000277198587386017	0.0159604247904292	0.677773647279238
IFITM3	vsPattern_1	1810	3	2	13.8708165763765	0.000972725835158452	0.00127517657245361	-3.61719234209052	-1.70997427897808	1.78868070083969	0.000297815997647746	0.0872706294394555	0.0736662527848965	0.000738510590486005	0.160990413678931	0.137192710433906
PRDX1	vsBoth	1810	3	2	13.8342110480817	0.000990693332556407	0.00129784805252972	-3.67565330838852	-1.98798332253608	1.49650290404639	0.000237241520715165	0.0468135344790264	0.134522651701512	0.000594405531055807	0.0891894185229926	0.242340625136891
PUF60	vsPattern_1	1810	3	2	13.7768919763257	0.0010194969208974	0.00133376894019791	-3.64707567605949	-1.87824162479743	1.60578275947959	0.000265241824731914	0.0603481182500061	0.10832164998454	0.000661310913375965	0.113489394123752	0.197447470427124
COA3	vsBoth	1810	3	2	13.3443245844237	0.00126565906533436	0.00164656823918791	-3.57409580689785	-2.91887584174436	0.190904819569316	0.000351440240075012	0.00351296110954918	0.848600164149929	0.0008649995300033	0.00772483372414951	1
TSTA3	vsBoth	1810	3	2	13.2090871090177	0.00135420115161744	0.00175884392145449	-2.33048265458449	-3.63359897078145	-2.09458371613483	0.0197806557291198	0.000279495166480205	0.0362080140091502	0.0394896660143738	0.00069484772651717	0.069916228473665
ATP5ME	vsPattern_1	1810	3	2	12.7798421903653	0.00167838862911277	0.00216834475402621	-3.51297026987558	-1.81060061564507	1.54491190912622	0.000443127057061317	0.0702026968407277	0.122367572444132	0.00107893954409285	0.131086834291756	0.22159934042078
NPC2	vsBoth	1810	3	2	12.6331722229806	0.00180609881347276	0.00232893712473775	-2.83789231524071	-3.47828974742962	-1.33688040740914	0.00454125006987843	0.000504624138499098	0.181261677157414	0.00984475756080634	0.00122229338447622	0.321206311091762
OAZ1	vsPattern_1	1810	3	2	12.4988318316109	0.0019315820133325	0.00248605884598088	-3.43147051417739	-1.61513301117705	1.70587582177721	0.000600318386922257	0.106281893532174	0.0880312022820369	0.00144230245769579	0.19397565336712	0.162333095026322
FASN	vsBoth	1810	3	2	12.3341924197803	0.00209731733611874	0.00269217940899175	-3.46111079697187	-2.72452256422194	0.31578240105897	0.000537951358944533	0.00643945300382785	0.752167677046952	0.00129995978050247	0.0136969529921211	1
S100A10	vsBoth	1810	3	2	12.3202769951458	0.00211196075003844	0.00271015576971887	-3.17426649774135	-3.21581935301499	-0.63001655788573	0.00150215700435308	0.00130072681946023	0.528683751026955	0.00345239295910828	0.00300978544472422	0.878140942478018
DDX5	vsBoth	1810	3	2	12.2294548651835	0.00221007808258159	0.00283229287307207	-2.98912156715615	-3.33293731183525	-0.98401032393601	0.00279780790049324	0.000859343024261353	0.325110436814839	0.00622347167690736	0.00202933183904744	0.556221452858936
C1orf122	vsPattern_1	1810	3	2	12.199916603623	0.00224296124495663	0.00287356539436951	-3.33095732955064	-1.39818128167677	1.87346276271371	0.000865478680261976	0.162058636288636	0.0610045101749501	0.00204302539997643	0.289045355506374	0.114633186635783
MFGE8	vsPattern_1	1810	3	2	12.1251163431189	0.00232843672150288	0.00298001109470788	-3.41459565621512	-1.73092169385333	1.53880943808927	0.000638767596905021	0.0834657318101556	0.123850825065237	0.00152922526478815	0.154378502734891	0.22415894296112
JTB	vsBoth	1810	3	2	12.0196326548139	0.00245453897055121	0.00313723490220009	-3.42852648698417	-2.6419826401924	0.38576741727894	0.000606867315069355	0.00824222803340519	0.699668928204778	0.00145733084457992	0.0172862501767554	1
PSMD13	vsBoth	1810	3	2	11.8797114521722	0.00263240941162662	0.00335668611707477	-3.44607698181401	-2.21656692848075	0.950654006562172	0.000568788303208608	0.0266526996052014	0.341780043272985	0.00137041113304416	0.052358348970624	0.582991923140886
JOSD2	vsBoth	1810	3	2	11.8731242625108	0.0026410937952269	0.00336715241057038	-3.43896092533697	-2.09831835581527	1.09446712688929	0.000583951514045216	0.0358770320833331	0.273750157291014	0.00140533131634936	0.0693304135727503	0.473491975177468
NAIP	vsBoth	1810	3	2	11.4159308938706	0.00331941921387921	0.00420465055211667	-3.37240069770308	-2.06137284972153	1.06858140322276	0.000745159518214293	0.0392674830015369	0.285258331958931	0.00177149476889293	0.0754847017876723	0.492180212483494
SIAH2	vsBoth	1810	3	2	11.3946955570636	0.00335485147752705	0.0042477556358537	-2.18049048425756	-3.37521242175345	-1.92832313162514	0.0292211234362348	0.000737587347099389	0.0538149463549803	0.0570894752074839	0.001754180995867	0.101817557565695
LMNA	vsPattern_1	1810	3	2	11.3198651068124	0.00348275179003561	0.0044054877821337	-3.31070428725051	-1.72525366340553	1.43172027035023	0.00093061496055363	0.0844817685272576	0.152223892860634	0.00218930228723992	0.156141331229741	0.272564435167391
CD9	vsBoth	1810	3	2	11.2477408569875	0.00361063930870043	0.00456235907403905	-3.31027283649466	-2.58211729992728	0.33237354055641	0.000932050721301031	0.00981962030067043	0.739607215538864	0.00219258543323131	0.0203852851796341	1
NDUFA2	vsPattern_1	1810	3	2	11.2330950006553	0.00363717680850418	0.00459479622680613	-3.18574088781485	-1.310081275255	1.82659881190432	0.00144383848061764	0.190168342161907	0.0677601121572048	0.0033250025056705	0.336072673081866	0.12672102406204
UQCR11	vsBoth	1810	3	2	11.1824760535674	0.00373040666133078	0.00470696336825736	-2.16780467963768	-3.34377264525905	-1.90196751917247	0.0301735506463691	0.000826474385387086	0.0571754010643052	0.0588259722791248	0.00195518199026347	0.107872557564344
ATP6V1G1	vsPattern_1	1810	3	2	11.0935357402632	0.0039000423375181	0.00491311257099377	-3.30536641551551	-1.86434795251495	1.24746525990819	0.000948523072826766	0.0622728568778487	0.212226950688549	0.00222893322918643	0.116935991646429	0.372605792092086
ATP6V0B	vsPattern_1	1810	3	2	10.8696199387514	0.00436206386811698	0.00547724980431626	-3.22946862271712	-1.62347834278562	1.47282062792107	0.00124020489650738	0.104487189344247	0.140799408621552	0.00287498451878661	0.190885281092354	0.252971628535519
RHOA	vsBoth	1810	3	2	10.6276465707633	0.00492306839484969	0.00615434344531561	-3.21880754612834	-2.505617732446	0.329799167228858	0.00128724848712441	0.0122237695557677	0.741551716659983	0.00297973478967113	0.0250296233760958	1
NDUFA3	vsBoth	1810	3	2	10.2471834779753	0.00595459708158125	0.00740239926833766	-3.19868397397611	-2.1972334317276	0.703131000779939	0.00138056414980923	0.0280037790970627	0.481974114207226	0.0031853380111053	0.0548486078244587	0.805534058928166
VPS28	vsBoth	1810	3	2	10.1265253245383	0.00632488983273815	0.00785029790572774	-2.82455785033836	-2.96150604395063	-0.688816826314561	0.00473459005074781	0.00306138484929189	0.490938545501787	0.0102471987664269	0.00678240304796226	0.819562627723438
MBOAT7	vsBoth	1810	3	2	10.0367648839801	0.00661521855940787	0.00819864853373422	-3.16541154281124	-1.98318664121755	0.941007562192161	0.00154863741560901	0.0473465855161119	0.346700983871144	0.00355359536827321	0.0901514806287138	0.590960940458461
OBSL1	vsPattern_1	1810	3	2	9.92757946892834	0.00698640099486748	0.00864402522577903	-3.13554750277531	-1.8282459563151	1.10683616653107	0.00171533645701208	0.0675126466928561	0.268364768436039	0.00391454830202744	0.126297185096818	0.464913972926832
CANX	vsPattern_1	1810	3	2	9.81949170152438	0.00737436228177962	0.00911119110526214	-3.02141489669681	-1.36044226268329	1.58113288634801	0.00251596354229313	0.173690012139116	0.113847656737784	0.00562911897217227	0.308610689733162	0.206849967875693
SSR2	vsPattern_1	1810	3	2	9.71161213318373	0.00778305716177643	0.00959588004124269	-2.86248762741025	-0.953817656091165	1.92766384813249	0.00420329671149515	0.340175950502593	0.0538969515727169	0.00915065995037525	0.580437182335053	0.101958570167046
SNRPB	vsBoth	1810	3	2	9.41051320595761	0.00904759228087725	0.0111080543793538	-2.68113303798574	-2.88597308502311	-0.749825067579187	0.0073373339266968	0.0039020552542593	0.453360069064919	0.0154830542703919	0.00852956171370298	0.760633297872628
TUBA1A	vsBoth	1810	3	2	9.40069527979995	0.0090921157700083	0.0111601326080518	-3.06007906546402	-2.15614934868922	0.603249811291476	0.00221278567057219	0.0310720051646971	0.546342515346665	0.00498555166134492	0.0604911379579017	0.905487548138788
CD81	vsBoth	1810	3	2	9.06197332433931	0.0107700444332796	0.0131519467902336	-2.37266608911842	-2.95593421984007	-1.17908954230486	0.0176602211914514	0.00311723565969956	0.238362522360871	0.035469295511573	0.00689857639789212	0.415802811855939
PPDPF	vsBoth	1810	3	2	9.02018591732576	0.0109974378211743	0.0134141790325236	-2.88900447562518	-2.51799937442024	-0.0491090162238247	0.00386463573527027	0.0118023530689778	0.960832418171171	0.00845318387647784	0.0242349288746486	1
CTSB	vsBoth	1810	3	2	8.97027408292342	0.0112753422254783	0.01374761824076	-2.97611021015493	-2.21009894612638	0.441634552959663	0.00291929929647622	0.0270982959966258	0.658753676175371	0.00648103684896937	0.0531724519992765	1
STK25	vsPattern_1	1810	3	2	8.95433060217692	0.0113655855465796	0.0138552584570878	-2.76137214032203	-0.94692697187708	1.82519819613508	0.0057559049185914	0.343675992871217	0.0679711259328386	0.0123194996611306	0.586061061377034	0.127098225919307
BEX3	vsPattern_1	1810	3	2	8.89161116546438	0.0117276546284525	0.0142810395754123	-2.73527740145646	-0.903783542950456	1.85180314490133	0.00623277259258157	0.366110189810917	0.0640540958962456	0.0132811505021633	0.622178664156851	0.120107207682569
GLUL	vsBoth	1810	3	2	8.80174307798461	0.0122666443840791	0.0149228103090039	-2.40659364097774	-2.88953499209192	-1.05659122717914	0.0161020754057796	0.00385812065237899	0.290698186019685	0.0324917516702601	0.00843994826965861	0.500900843644567
NDUFA4	vsBoth	1810	3	2	8.78115661216088	0.0123935598765707	0.0150746127847022	-2.30588393760323	-2.91844177693143	-1.2045181370323	0.0211171183772122	0.00351785563803286	0.228389376226605	0.0419918296887627	0.007734661479593	0.399388639038493
MDK	vsPattern_1	1810	3	2	8.76187603514973	0.0125136151232211	0.0152145295864245	-2.92332523958574	-1.57185303742925	1.20204050114982	0.00346314568200246	0.115984638012374	0.229347836690121	0.00762143458075532	0.21054337133803	0.400987613094194
HINT1	vsBoth	1810	3	2	8.71885637010018	0.0127856966121174	0.0155319769260184	-2.89902282852626	-2.3286463644615	0.204751553358745	0.00374327638744047	0.0198778076982965	0.837766239818405	0.00820219903760447	0.0396645446405146	1
BRICD5	vsPattern_1	1810	3	2	8.70715884435049	0.012860696233493	0.0156204011135219	-2.68476204345301	-0.84265880870365	1.87458703877213	0.00725814612965673	0.399419290639632	0.0608495576593192	0.0153278091202051	0.675482316752396	0.11436958572596
LRRFIP1	vsPattern_1	1810	3	2	8.64282911403643	0.0132810833989097	0.0161162256800254	-2.73820623795127	-0.994094780068491	1.73920877082651	0.0061775322463957	0.320176726416107	0.0819980472494308	0.0131716709162658	0.54837047803979	0.151807947487945
WSCD1	vsBoth	1810	3	2	8.56394723225458	0.0138153689273098	0.0167453991519894	-2.6990059422938	-2.62679302309538	-0.39776998224382	0.0069546934517959	0.00861937446103227	0.690799746098748	0.0147331608659114	0.0180245806014849	1
IRF1	vsBoth	1810	3	2	8.55272368882834	0.0138931155680292	0.0168367472215891	-2.101669878862	-2.91410396954037	-1.42374306620393	0.035582203899432	0.00356711084491765	0.154520862106661	0.0687881428534085	0.00783506571165405	0.276432361241038
ZSCAN18	vsPattern_1	1810	3	2	8.52130951098115	0.0141130587816098	0.0170896165246415	-2.68578165360631	-0.904204540367191	1.79678097816191	0.00723603586208357	0.365886953091617	0.0723703973210552	0.0152870327494798	0.621857390187201	0.134899073260163
NDUFA1	vsBoth	1810	3	2	8.51779399412135	0.0141378879450977	0.0171187047056083	-2.7714265493061	-2.51151340072328	-0.170214653392133	0.00558112623211407	0.0120214721577692	0.864841328140557	0.0119682981650463	0.0246496193909887	1
PRPF6	vsBoth	1810	3	2	8.46117654524824	0.0145438322929815	0.0176001869817983	-2.87902479789303	-2.20577780440004	0.340309720310744	0.00398906966347177	0.0273995611130301	0.733623297798487	0.00870964966095808	0.0537230273537447	1
MYL12B	vsBoth	1810	3	2	8.43632482222893	0.0147256794025827	0.0178131321527249	-2.20946551922533	-2.87325377395574	-1.25269969041994	0.0271422781769133	0.00406267628185928	0.21031501869448	0.0532510945701517	0.00886468556750701	0.369451103406035
NDUFB5	vsPattern_1	1810	3	2	8.28909579105584	0.0158506004589987	0.0191226333730953	-2.62795468070957	-0.841801473883336	1.81315601629622	0.00858999588970213	0.399899086807825	0.0698077615014261	0.0179672763612916	0.676251812007022	0.130380617533143
FLNA	vsPattern_5	1810	3	2	8.22382278903842	0.0163764427492232	0.0197312032964984	-1.5764118460026	-2.84144621654217	-1.90874010473504	0.114930920112924	0.00449094263725383	0.0562956268430942	0.208734748470692	0.00974126688930314	0.106291324275857
IGFBP2	vsPattern_1	1810	3	2	8.21734491628285	0.0164295709984458	0.0197895923354	-2.77936613370301	-1.29866529492175	1.39392352620289	0.0054465097265893	0.194058819192176	0.163340699089902	0.0116947899205445	0.342526527150558	0.291227313420639
KRTCAP2	vsPattern_1	1810	3	2	8.13112337429175	0.0171533517500329	0.0206297513985222	-2.67578198351822	-1.01673375991283	1.64146248179394	0.00745551259438631	0.309280101024095	0.100701449012947	0.0157214884158858	0.530857853630177	0.184407543066295
ATP5MG	vsPattern_1	1810	3	2	8.10347429742251	0.0173921356562512	0.0209065662677806	-2.76060946249865	-1.29170662237091	1.38220123276217	0.00576936205290181	0.196458763210232	0.166909921713635	0.0123462402110158	0.346504794495208	0.297163812788277
PPP1CA	vsPattern_1	1810	3	2	8.07382503787812	0.0176518882391125	0.0212064698472379	-2.7346794641382	-1.21666984573392	1.44988866047636	0.00624410471244615	0.223729856408981	0.147089569991316	0.0133047780797395	0.391554157435096	0.26378665546114
WARS	vsPattern_1	1810	3	2	8.07162668231831	0.0176713014697796	0.0212285895220248	-2.84038411359635	-1.91425271737152	0.671638066186389	0.00450592413003962	0.0555878727583988	0.501814138410654	0.00977205842390493	0.10501171725143	0.836464201205222
AP2M1	vsPattern_1	1810	3	2	8.00677895979879	0.0182536634903937	0.0219008842794714	-2.60930897144586	-0.890818413328462	1.72977078674842	0.00907252849963793	0.373026595161857	0.0836712357897262	0.0189134923644601	0.633262054512556	0.154737623647326
HNRNPA2B1	vsPattern_1	1810	3	2	7.92905181151218	0.0189770313814218	0.0227417620742828	-2.78577215598391	-1.52231718978716	1.11415594181365	0.00534003917224694	0.127929622933079	0.265212292822606	0.0114828939750945	0.231111926323103	0.459905271632222
WDR26	vsPattern_1	1810	3	2	7.86412802250834	0.0196031696054914	0.0234722162381542	-2.55274387415112	-0.80373993640101	1.77917943682246	0.0106878058000434	0.421547184571289	0.0752103485214185	0.0220775855197974	0.710657600732253	0.139896478312253
CCNI	vsPattern_5	1810	3	2	7.85804197771813	0.0196629133442813	0.0235397635163907	-1.65821925699493	-2.79321369963421	-1.75683583186006	0.0972732192899499	0.0052187202883507	0.0789457956243201	0.178543097884042	0.0112344133649374	0.146505075154138
ZNF524	vsPattern_1	1810	3	2	7.80652748613829	0.0201759547390368	0.0241253535039363	-2.55243080607939	-0.821900965764593	1.75554449082747	0.0106974155504836	0.411133263289162	0.0791662175091476	0.0220965997025868	0.694173797199694	0.146889149267967
PIN1	vsPattern_1	1810	3	2	7.67411195139448	0.0215569722667994	0.0257447607847779	-2.6427445716643	-1.1117096787095	1.48329623979388	0.00822370485751556	0.266262996998736	0.137995720956484	0.0172493908498963	0.461580613058107	0.248220348939624
PEPD	vsBoth	1810	3	2	7.66877597757957	0.0216145627777747	0.0258091780468073	-2.63761613950099	-2.36987702959638	-0.135866554650764	0.00834910306146625	0.0177940023701983	0.891926775773235	0.0174935877876984	0.0357222076941471	1
UBB	vsBoth	1810	3	2	7.64993800643424	0.0218191118428334	0.0260416903126145	-2.33257189943238	-2.65350808364165	-0.835381251569308	0.0196706252186434	0.00796598625035213	0.403503082506672	0.0392771884625919	0.0167429308883354	0.682008199205228
TMEM176B	vsBoth	1810	3	2	7.53899235656627	0.0230636803435451	0.0274853425317102	-2.61637875740478	-2.34773271698215	-0.130844887170059	0.00888679186336314	0.0188880698413951	0.895898013385317	0.0185418717396909	0.0377976128441911	1
HSBP1	vsPattern_1	1810	3	2	7.39625955622523	0.0247698082157541	0.0294523465454595	-2.71633119573349	-1.88650609005559	0.570670509254874	0.0066009847336781	0.059226788513928	0.568223013039247	0.0140192244565684	0.111542354139556	0.939184138623389
RAC1	vsPattern_1	1810	3	2	7.33514875207038	0.025538341290694	0.0303338440640068	-2.39691306285901	-0.62588983336763	1.83573041128289	0.0165338460738606	0.53138720338416	0.0663975378772787	0.0333161882833217	0.882201701565761	0.12432194521324
KCNH1	vsPattern_1	1810	3	2	7.31901618364282	0.0257451738736314	0.0305743767022856	-2.64379194412848	-1.30585198406717	1.23547426782785	0.00819830317859153	0.191602897935808	0.216654047449654	0.0172013999902413	0.338465371695152	0.37979187250017
HMGN4	vsPattern_5	1810	3	2	7.26611028134266	0.0264352973590318	0.0313675980694808	-1.29880340409958	-2.63365605745664	-1.94783924350339	0.19401140613263	0.00844710073446779	0.0514342014693949	0.342453917268525	0.0176819451349434	0.0975262378059793
STAU1	vsPattern_1	1810	3	2	7.24506504741112	0.0267149345447729	0.0316852244309907	-2.68803188493616	-1.66201409418225	0.827416510529428	0.00718745331905945	0.0965099485535981	0.408001025645692	0.0151926308449009	0.177231552895073	0.689162419638089
MED25	vsPattern_1	1810	3	2	7.22067223872546	0.0270427557447577	0.0320614823337115	-2.65759478889832	-1.44798681007524	1.06838904110996	0.00787004552973803	0.147620739459396	0.285345058322229	0.0165527588043947	0.264673926367337	0.492314282020711
PALLD	vsPattern_5	1810	3	2	7.19554517390407	0.0273846514950778	0.0324541258537887	-1.9251190422481	-2.67322451191825	-1.30916854191128	0.0542144671983057	0.00751259528370117	0.190477265683553	0.102530788188748	0.0158363269523891	0.336596811961347
HLA-DPA1	vsBoth	1810	3	2	7.16787114273939	0.0277662070518294	0.0328897702860301	-2.00837393473214	-2.65441636236889	-1.19340579395465	0.0446035705713335	0.00794457316041463	0.232710486947523	0.0852324273848391	0.0167011412584022	0.406489104685345
CFL1	vsPattern_5	1810	3	2	7.1562890600926	0.0279274687902813	0.0330770931046997	-1.35679703816445	-2.62919780276147	-1.87828553978778	0.174845708876988	0.00855865624886582	0.0603421136410544	0.310542778904749	0.0179058429388797	0.11348227175776
MTG2	vsBoth	1810	3	2	7.04311649401825	0.0295533478536052	0.0349383682486753	-2.16209690566623	-2.58112323090324	-0.930202123110134	0.0306107075003167	0.00984794216020289	0.352266442844	0.0596398927471624	0.0204394150034533	0.59986652685896
TAPBP	vsPattern_5	1810	3	2	6.9840613800734	0.0304389971996957	0.0359473130012893	-1.54918199529414	-2.63177340549093	-1.66982153860382	0.121337976357285	0.00849404930584157	0.0949546776230252	0.219829654234469	0.0177768108185424	0.174492890612771
SPTAN1	vsPattern_1	1810	3	2	6.92246427937334	0.0313910600092792	0.037026293133998	-2.63095388331309	-1.74743945079901	0.655035650545041	0.00851455890358254	0.0805611392849462	0.512444801053254	0.0178183676200111	0.149299676924387	0.853141794577524
ATP6V0C	vsPattern_1	1810	3	2	6.91295042919955	0.0315407406577055	0.0371924989803308	-2.62657590657214	-1.6376481348313	0.79101682126378	0.00862487533621073	0.101495115728212	0.42893417557045	0.0180326285478758	0.185773647522519	0.722396640689899
TMEM176A	vsPattern_1	1810	3	2	6.91205054896	0.031554935295464	0.0372030300861723	-2.47233112641755	-0.951781793639568	1.50081135542511	0.0134235117504556	0.341207657296063	0.133404360792795	0.027363023112074	0.582071092851074	0.240445111655837
LGALS3	vsPattern_1	1810	3	2	6.88098624504437	0.0320488774073	0.0377580901076281	-2.56056149644647	-1.25433670997447	1.2099236385167	0.0104503166348738	0.209719646173879	0.226308195693656	0.021612371719354	0.368476412170205	0.3958887992311
ATOX1	vsPattern_5	1810	3	2	6.74993239289779	0.0342192750251275	0.040232410355871	-1.485824909755	-2.582737717173	-1.67667654387611	0.137325439536218	0.00980198090045743	0.0936057497937972	0.247087982958183	0.0203494404122379	0.17213075338032
SEMA3C	vsBoth	1810	3	2	6.70231637236702	0.0350437434085789	0.0411743594975119	-2.51763345578208	-2.10980686966656	0.0655859847642268	0.011814620157369	0.0348749945146996	0.947707447625077	0.0242555543145775	0.0674850668533453	1
PSMA4	vsPattern_1	1810	3	2	6.54422684698602	0.0379261882185166	0.0444551367569908	-2.2694137771212	-0.602534229940332	1.72533807523128	0.0232431751573392	0.546818585169623	0.0844665639998845	0.0459782613308148	0.906138957665002	0.156118517690672
ANXA2	vsPattern_1	1810	3	2	6.52803696065075	0.0382344445320944	0.0448009280115906	-2.5350000907795	-1.42633205136215	0.961214189514269	0.0112447296906974	0.153772517062679	0.336444483253479	0.0231596272753183	0.275165768300623	0.57455531930312
GAA	vsPattern_1	1810	3	2	6.50617911079462	0.0386545976349471	0.0452789035773594	-2.421804244436	-0.989060613027711	1.39738641515905	0.0154436672844324	0.322633486749007	0.162297402058108	0.0312185890460704	0.552266185815706	0.289442832241879
EMP3	vsPattern_5	1810	3	2	6.47066267433274	0.0393471656016615	0.0460469120351048	-1.63829717985374	-2.54335088058032	-1.45833219252126	0.101359715702538	0.0109794910896239	0.144749000899575	0.185550711444591	0.0226372663148004	0.259759882003719
CD63	vsBoth	1810	3	2	6.44532867198723	0.0398487462491522	0.0465901828905858	-2.42768618762192	-2.15581546724716	-0.0924261746641834	0.0151954850084508	0.0310980772329304	0.926359444057152	0.0307408160180972	0.0605375755545402	1
CBX1	vsPattern_1	1810	3	2	6.37080357576815	0.0413616238626136	0.0482817942501099	-2.33548711668035	-0.814326610531878	1.52645812870007	0.0195179881544972	0.415457869132125	0.126895810585072	0.0389866776347627	0.700976764631047	0.22936578542501
TYMP	vsPattern_1	1810	3	2	6.36731984799917	0.0414337329653125	0.0483579809579744	-2.2255105634615	-0.567171583229889	1.72236206346227	0.026046982785389	0.570597612547899	0.0850039513703593	0.0512311469433847	0.942680672254722	0.157021347814028
HIST1H1C	vsPattern_5	1810	3	2	6.32422108397895	0.0423362941964312	0.0493733263212656	-1.65841533922837	-2.51479180210929	-1.39956204326628	0.0972336626072176	0.0119102695059041	0.161644506981259	0.178476495811627	0.0244353752727251	0.288325569183001
SH3BGRL3	vsBoth	1810	3	2	6.31808319170705	0.042466421577745	0.0495196357428878	-2.40969079739511	-2.12321060928278	-0.0704209282040847	0.015966045361336	0.0337362073374441	0.943858634299915	0.0322303724328371	0.0653978338762411	1
CAPZB	vsPattern_1	1810	3	2	6.31058794037745	0.0426258684160586	0.04969736544736	-2.32920576288981	-0.822467977130181	1.50910317882338	0.0198481677702997	0.410810604837317	0.131272417347121	0.0396114026304566	0.693650471088216	0.236852891491596
