## Supplemental File 3 for "Uncovering the spatial landscape of molecular interactions within the tumor microenvironment through latent spaces": 182967_1168993F_2_CogapsResult_20_SpaceMarkers_residual_Pattern_1 x Pattern_10Fri_Mar_18_21.55.16_2022.csv

Gene	Pattern_1 x Pattern_10	KW.obs.tot	KW.obs.groups	KW.df	KW.statistic	KW.pvalue	KW.p.adj	Dunn.zP1_Int	Dunn.zP2_Int	Dunn.zP2_P1	Dunn.pval_1_Int	Dunn.pval_2_Int	Dunn.pval_2_1	Dunn.pval_1_Int.adj	Dunn.pval_2_Int.adj	Dunn.pval_2_1.adj
IGHG3	vsBoth	2466	3	2	101.232027429776	1.04170451783415e-22	3.39125762193114e-22	-2.27839602470421	-8.4177345767123	-8.16654976494643	0.0227029930404922	3.83834185004433e-17	3.17334527819452e-16	0.0602871215545415	2.74796441993912e-16	2.16972610323334e-15
APOC1	vsBoth	2466	3	2	76.2754873836575	2.73519543147331e-17	7.18107339444387e-17	-4.00765731680693	-8.2584212297825	-5.61766286268368	6.13240126128671e-05	1.47611828042553e-16	1.93557701533661e-08	0.000218743142086889	1.0275777237694e-15	8.87953135225639e-08
C1QB	vsBoth	2466	3	2	72.22724503675	2.07039408737108e-16	5.22601974220583e-16	-3.80460513753566	-8.00087858233266	-5.54794106233122	0.000142030576430703	1.23534556985916e-15	2.89053274031053e-08	0.000490041148213206	8.24096764186523e-15	1.31348375403922e-07
NUPR1	vsBoth	2466	3	2	70.4643724599682	4.99868689988599e-16	1.23961588699746e-15	-3.9659170404964	-7.97855945678743	-5.30020929273867	7.3114291382097e-05	1.4805096832049e-15	1.15670006325973e-07	0.000258989880420188	9.84106615650923e-15	5.05435335799511e-07
CLU	vsBoth	2466	3	2	66.722149367788	3.24690329894821e-15	7.75183995581567e-15	-2.47273399170576	-7.16618420306878	-6.23218889678033	0.0134083904815771	7.71169961345656e-13	4.59962362439089e-10	0.0368467761354044	4.50180777938471e-12	2.31566397502578e-09
AC146944.4	vsBoth	2466	3	2	65.0548076534651	7.47356829266477e-15	1.76049403965527e-14	-2.07889868732167	-6.88700139572192	-6.39129075979294	0.0376266634060943	5.69806633279728e-12	1.6449125737295e-10	0.0967542773299567	3.17735276844169e-11	8.47050834599268e-10
SELENOP	vsBoth	2466	3	2	63.8313766704923	1.37782058792139e-14	3.20926397074561e-14	-2.99141964119541	-7.28086602300467	-5.68468420860678	0.00277683611621036	3.31683962225329e-13	1.31054595307774e-08	0.0083629648746647	1.97203318038809e-12	6.07578055514323e-08
HLA-DPB1	vsBoth	2466	3	2	48.897370373591	2.41029907216916e-11	4.81084168570109e-11	-2.39143307385674	-6.26865045199319	-5.14308853309988	0.0167827434334056	3.64190633938806e-10	2.70258182885987e-07	0.0454022441320967	1.84267217477256e-09	1.15340000204758e-06
CNR1	vsBoth	2466	3	2	48.7034887027357	2.65565591080428e-11	5.28811723110285e-11	-2.51843222515319	-6.3172923982664	-5.03650037173602	0.0117878567287008	2.66185659677588e-10	4.74120190083265e-07	0.0326562943799191	1.35716645978526e-09	1.98717021607608e-06
SELENOM	vsBoth	2466	3	2	44.9972079413046	1.69426151120405e-10	3.22733149061714e-10	-2.90778981333935	-6.27855235655907	-4.45876440248504	0.00363992894615365	3.41739951478752e-10	8.24334671803252e-06	0.0107987145750068	1.73207164552422e-09	3.15950488904909e-05
HLA-DPA1	vsBoth	2466	3	2	43.2464216401449	4.06592028547642e-10	7.59356186144248e-10	-2.87965918375675	-6.16646385255652	-4.34703789136801	0.0039810526897704	6.9834035305905e-10	1.37988388379001e-05	0.011753101448221	3.47957302505412e-09	5.19859320626931e-05
FCER1G	vsBoth	2466	3	2	39.648523611876	2.45715464222853e-09	4.40174466704727e-09	-3.52763972227544	-6.15381633127065	-3.45478029203379	0.000419282411109328	7.56402793917106e-10	0.000550741421807267	0.0013823728537933	3.76382243167192e-09	0.00179472244113269
AC025171.1	vsBoth	2466	3	2	39.2824220368457	2.9507365540428e-09	5.27036198764802e-09	-3.10842384197396	-6.00732331490782	-3.82541676696853	0.0018808811480224	1.88611166047883e-09	0.000130551038087289	0.00577589501072251	9.18804643987834e-09	0.000452003021821844
MMP2	vsBoth	2466	3	2	36.7915238110345	1.02523190772164e-08	1.77467484198072e-08	-4.20298630550757	-6.0601034382946	-2.41726607638161	2.63416530861214e-05	1.36034038750854e-09	0.0156375815854118	9.69431358963945e-05	6.67705305645782e-09	0.0425088033954127
ARHGDIB	vsBoth	2466	3	2	34.6733405862888	2.95651275593321e-08	4.97752421502715e-08	-4.84552821357399	-5.81471896600488	-1.22146427123207	1.26275264655311e-06	6.07358362977073e-09	0.221910285416514	5.14380160261728e-06	2.87833251446287e-08	0.504602011976691
PLAAT4	vsBoth	2466	3	2	31.0071498234474	1.8487703441114e-07	2.97145827821361e-07	-4.47550519371921	-5.52466363075649	-1.33387431360853	7.62308456513606e-06	3.30117447704271e-08	0.182245051013177	2.93085378942534e-05	1.49471336393011e-07	0.420925034617977
DUSP1	vsBoth	2466	3	2	29.2869602413557	4.36935556504731e-07	6.85638292226895e-07	-4.3051567305175	-5.37798536553396	-1.36806601044378	1.66867553441986e-05	7.53239373893937e-08	0.171291414764604	6.24222378973463e-05	3.32611001217399e-07	0.397921152856617
DEGS2	vsBoth	2466	3	2	27.699107247101	9.66529879565349e-07	1.48523938515902e-06	-4.8171951249468	-2.01824463700067	3.81161163844555	1.45590299877282e-06	0.0435657894410096	0.000138063675311286	5.90337587787411e-06	0.111020951333738	0.000477093748486586
POSTN	vsBoth	2466	3	2	27.0780971668291	1.31845681685039e-06	2.0088559850301e-06	-5.20030262394548	-3.88890258333615	1.8303199420537	1.98964305980747e-07	0.000100698524444118	0.0672021110997867	8.56357390276424e-07	0.000351930877064316	0.16650495015669
BAMBI	vsBoth	2466	3	2	26.6388480865626	1.64228163314768e-06	2.48688026479291e-06	-4.9536516195742	-4.5826202269368	0.570444939300588	7.28335574298942e-07	4.59185540353237e-06	0.568375956897871	3.0104897677818e-06	1.7970909523873e-05	1
AC126773.4	vsBoth	2466	3	2	26.0803944247782	2.17127237919341e-06	3.26275607767809e-06	-5.10042739581584	-3.51000579495306	2.20152998147378	3.38887360470997e-07	0.000448096928136808	0.0276985266137684	1.43528764434775e-06	0.00147247343876614	0.0726684829459741
GDF15	vsBoth	2466	3	2	26.0717893478595	2.1806344880849e-06	3.2756636947123e-06	-4.41562328896866	-4.96380119091478	-0.665566198882582	1.00719354443227e-05	6.91267052390206e-07	0.505688417399748	3.83579881681417e-05	2.86279924606216e-06	1
CALML5	vsBoth	2466	3	2	25.1948845148345	3.38065102044446e-06	5.01624759982101e-06	-4.81831775403907	-4.45538720839798	0.557579722227751	1.44773678676528e-06	8.37419140392504e-06	0.577131406418483	5.87240278436037e-06	3.20810845799044e-05	1
COL6A3	vsBoth	2466	3	2	24.5523129627773	4.66157827573096e-06	6.86003915743501e-06	-4.45752239557151	-4.71773926589858	-0.280273427519603	8.29123772234129e-06	2.38479853419151e-06	0.779267735887114	3.17720412196796e-05	9.52413513339283e-06	1
SH3BGRL	vsBoth	2466	3	2	24.3346146119284	5.19763259641351e-06	7.62245151070381e-06	-4.91749456156434	-3.82539080187037	1.53311127312732	8.76588914224979e-07	0.00013056479938485	0.125248440558861	3.60747061594982e-06	0.000452022547559295	0.297745908412095
S100A14	vsBoth	2466	3	2	23.3327640693606	8.57738015200609e-06	1.24089923146142e-05	-4.49199163383483	-4.47473613239875	0.0908963146298362	7.05601960759449e-06	7.65057347450359e-06	0.927574978571031	2.7207276380787e-05	2.94081302090594e-05	1
CHCHD2	vsBoth	2466	3	2	23.0986208972527	9.64268994212777e-06	1.39103248634464e-05	-1.9921594995886	-4.46198203418271	-3.26911330407646	0.0463535603648573	8.12050356977956e-06	0.0010788509082991	0.117667218046363	3.11413730227831e-05	0.00340832866846198
CRTAC1	vsBoth	2466	3	2	21.8078915509313	1.83855454495897e-05	2.60337064356651e-05	-2.17414836629118	-4.42715390374036	-2.97673923303218	0.0296939946293647	9.54846056111938e-06	0.00291331688141923	0.077567303346096	3.64192105941379e-05	0.00874749483989366
AC027682.4	vsBoth	2466	3	2	21.4241552275553	2.22742865616585e-05	3.14100623814076e-05	-2.52477407894771	-4.50550223612084	-2.60773381251368	0.011577268900938	6.62161418020258e-06	0.00911438004726955	0.0321112567502543	2.55943161895517e-05	0.0256702563590322
PHLDA3	vsBoth	2466	3	2	19.0094316901123	7.44996712711615e-05	0.000101700780965905	-3.84655328141377	-4.19911844103778	-0.412860761049516	0.000119791089915763	2.67956142262644e-05	0.679708631243257	0.000416199069876502	9.85095914774403e-05	1
AC129507.4	vsBoth	2466	3	2	17.1089491387238	0.000192681003256611	0.000256171012794703	-2.21985867877333	-4.01614383889323	-2.36595923321357	0.026428362220049	5.91581572506508e-05	0.0179834245127268	0.0695821433236693	0.000211234131002901	0.0484479149368469
LRRC10B	vsBoth	2466	3	2	16.7006204606096	0.000236323192439238	0.000312333145252707	-4.04083067295764	-2.49992075393051	2.11938802501526	5.32622060749321e-05	0.0124221090245973	0.0340576879904086	0.000190941149198481	0.0343075079333558	0.0882003947137955
CAPNS1	vsBoth	2466	3	2	16.2721244303384	0.000292787866826674	0.000384776319593775	-3.51014008551641	-3.91102570146721	-0.482488623986651	0.000447870672895675	9.19049906410327e-05	0.629458877792479	0.00147181684994578	0.000322411860013698	1
SPDYC	vsBoth	2466	3	2	16.2621242894729	0.000294255492841743	0.000386657115438986	-2.33299578560151	-3.9591525819454	-2.13699202201556	0.0196483665084183	7.52161733373517e-05	0.0325986405169064	0.0526637951108847	0.000266079663335896	0.0846700549098815
DDIT4L	vsBoth	2466	3	2	16.1695012520167	0.000308203393014016	0.000404283379242525	-2.53110385370751	-3.98860984027585	-1.90871514783825	0.0113704176647638	6.6461627856648e-05	0.0562988479925835	0.0315752901681516	0.000236432621284091	0.14115545021512
ZNF484	vsBoth	2466	3	2	15.6832330080715	0.000393033187130463	0.000512167824148928	-3.1475097954765	-3.93603698716493	-1.00577948818219	0.00164667588578666	8.28382112547815e-05	0.314521656355553	0.00509350264543668	0.000291781753407766	0.692527487681475
VAMP8	vsBoth	2466	3	2	15.5901225287562	0.000411763556897758	0.000535818258064513	-2.99491012166036	-3.94290901382955	-1.22110750606273	0.00274525721044051	8.04992011680015e-05	0.222045318095463	0.00827323128136652	0.000283974363960594	0.504867808804686
TOMM7	vsBoth	2466	3	2	15.3587380404242	0.000462266487588944	0.000599806397181836	-3.89231840026239	-2.49855979679066	1.92057938070856	9.92908169632408e-05	0.0124699102648433	0.0547847567150475	0.000347336876738286	0.034429275012408	0.137594784283966
TMBIM4	vsBoth	2466	3	2	14.7758347215167	0.000618683106422333	0.00079681333326081	-3.74223729532676	-2.09876821461208	2.2518772123038	0.000182389162568813	0.0358373380665827	0.0243300325544456	0.00062287851947781	0.0924821666172266	0.0643222635307917
ESPN	vsBoth	2466	3	2	14.6445209034719	0.000660667115924462	0.000849543626596298	-3.17986358010748	-3.7699000270656	-0.740145790435115	0.00147344400034295	0.000163312952612363	0.459211536590232	0.00458565489638207	0.000560690006205272	0.974412950568682
PTOV1	vsBoth	2466	3	2	14.6357745951209	0.000663562641756896	0.000853111732547384	-3.8209648379288	-2.63141853070027	1.64671375651656	0.000132930605494935	0.00850292507532259	0.0996168952936194	0.000459955597104514	0.0240564659410408	0.240595292677559
CPNE7	vsBoth	2466	3	2	14.4069588592092	0.000743992629620275	0.000953452748615212	-3.70732077221072	-2.11792197171076	2.17912246026452	0.00020946355931257	0.0341816764757358	0.0293225721561638	0.00071050121020846	0.088492668431182	0.0766294349402944
NINJ1	vsBoth	2466	3	2	14.1464464586352	0.000847497024765008	0.00108262919725825	-3.71748482921465	-2.29277705917996	1.9592807898751	0.000201216065764838	0.0218608434225356	0.050079912204309	0.000683775879607268	0.0582035544166017	0.126555012424765
C7orf50	vsBoth	2466	3	2	14.0772883230838	0.000877315254000385	0.00111977578440706	-3.56772823565946	-3.38171255449218	0.302367167314871	0.000360089688586339	0.000720354789708093	0.762372180743475	0.00119410522585015	0.00231719258906448	1
SDCBP	vsBoth	2466	3	2	13.9418740637911	0.000938772833484885	0.00119555531193345	-2.27488913838613	-3.69026772845067	-1.85631096521613	0.022912581083213	0.000224018155448073	0.0634092470485685	0.0607888852865889	0.000757746107914062	0.157654905237218
COL3A1	vsBoth	2466	3	2	13.0724772458461	0.00144993199605327	0.00182678163362752	-3.26540171516469	-3.43326468974822	-0.17491218372229	0.00109308932517947	0.000596359601291626	0.861148636634809	0.00345056885498206	0.00193533469209835	1
UBE2L6	vsBoth	2466	3	2	12.7746119892226	0.00168278352822266	0.00211062165920763	-3.56519866944885	-2.40285371349753	1.60651499032278	0.00036358067418042	0.0162676935748676	0.108160803981841	0.0012052800048952	0.0441010596007224	0.259776365011579
RAMP2	vsBoth	2466	3	2	12.360638490336	0.00206976698604715	0.00258179017561818	-3.50252650767873	-2.7429023703214	1.06761170979111	0.000460867923233043	0.00608987886123367	0.285695699325433	0.00151256428443556	0.0175643000414998	0.635112631476924
ADARB2-AS1	vsBoth	2466	3	2	12.3553856888566	0.00207521016845055	0.00258827536480335	-3.35661753739109	-3.14757463797406	0.329938470332557	0.000789021757891957	0.00164631069711091	0.741446454490645	0.00252959648371168	0.00509265607816835	1
RAB36	vsBoth	2466	3	2	12.0963601983412	0.00236215698854668	0.00293649241487777	-3.46825071425497	-2.6871177524978	1.09582561995115	0.000523858303957556	0.00720715403784441	0.273155094343121	0.00171072333304358	0.0205861619261108	0.609889675081668
TEKT4	vsBoth	2466	3	2	11.93862120013	0.00255600291998079	0.00317077755162373	-2.5608795757049	-3.45400113107017	-1.15435758464472	0.0104407539892189	0.000552335059058233	0.248353596980216	0.0291580412476275	0.00179938890464441	0.559542071551266
TRAF4	vsBoth	2466	3	2	11.6859819707615	0.00290015531832506	0.00358763087598869	-3.3913705428282	-2.15509395410479	1.70264780094715	0.000695440085442258	0.0311544827410226	0.088633998863539	0.00224067462054963	0.081123509471056	0.215773503663246
HLA-DRB5	vsBoth	2466	3	2	11.6372081820573	0.00297175054405287	0.0036742682830225	-1.96264681209347	-3.34661226624235	-1.81906518301435	0.0496872273268149	0.000818055464547501	0.0689014860942579	0.125625417894027	0.00261694993302999	0.17040442188331
PIM3	vsBoth	2466	3	2	11.347967783714	0.00343415667862175	0.00422749791319189	-3.09438367681465	-3.15704502364444	-0.0369662982425704	0.00197222255740942	0.00159376735878627	0.970511877470441	0.00604172273531367	0.00493752942502694	1
LAGE3	vsBoth	2466	3	2	11.008189213765	0.0040700719283012	0.00498485068714015	-3.31107669196318	-2.24737310159594	1.47091109266276	0.000929377338316549	0.0246161925719004	0.14131516238058	0.00295320725899777	0.0650448090861553	0.333038477195697
GADD45G	vsBoth	2466	3	2	10.8933382149935	0.00431063907973972	0.00527126595580606	-2.62912864583217	-3.27926674113386	-0.828748115772048	0.00856039703581109	0.00104077210429551	0.407246952850847	0.0242079903168082	0.00329307630680335	0.874078763174067
ENO1	vsBoth	2466	3	2	10.8796014055824	0.00434034820382883	0.00530667760153285	-2.0356157199653	-3.26475580459415	-1.61114648996088	0.0417889580153346	0.00109558485290403	0.10714779752083	0.106756919457517	0.00345766206822946	0.257532294818593
CYCS	vsBoth	2466	3	2	10.4920443142191	0.00526843377439723	0.00640886984042137	-3.11292589652542	-2.8691988903145	0.372589012021142	0.00185242523317781	0.00411512944054911	0.709454352061484	0.00569322319165854	0.0121232079262758	1
PTPA	vsPattern_1	2466	3	2	10.2804923235208	0.00585624795158457	0.00710394454187744	-3.12749339267797	-1.7729739700449	1.85661167240454	0.00176303782629617	0.0762330202226124	0.0633664220788229	0.00543079661613568	0.187271582517201	0.157562506688959
YIPF3	vsBoth	2466	3	2	10.2353423852301	0.0059899561188568	0.00725991994901799	-3.16808778324731	-2.59833412659335	0.808930365822135	0.00153445180811621	0.00936772918841005	0.418555201205402	0.00476384502886795	0.0263411476638281	0.895621233305955
ADRA2A	vsPattern_10	2466	3	2	10.0069010253128	0.00671473769271722	0.00811748579158922	-1.82000152487267	-3.10335445758604	-1.68682091358176	0.0687587726745083	0.00191340321579186	0.0916377928186847	0.170074141236942	0.00587025904735747	0.222647793125102
TIMM8B	vsBoth	2466	3	2	9.94481139518211	0.0069264649954642	0.00836724232559409	-3.15222025844785	-2.21599964385381	1.29821928855236	0.0016203399725737	0.0266915265346122	0.194211991838662	0.00501566415537053	0.0702417892482092	0.446268222524775
NENF	vsBoth	2466	3	2	9.86471695578985	0.0072094798157544	0.00869970977937741	-3.14068964796402	-2.29003766224927	1.18374208574191	0.00168550540329489	0.0220191334879433	0.236515173824897	0.00520868899088176	0.058582957761125	0.535144666818377
UBE2S	vsBoth	2466	3	2	9.7044012307515	0.00781116924260041	0.00940703291212408	-2.99222388856663	-2.76203864476907	0.352676787358975	0.0027695306926722	0.00574416790686482	0.724330763551862	0.00834276901014093	0.0166197446987143	1
AGPAT2	vsPattern_1	2466	3	2	9.65447885441336	0.00800859909898737	0.00963440151465697	-3.0126354741129	-1.65262642636379	1.86220994833988	0.00258989808204126	0.0984069163835513	0.0625735027113118	0.00782367388482895	0.23786907006484	0.155737003260029
ADAR	vsPattern_1	2466	3	2	9.46977743057414	0.00878342623844217	0.0105425975960198	-2.99719053524443	-1.68499118403844	1.79811221417596	0.00272480351254428	0.0919902724179024	0.0721592270452081	0.00821425979277241	0.223445668471644	0.177876425743117
AZGP1	vsBoth	2466	3	2	9.45403932761383	0.00885281612993594	0.0106228783476532	-3.07051496336196	-2.33128915401457	1.03383847772401	0.00213689978426341	0.019738117745502	0.301211680189584	0.00651606916463754	0.0528909331364304	0.666130303350813
OLFM1	vsBoth	2466	3	2	9.34197503658379	0.00936301880779056	0.0112185854306953	-2.98852608138639	-2.60340123764402	0.5595901082849	0.0028032657362549	0.00923038575722028	0.575759053466868	0.00843617161333419	0.0259746359441729	1
CCNI	vsBoth	2466	3	2	9.33246444724409	0.00940764875138665	0.0112695127952345	-3.04616867732772	-2.04280860217602	1.38630276414252	0.00231777767919325	0.0410713886845635	0.165654473183469	0.00703733542535987	0.105034655545102	0.386002317751691
CCDC80	vsPattern_10	2466	3	2	9.28672888431811	0.00962525946124597	0.0115230295498164	-1.94376349486501	-3.02678364012609	-1.41734599044846	0.0519239777983536	0.00247170805374616	0.156381795111233	0.130864507011962	0.00748532938509611	0.365989032787133
SLC2A4	vsBoth	2466	3	2	9.26273183928424	0.00974144398104392	0.0116568562971993	-2.68876157824027	-2.92906301750936	-0.280385364382473	0.00717176220440118	0.00339985486323724	0.779181864442335	0.0204907486002801	0.0101177586497878	1
GOLM1	vsBoth	2466	3	2	9.10474101330419	0.0105421844222756	0.0125873373299645	-2.28267813265335	-3.01366022090756	-0.941972700312242	0.0224493347997607	0.00258116708251281	0.346206616933585	0.059667630258619	0.00779899213595726	0.75494555781278
CD59	vsPattern_10	2466	3	2	8.98527178424592	0.0111911063488389	0.0133388626631307	-1.94436005495274	-2.98187155020403	-1.35654627446264	0.0518520472845803	0.00286492173587168	0.174925422518085	0.130689137925487	0.00860961577384849	0.405601354650107
MCL1	vsBoth	2466	3	2	8.65492606638963	0.013200995531313	0.0156614093694287	-2.51895793358952	-2.87114114560029	-0.432402340371349	0.0117702717859039	0.00408992861095621	0.665449017431851	0.0326140718170002	0.0120559857407647	1
ATP6V0D1	vsBoth	2466	3	2	8.61100776895273	0.0134940843688072	0.0160028564724995	-2.92626875333094	-2.26694745093324	0.92492292510737	0.00343054438941589	0.0233934360395232	0.355006000751932	0.0102036328846372	0.0619845311219091	0.772106837743241
C1orf122	vsPattern_1	2466	3	2	8.43497906764242	0.014735591312256	0.0174361706899807	-2.78883872456219	-1.45615706676924	1.82232567995601	0.00528973993165169	0.145349204944574	0.0684055839366005	0.0153800943284927	0.341966323570984	0.169268236687508
RBCK1	vsBoth	2466	3	2	8.42408872905798	0.0148160479527923	0.0175274599533034	-2.90089989588007	-2.16237093948358	1.030345778954	0.00372092725052108	0.0305895956943044	0.302847716321943	0.011026084924662	0.0797533394838715	0.66947183936188
AOC1	vsBoth	2466	3	2	8.26830029934717	0.0160162707805677	0.0189019809284414	-2.65283330075363	-2.68440693297741	-0.00210826365003365	0.00798192801531641	0.00726586093058848	0.998317850229666	0.0226723581514979	0.020742139718549	1
POLR2L	vsBoth	2466	3	2	8.19855123393972	0.0165846847157327	0.0195499566368867	-2.66217994964702	-2.65303028128941	0.0524313161176754	0.00776363612066568	0.00797727139452084	0.958185021772531	0.0220816093587372	0.0226602876911883	1
SNRPD2	vsPattern_10	2466	3	2	8.19449116122451	0.0166183864249588	0.0195875061075325	-1.41146387182905	-2.74101626124173	-1.75470488974488	0.158107881152636	0.00612494761285938	0.0793097992142353	0.369702219705533	0.017661783552215	0.194409433387689
CALM3	vsBoth	2466	3	2	8.12651406071109	0.0171929299281609	0.0202500662852347	-2.70077066272617	-2.58291661373753	0.198222095145265	0.00691790225489113	0.00979689984829539	0.842871301039365	0.019808754843763	0.0274715970353047	1
ARRDC1	vsPattern_1	2466	3	2	8.07501992722064	0.0176413453622528	0.0207597649969945	-2.70163097845256	-1.34457270190483	1.85357092991206	0.0069000297167889	0.178763263784752	0.0638005697470551	0.0197629194570023	0.413535400856401	0.158549942393378
SAE1	vsPattern_10	2466	3	2	8.03140601288396	0.018030274695001	0.0211950942151193	-1.827217035417	-2.81764070337159	-1.29541540446171	0.0676671434953666	0.00483779126621101	0.195176966811123	0.167575088474598	0.014124330415582	0.448374510456922
HGS	vsBoth	2466	3	2	8.0174766970822	0.0181562876994742	0.0213361285868177	-2.33598940308617	-2.79440407485338	-0.577070437439105	0.0194917938350735	0.00519954641006858	0.56389187379738	0.0522612398596504	0.0151281277117872	1
NDUFB8	vsPattern_1	2466	3	2	7.95720079887633	0.0187118100790681	0.0219706783202172	-2.73111157537785	-1.48690753696688	1.70326488648478	0.00631210979417208	0.137039233373111	0.0885185086064466	0.0181666554299535	0.323632858344883	0.215530060154011
TBCB	vsBoth	2466	3	2	7.92315664677881	0.0190330502640703	0.0223354972741356	-2.67681234807566	-2.53671870845446	0.227568000412141	0.00743262503240689	0.0111896823564543	0.819982099209512	0.0211942913620062	0.0311153115778576	1
MYL12B	vsBoth	2466	3	2	7.85396441498324	0.0197030426191461	0.0230974519076549	-2.72523251086867	-2.42178927366346	0.446502624014347	0.00642562190207134	0.0154443034850553	0.655234217577676	0.0184742438568903	0.0420347280925346	1
RNF213	vsPattern_1	2466	3	2	7.82340970945643	0.0200063640263047	0.0234400694286201	-2.63561454662279	-1.25855200726896	1.87929563289036	0.00839850738735267	0.208192191124465	0.0602041376754637	0.0237755507197609	0.475779937144749	0.150182487851984
MCHR1	vsPattern_10	2466	3	2	7.78711661672605	0.0203727244737307	0.0238548087594716	-1.2461959948565	-2.62594209027268	-1.82425009850247	0.212692449102904	0.00864095169422802	0.0681142707911403	0.485282396460253	0.0244184212995153	0.168614858121768
EIF3H	vsPattern_1	2466	3	2	7.77855274671583	0.0204601461892834	0.0239505592475778	-2.673101199872	-1.38292005637419	1.76380517759721	0.00751535748222236	0.166689379812953	0.0777647855032856	0.0214159406088049	0.388202532549573	0.190832314901714
C4orf3	vsPattern_1	2466	3	2	7.74676164202538	0.0207879700824153	0.0243271610569242	-2.76677213097562	-1.79109255248113	1.34510704347327	0.0056614311862503	0.0732784440911185	0.178590668960518	0.0163982625085583	0.180467502293698	0.413175565384188
IGFBP2	vsPattern_1	2466	3	2	7.66745721769621	0.0216288196867619	0.0252725594521334	-2.76637604680737	-1.91651493992393	1.17703205288456	0.00566831291113804	0.0552995834121741	0.239182713069625	0.0164147782601748	0.138800108883736	0.54067475239036
PGK1	vsPattern_1	2466	3	2	7.59925388068223	0.0223791190455863	0.0261219081268134	-2.64474918141429	-1.37494948043721	1.73615130994948	0.00817514896492423	0.169147107550418	0.0825370838883493	0.0231845141804751	0.393448882761152	0.2017782632386
LITAF	vsBoth	2466	3	2	7.45861230898117	0.0240094889347831	0.0279556943374084	-2.66331195351249	-2.34314205519173	0.467910952010893	0.00773756454555348	0.0191221008933589	0.639848271131349	0.0220135659331347	0.0513288170299902	1
BLVRB	vsPattern_10	2466	3	2	7.44897261116967	0.0241254903738893	0.0280845927526944	-1.52761659080211	-2.66698059628005	-1.49889584567714	0.126607760087611	0.00765360905440815	0.133900654290004	0.300746115895692	0.0217909384863996	0.316731472445258
RHOA	vsBoth	2466	3	2	7.43713732414108	0.0242686796793058	0.0282450771347195	-2.48493706188353	-2.57275078838243	-0.0797699695595676	0.0129574340924182	0.0100893828580959	0.936420209008686	0.0356850389355054	0.028241020980866	1
ERGIC3	vsBoth	2466	3	2	7.38622280743402	0.0248944248119264	0.0289622216344184	-2.69072847777401	-2.20952114493923	0.68343973984868	0.00712961959891633	0.0271384133232083	0.494329015918498	0.0203793389346868	0.0713132923473316	1
MICOS10	vsBoth	2466	3	2	7.37235296455674	0.0250676657039377	0.029155771580943	-2.71026604600226	-2.07260694030349	0.892723973079671	0.00672292584138775	0.038208874618203	0.372005008996065	0.019281209967447	0.0981652183792967	0.806022921348736
IKBKB	vsPattern_1	2466	3	2	7.36769648668451	0.0251260972141307	0.0292221292979658	-2.71147196634884	-1.87402302044929	1.15962255737717	0.00669852050103612	0.0609272522585448	0.246202512783003	0.0192161670535367	0.151897829766241	0.555212603381312
CRAT	vsPattern_1	2466	3	2	7.36672393285971	0.0251383184263105	0.0292347392273509	-2.52967041482641	-1.14937638188785	1.88201211667848	0.011416971585828	0.250400814555709	0.0598343705092566	0.0316998239252103	0.56365248675076	0.149320317687346
SDHA	vsPattern_1	2466	3	2	7.32435346929105	0.0256765607927407	0.0298361439408386	-2.65043047426549	-1.53809371326868	1.52589725573858	0.00803892710467796	0.124025702930147	0.127035454249022	0.0228237783470875	0.295053409800397	0.30165906825171
PCBP1	vsPattern_1	2466	3	2	7.31089496363893	0.0258499275220845	0.0300227877547522	-2.69497885572152	-1.79709733879441	1.24009960971211	0.00703930978781503	0.0723201681330558	0.214938553325866	0.0201377448239853	0.178241576371152	0.489970105423076
PSMA2	vsPattern_1	2466	3	2	7.22798110346594	0.0269441101793405	0.0312473865411889	-2.64039135414303	-1.55919981179796	1.484141671656	0.00828103394924939	0.11894909538925	0.137771340003658	0.0234656700513937	0.283711630627109	0.325270199685621
RNH1	vsBoth	2466	3	2	7.2007666953441	0.0273132499693289	0.0316616280738987	-2.41325628390798	-2.55543640789247	-0.153475558086817	0.0158106978412831	0.0106054737853353	0.878023263763591	0.0429479329910904	0.0295868796489535	1
HADHA	vsBoth	2466	3	2	7.16274976955538	0.0278373987168078	0.0322480667099643	-2.15577345022544	-2.65430113553561	-0.633375574957486	0.0311013595795149	0.00794728682811689	0.526488411321907	0.08099654993952	0.0225797230948835	1
ARF3	vsPattern_1	2466	3	2	7.130676959835	0.0282874091436656	0.0327550617701459	-2.66270295382185	-1.78573832250816	1.21167122852281	0.00775158086256951	0.0741416373128835	0.225638256821542	0.0220507019926997	0.182448024330629	0.51253460214104
TCP1	vsPattern_1	2466	3	2	7.12529991002611	0.0283635628723576	0.0328396561777206	-2.53262328810442	-1.24846182799995	1.75364229549303	0.0113212549240391	0.211861979054681	0.0794918189015063	0.0314497511381242	0.483471659611601	0.194812711262978
PRELID1	vsPattern_1	2466	3	2	7.11252219541257	0.0285453537278248	0.0330483310631795	-2.43262528650251	-1.00357611557113	1.94567374482466	0.0149898046385888	0.315582971772333	0.0516939424014763	0.0408856930637245	0.6946170164107	0.130314252119602
CAP1	vsPattern_10	2466	3	2	7.07085585459936	0.0291462818306776	0.033720118604019	-1.37610421039459	-2.56685459622828	-1.5698264745991	0.16878937221081	0.0102625636086652	0.116455486603049	0.39277534790217	0.028696404753008	0.278102057941274
ATP5MG	vsBoth	2466	3	2	7.0294850971195	0.0297554625547576	0.0344042465126254	-2.63601387590484	-2.1023224039411	0.752721941753273	0.00838863011146796	0.0355250433255676	0.451617021874701	0.023751213180234	0.0917230381948316	0.959834916922838
PUF60	vsBoth	2466	3	2	6.93758026635442	0.0311547009074771	0.0359730503371582	-1.9605823788615	-2.63262567413175	-0.868106818197367	0.0499277595936733	0.00847276705564192	0.385335858855619	0.126199163810594	0.0239723615092678	0.832250089660768
CARD19	vsPattern_1	2466	3	2	6.91057265395921	0.0315782613533303	0.0364482240323714	-2.61463091962642	-1.70205458762502	1.25851546239144	0.0089323920294354	0.088745135782901	0.208205398772954	0.0251895627680511	0.216025160826327	0.475790584032336
PARK7	vsPattern_1	2466	3	2	6.89049114408226	0.031896928087011	0.0368080203673067	-2.39541464821077	-0.990185749719925	1.91329247003471	0.016601578931682	0.322083336491074	0.0557106211757388	0.0449492837624875	0.70749773752801	0.139762467079419
UQCR10	vsBoth	2466	3	2	6.84657276739472	0.0326051057851252	0.0376068137932878	-2.06800069374562	-2.60266108271731	-0.68296754538635	0.0386399578625492	0.00925033483056701	0.494627350594737	0.099172031118194	0.0260268255057903	1
CD24	vsBoth	2466	3	2	6.82753131525169	0.0329170124989877	0.0379500525265639	-2.59581737234477	-2.08314897886004	0.724032076052314	0.00943662079104443	0.0372376460677338	0.469046042948538	0.0265241435657981	0.0958247840551966	0.993425168062404
DPP7	vsPattern_10	2466	3	2	6.80217707734573	0.0333369616304301	0.0384112377703515	-1.38921933783552	-2.52933867629619	-1.50199515353627	0.164766063118135	0.0114277695665683	0.133098360474848	0.384060812032623	0.0317282222386972	0.314927402031635
C19orf48	vsPattern_1	2466	3	2	6.79648591931891	0.033431959686952	0.0385186024692954	-2.46575970128757	-1.1979142727671	1.73083735364583	0.0136723022541877	0.230950392698865	0.0834807775576641	0.0375090281588737	0.523682014913344	0.203933027070594
CSTA	vsPattern_1	2466	3	2	6.78139156236921	0.0336852311939141	0.0387977596286903	-2.57571641630322	-1.59725769391123	1.34593376436769	0.0100032651158094	0.110208276991424	0.178323878585387	0.0280163910671039	0.264271945895505	0.41263902322253
XPO1	vsBoth	2466	3	2	6.75528645794202	0.03412779141993	0.0392861480795253	-2.52363197917262	-2.25409198696185	0.398169540320057	0.0116149452378198	0.0241903816707768	0.690505217000661	0.0322013146777632	0.0639834560530725	1
SIVA1	vsPattern_1	2466	3	2	6.75473413517648	0.0341372174994991	0.0392948655071596	-2.49076420457183	-1.2880452395159	1.64421872861793	0.0127468684053478	0.197730215731938	0.10013102968982	0.0351364324683294	0.453846621856513	0.241742618679419
PSMB2	vsPattern_1	2466	3	2	6.75219386464505	0.0341806039308041	0.0393426711440659	-2.58820794104139	-1.71163054161108	1.2100288013213	0.00964767211717701	0.0869647762110248	0.226267841428605	0.0270804336974785	0.211950936451252	0.51383886822876
BAG3	vsPattern_10	2466	3	2	6.65524386176276	0.035878324834563	0.041249762578204	-1.38679361526665	-2.50548443951071	-1.47340746380374	0.165504704560788	0.0122283778821769	0.140641198922504	0.385734080277857	0.0338043311682529	0.331576505580162
NDUFB9	vsPattern_10	2466	3	2	6.65283328183705	0.0359215946904933	0.0412950321092241	-1.26530052067595	-2.46759919857612	-1.58692630796904	0.205763620003412	0.0136022526788571	0.11252933575246	0.470635763568402	0.0373370968186265	0.269338696539755
CDC42	vsBoth	2466	3	2	6.64672969087042	0.0360313874983083	0.0414167575152678	-2.42805183944734	-2.35426824963526	0.135233431418658	0.0151801733231023	0.0185592124491144	0.892427315421697	0.0413643929728559	0.0499314317236868	1
TGM2	vsPattern_10	2466	3	2	6.6264263494204	0.0363990292114501	0.0418257433541284	-0.90513615655927	-2.31924411177875	-1.87530217337061	0.365393259364221	0.0203818038884062	0.0607511645437732	0.792561177098683	0.054534381866888	0.151485968362376
CFAP99	vsPattern_10	2466	3	2	6.53875635069107	0.0380300677579757	0.0436408251703392	-1.14080984235039	-2.40584022097609	-1.67260394695291	0.253949063917942	0.016135319982399	0.0944052893907622	0.570877659803578	0.0437677828706696	0.228882243698042
MAF1	vsPattern_1	2466	3	2	6.50264130130381	0.0387230344473913	0.0444264108753876	-2.54949445448997	-1.87927571656449	0.933789041042573	0.0107879226765892	0.0602068556613264	0.350412723617714	0.0300642243497194	0.150182536692667	0.7631009330386
SHMT2	vsPattern_1	2466	3	2	6.48784085065472	0.0390106565491385	0.0447418700065659	-2.54385751152744	-1.75008245578165	1.09875111224963	0.0109635797764539	0.080104086626619	0.271876641520343	0.0305277664617929	0.196218170207786	0.607419662737117
GSTO1	vsBoth	2466	3	2	6.4275525788662	0.0402045024078638	0.0460712351809942	-2.52424945221598	-1.9880721029007	0.754354518510858	0.0115945621449247	0.0468037161881551	0.450636373906026	0.0321496089446955	0.11872328645768	0.957897033422977
CD99	vsPattern_10	2466	3	2	6.40516449019015	0.0406570817611564	0.0465772695365139	-0.967985357315841	-2.31536094602648	-1.78521144595548	0.333051682634407	0.0205931869410884	0.0742270260891984	0.729312498768162	0.0550558815142837	0.182633924138834
CRABP2	vsBoth	2466	3	2	6.39968699495057	0.040768583865423	0.0467024843967023	-2.06659465804777	-2.50213331789723	-0.550581429561138	0.038772364601197	0.0123447429099043	0.581920641966766	0.0994797494119593	0.0341073774520272	1
SERBP1	vsPattern_1	2466	3	2	6.36956979826482	0.0413871472548624	0.0473880377602791	-2.40768496435794	-1.21793442970504	1.62564061226219	0.0160540276502536	0.223248891216444	0.104026130420819	0.0435621355810304	0.507417825358044	0.250592032319128
DDRGK1	vsBoth	2466	3	2	6.3583842406897	0.041619264900392	0.0476435197971608	-2.46834930210357	-2.14065210765703	0.475021271089865	0.0135737792437771	0.0323021033521378	0.634771812075997	0.0372662913176628	0.0839429361799776	1
RBMX	vsBoth	2466	3	2	6.34293330136825	0.0419420384519854	0.0480026471606093	-2.35695283826331	-2.31720435709312	0.08869527770786	0.0184255867929234	0.0204926022993507	0.929324085588759	0.0495911049154671	0.0548071251116129	1
TSR2	vsPattern_10	2466	3	2	6.33283864559235	0.0421542688199126	0.0482403368841002	-1.65811920301873	-2.50660551450647	-1.10836872750739	0.0972934086523693	0.012189666969869	0.267702604915683	0.235381958354978	0.0337073634856177	0.59898915249607
EMID1	vsBoth	2466	3	2	6.32528061171797	0.0423138718971835	0.0484151435883644	-2.19880113529585	-2.43316476398623	-0.279853888157574	0.0278920657507413	0.0149674882649384	0.779589606025319	0.0731348728645651	0.0408308267264687	1
HLA-DRB1	vsBoth	2466	3	2	6.3147160917224	0.0425379761374045	0.0486636833949168	-2.45109358973218	-2.15480733948974	0.432801731098076	0.0142422916975716	0.0311769136758103	0.665158815619969	0.0389632809044457	0.0811629312662378	1
ATP5PO	vsPattern_1	2466	3	2	6.31477190091937	0.0425367891488215	0.0486636833949168	-2.27488715526103	-0.907182493406705	1.8613469599019	0.0229127000780161	0.364310299891443	0.0626951955934439	0.0607888852865889	0.790520256179896	0.156025925860701
FAH	vsPattern_1	2466	3	2	6.30859049493301	0.0426684611050026	0.0488050591147096	-2.50411947043429	-1.94507537187827	0.784596008230173	0.0122756575190486	0.0517659075402803	0.432690471221435	0.0339266061614941	0.130483847375989	0.922781195781132
PARP10	vsPattern_10	2466	3	2	6.2907786677797	0.0430501598974053	0.0492257207735903	-1.28703665350677	-2.41776120363073	-1.49098889433249	0.198081512889743	0.0156163213723304	0.135964410672514	0.454559216649139	0.0424551574002747	0.321299050627949
